# Adaptation to climate driven environments in a Patagonian suboscine passerine

**DOI:** 10.64898/2026.03.11.710818

**Authors:** Joseph Badji-Churchill, Martje Birker-Wegter, Maaike Versteegh, Rodrigo Vàsquez, Jan Komdeur

**Affiliations:** University of Groningen; Universidad de Chile

## Abstract

Climate change has altered global climatic conditions, which is affecting the reproductive strategies, offspring development, breeding biology and development of birds. We looked at the impact of different climatic variables (temperature, rainfall and wind speeds) before and during the nestling development phase on nestling development (i.e. nestling hatch weights, nestling growth rates and pre-fledging weights) in the Thorn-tailed Rayadito (Aphrastura spinicauda). We studied two populations. One is situated in a temperate rainforest on the northern border of Patagonia called Pucon which we studied in 2018 and 2019, with mild temperatures (12.5 degrees Celsius), high rainfall (636ml) and low wind speeds (6.3km/h). The other is in a sub-Antarctic old growth forest in southern Patagonia called Navarino island which we studied in 2018, 2019 and 2023, which is comparatively drier (138ml), colder (8.3 degrees Celsius) and has higher average wind speeds (16.6km/h). Embryonic development is key in ensuring individual future fitness. It is important that this is not interrupted and individuals are therefore vulnerable to damage during early development and it can have carry over effects into adulthood. Exposure to extreme climatic conditions can interrupt this development. Therefore, we expect to find that the climate during incubation to be important in predicting nestling hatch weights, growth rates and pre-fledgling weights. Climatic conditions are known to effect nestling development and extremes in climatic conditions have negative consequences on nestling development. We therefore expect that highly variable climatic conditions will have a negative effect on nestling development. We analysed populations separately because we expect populations to have developed different reaction norms to climatic factors. We found in both locations that hatching weights become lower each year, but growth rates and pre-fledging weights are unchanged. In Navarino, medium sized clutches produced the largest hatchlings whilst large and small clutches produced the smallest hatchlings and high or low rainfall during the egg laying and incubation phase produces smaller nestlings. No other climatic factors impacted hatch weights in Navarino. We also found that high or low average ambient temperatures during incubation and early nestling development in Navarino result in lower overall growth rates. Whilst in Pucon, lower rainfall and high or low wind speeds during incubation produce smaller hatchlings, but neither climatic nor biotics factors could explain growth rates in Pucon. We found pre-fledging weights could not be explained by climatic or biotics factors in either location. This is the first study of its kind to examine the environmental drivers of nestling hatch weights in birds in the wild. By better understanding how climate predicts nestling development, we can understand the potential future threats to fitness and development in birds with greater accuracy as conditions continue to change.
