## Supplementary data and R scripts for "Adaptation to climate driven environments in a Patagonian suboscine passerine": D1ALL.csv

YEAR	LOCATION	DATE	NEST_BOX	BODY_MASS	NEWDATE
1819	NVRN	13/10/2018	74	2.21	13/10/2018
1819	NVRN	13/10/2018	74	2.46	13/10/2018
1819	NVRN	13/10/2018	74	2.32	13/10/2018
1819	NVRN	13/10/2018	74	2.35	13/10/2018
1819	NVRN	13/10/2018	74	2.1	13/10/2018
1819	NVRN	22/10/2018	32	1.61	22/10/2018
1819	NVRN	22/10/2018	32	1.63	22/10/2018
1819	NVRN	09/11/2018	9	1.98	09/11/2018
1819	NVRN	09/11/2018	9	1.66	09/11/2018
1819	NVRN	09/11/2018	9	1.85	09/11/2018
1819	NVRN	09/11/2018	9	1.9	09/11/2018
1819	NVRN	10/11/2018	134	1.53	10/11/2018
1819	NVRN	10/11/2018	203	1.86	10/11/2018
1819	NVRN	10/11/2018	203	2.26	10/11/2018
1819	NVRN	10/11/2018	203	2.45	10/11/2018
1819	NVRN	11/11/2018	134	1.95	11/11/2018
1819	NVRN	11/11/2018	134	1.92	11/11/2018
1819	NVRN	11/11/2018	134	2.17	11/11/2018
1819	NVRN	14/11/2018	152	1.5	14/11/2018
1819	NVRN	14/11/2018	152	1.73	14/11/2018
1819	NVRN	14/11/2018	152	1.77	14/11/2018
1819	NVRN	14/11/2018	152	1.76	14/11/2018
1819	NVRN	15/11/2018	152	2.15	15/11/2018
1819	NVRN	15/11/2018	152	1.69	15/11/2018
1819	NVRN	16/11/2018	105	1.7	16/11/2018
1819	NVRN	17/11/2018	105	2.45	17/11/2018
1819	NVRN	22/11/2018	50	1.77	22/11/2018
1819	NVRN	22/11/2018	50	1.66	22/11/2018
1819	NVRN	22/11/2018	50	1.46	22/11/2018
1819	NVRN	23/11/2018	50	2.68	23/11/2018
1819	NVRN	23/11/2018	50	2.5	23/11/2018
1819	NVRN	23/11/2018	50	1.96	23/11/2018
1819	NVRN	23/11/2018	50	2.46	23/11/2018
1819	NVRN	26/11/2018	20	1.8	26/11/2018
1819	NVRN	26/11/2018	20	2.4	26/11/2018
1819	NVRN	26/11/2018	20	2.18	26/11/2018
1819	NVRN	26/11/2018	219	1.64	26/11/2018
1819	NVRN	26/11/2018	219	1.85	26/11/2018
1819	NVRN	26/11/2018	219	1.64	26/11/2018
1819	NVRN	28/11/2018	69	1.73	28/11/2018
1819	NVRN	28/11/2018	69	1.84	28/11/2018
1819	NVRN	28/11/2018	69	1.61	28/11/2018
1819	NVRN	28/11/2018	69	1.73	28/11/2018
1819	NVRN	29/11/2018	180	2.28	29/11/2018
1819	NVRN	29/11/2018	180	2.57	29/11/2018
1819	NVRN	29/11/2018	180	2.59	29/11/2018
1819	NVRN	29/11/2018	180	2.55	29/11/2018
1819	NVRN	29/11/2018	216	1.63	29/11/2018
1819	NVRN	29/11/2018	216	1.6	29/11/2018
1819	NVRN	12/12/2018	86	1.82	12/12/2018
1819	NVRN	12/12/2018	191	1.3	12/12/2018
1819	NVRN	19/12/2018	147	2.44	19/12/2018
1819	NVRN	19/12/2018	147	2.33	19/12/2018
1819	NVRN	19/12/2018	147	2.39	19/12/2018
1819	NVRN	20/12/2018	147	2.41	20/12/2018
1819	NVRN	23/12/2018	214	1.92	23/12/2018
1819	NVRN	23/12/2018	214	3.54	23/12/2018
1819	NVRN	23/12/2018	214	3.26	23/12/2018
1819	NVRN	23/12/2018	214	1.96	23/12/2018
1819	NVRN	27/12/2018	7	2.61	27/12/2018
1819	NVRN	06/01/2019	51	1.84	06/01/2019
1819	NVRN	07/01/2019	51	1.87	07/01/2019
1819	NVRN	10/01/2019	71	1.6	10/01/2019
1819	NVRN	10/01/2019	71	1.82	10/01/2019
1819	NVRN	10/01/2019	218	1.51	10/01/2019
1819	NVRN	10/01/2019	218	1.83	10/01/2019
1920	NVRN	27/10/2019	63	1.88	27/10/2019
1920	NVRN	27/10/2019	63	1.95	27/10/2019
1920	NVRN	27/10/2019	63	1.6	27/10/2019
1920	NVRN	27/10/2019	63	2.03	27/10/2019
1920	NVRN	27/10/2019	63	2.19	27/10/2019
1920	NVRN	27/10/2019	131	1.87	27/10/2019
1920	NVRN	27/10/2019	131	1.97	27/10/2019
1920	NVRN	27/10/2019	131	1.62	27/10/2019
1920	NVRN	27/10/2019	131	1.72	27/10/2019
1920	NVRN	28/10/2019	80	1.7	28/10/2019
1920	NVRN	28/10/2019	80	1.78	28/10/2019
1920	NVRN	28/10/2019	205	2.13	28/10/2019
1920	NVRN	28/10/2019	205	1.65	28/10/2019
1920	NVRN	28/10/2019	205	1.97	28/10/2019
1920	NVRN	28/10/2019	205	2.08	28/10/2019
1920	NVRN	29/10/2019	80	2	29/10/2019
1920	NVRN	29/10/2019	80	2.47	29/10/2019
1920	NVRN	29/10/2019	80	1.82	29/10/2019
1920	NVRN	29/10/2019	80	1.75	29/10/2019
1920	NVRN	29/10/2019	80	2.15	29/10/2019
1920	NVRN	29/10/2019	80	2.29	29/10/2019
1920	NVRN	29/10/2019	216	1.69	29/10/2019
1920	NVRN	29/10/2019	216	1.75	29/10/2019
1920	NVRN	29/10/2019	216	1.54	29/10/2019
1920	NVRN	29/10/2019	216	1.62	29/10/2019
1920	NVRN	29/10/2019	216	1.61	29/10/2019
1920	NVRN	05/11/2019	167	1.48	05/11/2019
1920	NVRN	05/11/2019	167	1.57	05/11/2019
1920	NVRN	05/11/2019	167	1.92	05/11/2019
1920	NVRN	05/11/2019	167	1.83	05/11/2019
1920	NVRN	05/11/2019	167	1.66	05/11/2019
1920	NVRN	05/11/2019	167	1.86	05/11/2019
1920	NVRN	14/11/2019	98	1.83	14/11/2019
1920	NVRN	14/11/2019	98	1.72	14/11/2019
1920	NVRN	14/11/2019	98	1.79	14/11/2019
1920	NVRN	14/11/2019	98	1.87	14/11/2019
1920	NVRN	14/11/2019	98	1.76	14/11/2019
1920	NVRN	14/11/2019	151	1.7	14/11/2019
1920	NVRN	14/11/2019	151	1.58	14/11/2019
1920	NVRN	14/11/2019	151	1.65	14/11/2019
1920	NVRN	14/11/2019	151	1.61	14/11/2019
1920	NVRN	15/11/2019	55	1.69	15/11/2019
1920	NVRN	15/11/2019	151	1.91	15/11/2019
1920	NVRN	15/11/2019	151	1.64	15/11/2019
1920	NVRN	15/11/2019	221	1.68	15/11/2019
1920	NVRN	15/11/2019	221	1.71	15/11/2019
1920	NVRN	15/11/2019	221	1.81	15/11/2019
1920	NVRN	15/11/2019	221	1.78	15/11/2019
1920	NVRN	15/11/2019	221	1.53	15/11/2019
1920	NVRN	16/11/2019	27	2.42	16/11/2019
1920	NVRN	16/11/2019	27	1.88	16/11/2019
1920	NVRN	16/11/2019	27	2.37	16/11/2019
1920	NVRN	16/11/2019	27	2.37	16/11/2019
1920	NVRN	16/11/2019	27	1.8	16/11/2019
1920	NVRN	16/11/2019	55	2.37	16/11/2019
1920	NVRN	16/11/2019	55	2.09	16/11/2019
1920	NVRN	16/11/2019	55	1.61	16/11/2019
1920	NVRN	16/11/2019	55	2.4	16/11/2019
1920	NVRN	16/11/2019	118	1.96	16/11/2019
1920	NVRN	16/11/2019	118	1.54	16/11/2019
1920	NVRN	16/11/2019	118	2.06	16/11/2019
1920	NVRN	16/11/2019	118	1.7	16/11/2019
1920	NVRN	16/11/2019	198	2.17	16/11/2019
1920	NVRN	16/11/2019	198	1.74	16/11/2019
1920	NVRN	16/11/2019	198	1.79	16/11/2019
1920	NVRN	16/11/2019	218	1.74	16/11/2019
1920	NVRN	16/11/2019	218	1.59	16/11/2019
1920	NVRN	16/11/2019	218	1.85	16/11/2019
1920	NVRN	16/11/2019	218	1.87	16/11/2019
1920	NVRN	17/11/2019	8	1.86	17/11/2019
1920	NVRN	17/11/2019	32	2.46	17/11/2019
1920	NVRN	17/11/2019	32	2.22	17/11/2019
1920	NVRN	17/11/2019	32	1.65	17/11/2019
1920	NVRN	17/11/2019	118	2.01	17/11/2019
1920	NVRN	17/11/2019	118	1.54	17/11/2019
1920	NVRN	17/11/2019	198	1.89	17/11/2019
1920	NVRN	17/11/2019	218	2.2	17/11/2019
1920	NVRN	18/11/2019	8	1.94	18/11/2019
1920	NVRN	18/11/2019	8	1.75	18/11/2019
1920	NVRN	18/11/2019	8	1.85	18/11/2019
1920	NVRN	18/11/2019	8	1.94	18/11/2019
1920	NVRN	18/11/2019	8	2.11	18/11/2019
1920	NVRN	18/11/2019	32	1.64	18/11/2019
1920	NVRN	18/11/2019	192	1.58	18/11/2019
1920	NVRN	18/11/2019	192	1.57	18/11/2019
1920	NVRN	19/11/2019	192	1.79	19/11/2019
1920	NVRN	20/11/2019	192	1.97	20/11/2019
1920	NVRN	21/11/2019	16	1.9	21/11/2019
1920	NVRN	21/11/2019	16	1.88	21/11/2019
1920	NVRN	21/11/2019	16	1.89	21/11/2019
1920	NVRN	21/11/2019	16	1.85	21/11/2019
1920	NVRN	21/11/2019	149	1.89	21/11/2019
1920	NVRN	21/11/2019	149	1.86	21/11/2019
1920	NVRN	21/11/2019	149	1.44	21/11/2019
1920	NVRN	21/11/2019	149	1.69	21/11/2019
1920	NVRN	22/11/2019	16	2.5	22/11/2019
1920	NVRN	22/11/2019	19	1.59	22/11/2019
1920	NVRN	22/11/2019	19	1.59	22/11/2019
1920	NVRN	22/11/2019	138	1.84	22/11/2019
1920	NVRN	22/11/2019	138	1.92	22/11/2019
1920	NVRN	22/11/2019	142	1.75	22/11/2019
1920	NVRN	22/11/2019	142	1.45	22/11/2019
1920	NVRN	22/11/2019	142	1.74	22/11/2019
1920	NVRN	22/11/2019	149	1.97	22/11/2019
1920	NVRN	22/11/2019	211	1.68	22/11/2019
1920	NVRN	22/11/2019	211	1.57	22/11/2019
1920	NVRN	23/11/2019	19	1.79	23/11/2019
1920	NVRN	23/11/2019	19	2.07	23/11/2019
1920	NVRN	23/11/2019	138	2.32	23/11/2019
1920	NVRN	23/11/2019	211	1.64	23/11/2019
1920	NVRN	23/11/2019	211	1.97	23/11/2019
1920	NVRN	24/11/2019	161	1.68	24/11/2019
1920	NVRN	25/11/2019	161	1.56	25/11/2019
1920	NVRN	25/11/2019	161	2.06	25/11/2019
1920	NVRN	25/11/2019	161	1.88	25/11/2019
1920	NVRN	25/11/2019	161	2.06	25/11/2019
1920	NVRN	28/11/2019	225	1.55	28/11/2019
1920	NVRN	29/11/2019	180	1.63	29/11/2019
1920	NVRN	29/11/2019	180	1.7	29/11/2019
1920	NVRN	29/11/2019	180	1.71	29/11/2019
1920	NVRN	29/11/2019	180	1.63	29/11/2019
1920	NVRN	29/11/2019	225	1.88	29/11/2019
1920	NVRN	29/11/2019	225	1.79	29/11/2019
1920	NVRN	30/11/2019	180	1.52	30/11/2019
1920	NVRN	06/12/2019	137	2.02	06/12/2019
1920	NVRN	06/12/2019	137	1.93	06/12/2019
1920	NVRN	06/12/2019	137	1.97	06/12/2019
1920	NVRN	08/12/2019	136	2.22	08/12/2019
1920	NVRN	08/12/2019	136	1.69	08/12/2019
1920	NVRN	08/12/2019	136	2.1	08/12/2019
1920	NVRN	08/12/2019	136	1.95	08/12/2019
1920	NVRN	09/12/2019	84	2.37	09/12/2019
1920	NVRN	09/12/2019	84	2.12	09/12/2019
1920	NVRN	09/12/2019	84	1.95	09/12/2019
1920	NVRN	09/12/2019	84	2.14	09/12/2019
1920	NVRN	16/12/2019	120	1.96	16/12/2019
1920	NVRN	16/12/2019	120	1.9	16/12/2019
1920	NVRN	16/12/2019	120	1.86	16/12/2019
1920	NVRN	16/12/2019	120	1.9	16/12/2019
1920	NVRN	20/12/2019	47	2.15	20/12/2019
1920	NVRN	20/12/2019	47	1.68	20/12/2019
1920	NVRN	20/12/2019	47	1.96	20/12/2019
1920	NVRN	21/12/2019	47	1.92	21/12/2019
1920	NVRN	22/12/2019	165	2.01	22/12/2019
1920	NVRN	23/12/2019	165	2.46	23/12/2019
1920	NVRN	23/12/2019	165	2.1	23/12/2019
1920	NVRN	23/12/2019	165	2.68	23/12/2019
1920	NVRN	24/12/2019	165	1.92	24/12/2019
1920	NVRN	25/12/2019	212	1.67	25/12/2019
1920	NVRN	25/12/2019	212	1.8	25/12/2019
1920	NVRN	25/12/2019	212	1.75	25/12/2019
1920	NVRN	26/12/2019	212	1.6	26/12/2019
1920	NVRN	30/12/2019	219	1.75	30/12/2019
1920	NVRN	30/12/2019	219	1.91	30/12/2019
1920	NVRN	30/12/2019	219	1.81	30/12/2019
1920	NVRN	31/12/2019	219	2.09	31/12/2019
2023	NVRN	17/11/2023	170	1.78	17/11/2023
2023	NVRN	17/11/2023	170	1.66	17/11/2023
2023	NVRN	17/11/2023	170	1.58	17/11/2023
2023	NVRN	17/11/2023	170	1.76	17/11/2023
2023	NVRN	18/11/2023	71	1.99	18/11/2023
2023	NVRN	18/11/2023	71	1.92	18/11/2023
2023	NVRN	18/11/2023	71	1.93	18/11/2023
2023	NVRN	18/11/2023	71	1.85	18/11/2023
2023	NVRN	18/11/2023	71	1.93	18/11/2023
2023	NVRN	18/11/2023	170	1.7	18/11/2023
2023	NVRN	18/11/2023	219	1.73	18/11/2023
2023	NVRN	18/11/2023	219	1.68	18/11/2023
2023	NVRN	18/11/2023	219	1.78	18/11/2023
2023	NVRN	18/11/2023	219	1.81	18/11/2023
2023	NVRN	18/11/2023	219	1.88	18/11/2023
2023	NVRN	19/11/2023	40	1.77	19/11/2023
2023	NVRN	19/11/2023	40	1.32	19/11/2023
2023	NVRN	19/11/2023	40	1.93	19/11/2023
2023	NVRN	19/11/2023	223	1.81	19/11/2023
2023	NVRN	19/11/2023	223	1.96	19/11/2023
2023	NVRN	19/11/2023	223	1.94	19/11/2023
2023	NVRN	19/11/2023	223	1.96	19/11/2023
2023	NVRN	20/11/2023	132	1.93	20/11/2023
2023	NVRN	20/11/2023	132	1.72	20/11/2023
2023	NVRN	20/11/2023	132	1.59	20/11/2023
2023	NVRN	20/11/2023	223	1.93	20/11/2023
2023	NVRN	20/11/2023	223	1.83	20/11/2023
2023	NVRN	21/11/2023	104	1.83	21/11/2023
2023	NVRN	21/11/2023	104	1.69	21/11/2023
2023	NVRN	21/11/2023	132	1.64	21/11/2023
2023	NVRN	22/11/2023	104	1.74	22/11/2023
2023	NVRN	22/11/2023	104	1.94	22/11/2023
2023	NVRN	22/11/2023	104	1.63	22/11/2023
2023	NVRN	22/11/2023	152	1.85	22/11/2023
2023	NVRN	22/11/2023	152	1.64	22/11/2023
2023	NVRN	22/11/2023	152	1.67	22/11/2023
2023	NVRN	22/11/2023	152	1.74	22/11/2023
2023	NVRN	22/11/2023	152	1.83	22/11/2023
2023	NVRN	22/11/2023	152	1.77	22/11/2023
2023	NVRN	22/11/2023	164	2.28	22/11/2023
2023	NVRN	22/11/2023	164	2.44	22/11/2023
2023	NVRN	22/11/2023	164	2.09	22/11/2023
2023	NVRN	22/11/2023	164	2.07	22/11/2023
2023	NVRN	22/11/2023	164	2.27	22/11/2023
2023	NVRN	22/11/2023	164	2.19	22/11/2023
2023	NVRN	22/11/2023	202	1.89	22/11/2023
2023	NVRN	22/11/2023	202	2.18	22/11/2023
2023	NVRN	22/11/2023	202	2.16	22/11/2023
2023	NVRN	22/11/2023	202	2.11	22/11/2023
2023	NVRN	22/11/2023	202	1.6	22/11/2023
2023	NVRN	22/11/2023	209	1.91	22/11/2023
2023	NVRN	22/11/2023	209	2.21	22/11/2023
2023	NVRN	22/11/2023	209	2.05	22/11/2023
2023	NVRN	22/11/2023	209	2.02	22/11/2023
2023	NVRN	22/11/2023	209	2.18	22/11/2023
2023	NVRN	22/11/2023	209	1.82	22/11/2023
2023	NVRN	23/11/2023	80	1.83	23/11/2023
2023	NVRN	23/11/2023	80	1.85	23/11/2023
2023	NVRN	23/11/2023	80	1.74	23/11/2023
2023	NVRN	23/11/2023	80	1.87	23/11/2023
2023	NVRN	24/11/2023	80	2.18	24/11/2023
2023	NVRN	24/11/2023	135	1.94	24/11/2023
2023	NVRN	24/11/2023	135	2.12	24/11/2023
2023	NVRN	24/11/2023	135	2.06	24/11/2023
2023	NVRN	25/11/2023	34	2	25/11/2023
2023	NVRN	25/11/2023	34	2.01	25/11/2023
2023	NVRN	25/11/2023	34	2.06	25/11/2023
2023	NVRN	25/11/2023	34	1.75	25/11/2023
2023	NVRN	25/11/2023	34	1.92	25/11/2023
2023	NVRN	26/11/2023	34	1.93	26/11/2023
2023	NVRN	26/11/2023	89	1.73	26/11/2023
2023	NVRN	26/11/2023	89	1.85	26/11/2023
2023	NVRN	26/11/2023	189	1.71	26/11/2023
2023	NVRN	26/11/2023	189	1.63	26/11/2023
2023	NVRN	26/11/2023	189	1.78	26/11/2023
2023	NVRN	26/11/2023	189	1.75	26/11/2023
2023	NVRN	27/11/2023	197	1.65	27/11/2023
2023	NVRN	27/11/2023	205	1.79	27/11/2023
2023	NVRN	27/11/2023	197	1.63	27/11/2023
2023	NVRN	27/11/2023	205	2.18	27/11/2023
2023	NVRN	27/11/2023	197	1.33	27/11/2023
2023	NVRN	27/11/2023	197	1.48	27/11/2023
2023	NVRN	27/11/2023	205	1.8	27/11/2023
2023	NVRN	27/11/2023	205	1.76	27/11/2023
1920	PCN	18/12/2019	29	1.75	18/12/2019
1819	PCN	18/12/2018	41	2.46	18/12/2018
1819	PCN	18/12/2018	41	2.08	18/12/2018
1819	PCN	05/01/2019	42	1.82	05/01/2019
1819	PCN	05/01/2019	42	2.05	05/01/2019
1819	PCN	05/01/2019	42	2	05/01/2019
1819	PCN	04/11/2018	43	2.01	04/11/2018
1819	PCN	04/11/2018	43	1.86	04/11/2018
1819	PCN	03/11/2018	43	1.25	03/11/2018
1819	PCN	04/11/2018	43	2.1	04/11/2018
1819	PCN	03/01/2019	44	1.95	03/01/2019
1819	PCN	03/01/2019	44	1.93	03/01/2019
1819	PCN	05/01/2019	44	2.06	05/01/2019
1819	PCN	03/01/2019	44	2.25	03/01/2019
1819	PCN	02/11/2018	45.1	1.83	02/11/2018
1819	PCN	02/11/2018	45.1	1.39	02/11/2018
1819	PCN	02/11/2018	45.1	1.52	02/11/2018
1819	PCN	14/12/2018	45.2	1.58	14/12/2018
1819	PCN	14/12/2018	45.2	1.95	14/12/2018
1819	PCN	14/12/2018	45.2	1.85	14/12/2018
1819	PCN	25/11/2018	47	1.49	25/11/2018
1819	PCN	26/11/2018	47	2.65	26/11/2018
1819	PCN	20/12/2018	53	1.72	20/12/2018
1819	PCN	31/10/2018	55	1.61	31/10/2018
1819	PCN	31/10/2018	55	1.55	31/10/2018
1819	PCN	31/10/2018	55	1.46	31/10/2018
1819	PCN	31/10/2018	55	1.53	31/10/2018
1819	PCN	01/11/2018	55	2.05	01/11/2018
1819	PCN	30/12/2018	60	1.53	30/12/2018
1819	PCN	30/12/2018	60	1.51	30/12/2018
1819	PCN	30/12/2018	60	1.5	30/12/2018
1819	PCN	30/12/2018	60	1.44	30/12/2018
1819	PCN	22/12/2018	61	1.61	22/12/2018
1819	PCN	22/12/2018	61	1.55	22/12/2018
1819	PCN	22/12/2018	61	1.47	22/12/2018
1819	PCN	15/12/2018	63	1.74	15/12/2018
1819	PCN	15/12/2018	63	1.45	15/12/2018
1819	PCN	15/12/2018	63	1.53	15/12/2018
1819	PCN	24/12/2018	64	1.68	24/12/2018
1819	PCN	25/12/2018	64	1.62	25/12/2018
1819	PCN	24/12/2018	64	1.49	24/12/2018
1819	PCN	24/12/2018	64	1.53	24/12/2018
1819	PCN	01/11/2018	65	1.44	01/11/2018
1819	PCN	02/11/2018	65	1.77	02/11/2018
1819	PCN	02/11/2018	65	2.46	02/11/2018
1819	PCN	16/12/2018	67	1.58	16/12/2018
1819	PCN	15/12/2018	67	1.86	15/12/2018
1819	PCN	17/12/2018	67	1.88	17/12/2018
1819	PCN	15/12/2018	67	1.89	15/12/2018
1819	PCN	16/12/2018	67	1.71	16/12/2018
1819	PCN	15/12/2018	67	1.63	15/12/2018
1819	PCN	15/12/2018	67	1.62	15/12/2018
1819	PCN	03/11/2018	72	1.86	03/11/2018
1819	PCN	03/11/2018	72	1.74	03/11/2018
1819	PCN	08/12/2018	74	1.88	08/12/2018
1819	PCN	08/12/2018	74	1.86	08/12/2018
1819	PCN	09/12/2018	74	3	09/12/2018
1819	PCN	11/11/2018	79	1.34	11/11/2018
1819	PCN	11/11/2018	79	1.57	11/11/2018
1819	PCN	21/11/2018	80	2.05	21/11/2018
1819	PCN	20/11/2018	80	1.9	20/11/2018
1819	PCN	01/12/2018	82	1.17	01/12/2018
1819	PCN	28/11/2018	82	1.91	28/11/2018
1819	PCN	29/11/2018	82	1.73	29/11/2018
1819	PCN	09/12/2018	86	1.71	09/12/2018
1819	PCN	09/12/2018	86	1.84	09/12/2018
1819	PCN	09/12/2018	86	2.04	09/12/2018
1819	PCN	09/12/2018	86	1.85	09/12/2018
1819	PCN	01/11/2018	94	1.82	01/11/2018
1819	PCN	02/11/2018	94	2	02/11/2018
1819	PCN	02/11/2018	94	1.94	02/11/2018
1819	PCN	27/10/2018	99	1.7	27/10/2018
1819	PCN	28/12/2018	100	1.91	28/12/2018
1819	PCN	05/11/2018	104	2.65	05/11/2018
1819	PCN	02/12/2018	106	2.81	02/12/2018
1819	PCN	02/12/2018	106	2.62	02/12/2018
1819	PCN	30/11/2018	106	1.37	30/11/2018
1819	PCN	02/12/2018	106	2.68	02/12/2018
1819	PCN	24/10/2018	107	1.96	24/10/2018
1819	PCN	24/10/2018	107	1.76	24/10/2018
1819	PCN	25/10/2018	107	2.01	25/10/2018
1819	PCN	19/12/2018	109	1.57	19/12/2018
1819	PCN	19/12/2018	109	2.05	19/12/2018
1819	PCN	17/12/2018	117	1.84	17/12/2018
1819	PCN	18/12/2018	117	2	18/12/2018
1819	PCN	18/12/2018	117	1.8	18/12/2018
1819	PCN	18/12/2018	117	1.92	18/12/2018
1819	PCN	27/10/2018	118	1.26	27/10/2018
1819	PCN	28/10/2018	118	1.45	28/10/2018
1819	PCN	28/10/2018	119	1.45	28/10/2018
1819	PCN	28/10/2018	119	1.27	28/10/2018
1819	PCN	29/10/2018	119	1.78	29/10/2018
1819	PCN	29/10/2018	119	1.3	29/10/2018
1819	PCN	29/10/2018	119	1.74	29/10/2018
1819	PCN	09/12/2018	162	2.17	09/12/2018
1819	PCN	09/12/2018	162	2.67	09/12/2018
1819	PCN	09/12/2018	162	2.44	09/12/2018
1819	PCN	09/12/2018	162	2.64	09/12/2018
1819	PCN	24/11/2018	163	1.77	24/11/2018
1819	PCN	19/11/2018	174	1.9	19/11/2018
1819	PCN	19/11/2018	174	1.79	19/11/2018
1819	PCN	28/10/2018	187	1.26	28/10/2018
1819	PCN	28/10/2018	187	1.47	28/10/2018
1920	PCN	18/12/2019	29	1.71	18/12/2019
1819	PCN	22/12/2018	189	1.48	22/12/2018
1819	PCN	23/12/2018	189	1.77	23/12/2018
1819	PCN	22/12/2018	189	1.49	22/12/2018
1819	PCN	22/12/2018	189	1.41	22/12/2018
1819	PCN	24/12/2018	189	1.47	24/12/2018
1819	PCN	30/10/2018	191	1.29	30/10/2018
1819	PCN	31/10/2018	191	1.89	31/10/2018
1920	PCN	25/11/2019	41	1.73	25/11/2019
1920	PCN	08/11/2019	43	1.52	08/11/2019
1920	PCN	08/11/2019	43	1.54	08/11/2019
1920	PCN	08/11/2019	43	1.5	08/11/2019
1920	PCN	13/11/2019	44	2.11	13/11/2019
1920	PCN	13/11/2019	44	1.6	13/11/2019
1920	PCN	10/12/2019	45	1.35	10/12/2019
1920	PCN	03/11/2019	50	1.52	03/11/2019
1920	PCN	03/11/2019	53	1.53	03/11/2019
1920	PCN	03/11/2019	53	1.55	03/11/2019
1920	PCN	21/11/2019	54	1.44	21/11/2019
1920	PCN	25/12/2019	59	1.97	25/12/2019
1920	PCN	25/12/2019	59	1.86	25/12/2019
1920	PCN	25/12/2019	59	1.85	25/12/2019
1920	PCN	26/12/2019	59	2.16	26/12/2019
1920	PCN	02/11/2019	63	1.37	02/11/2019
1920	PCN	02/11/2019	63	1.23	02/11/2019
1920	PCN	02/11/2019	63	1.4	02/11/2019
1920	PCN	19/11/2019	72	1.45	19/11/2019
1920	PCN	19/11/2019	72	1.46	19/11/2019
1920	PCN	19/11/2019	72	1.53	19/11/2019
1920	PCN	19/11/2019	72	1.55	19/11/2019
1920	PCN	19/11/2019	73	1.78	19/11/2019
1920	PCN	19/11/2019	73	1.45	19/11/2019
1920	PCN	19/11/2019	73	1.41	19/11/2019
1920	PCN	19/11/2019	73	1.57	19/11/2019
1920	PCN	31/12/2019	75	1.9	31/12/2019
1920	PCN	31/12/2019	75	1.86	31/12/2019
1920	PCN	04/11/2019	92	1.48	04/11/2019
1920	PCN	04/11/2019	92	1.52	04/11/2019
1920	PCN	04/11/2019	107	1.81	04/11/2019
1920	PCN	04/11/2019	107	1.55	04/11/2019
1920	PCN	04/11/2019	107	1.56	04/11/2019
1920	PCN	24/11/2019	161	1.63	24/11/2019
1920	PCN	24/11/2019	161	1.81	24/11/2019
1920	PCN	24/11/2019	161	1.8	24/11/2019
1920	PCN	24/11/2019	161	1.77	24/11/2019
1920	PCN	24/11/2019	161	1.88	24/11/2019
1920	PCN	02/11/2019	197	2.05	02/11/2019
1920	PCN	02/11/2019	197	2.04	02/11/2019
1920	PCN	02/11/2019	197	2.26	02/11/2019
1819	PCN	31/10/2018	191	2.33	31/10/2018
1920	PCN	02/11/2019	197	2	02/11/2019
1920	PCN	02/11/2019	197	2.07	02/11/2019
1920	PCN	08/01/2020	224	1.71	08/01/2020
1920	PCN	08/01/2020	224	1.76	08/01/2020
1920	PCN	08/01/2020	224	1.81	08/01/2020
1819	PCN	01/11/2018	191	2.17	01/11/2018
1819	PCN	08/12/2018	197	2.37	08/12/2018
1819	PCN	07/12/2018	197	1.56	07/12/2018
1819	PCN	07/12/2018	197	1.42	07/12/2018
1819	PCN	08/12/2018	197	2.05	08/12/2018
1819	PCN	02/12/2018	200	2.52	02/12/2018
1819	PCN	01/12/2018	200	1.8	01/12/2018
1920	PCN	08/01/2020	224	1.59	08/01/2020
1920	PCN	26/12/2019	229	1.8	26/12/2019
1819	PCN	01/12/2018	200	1.78	01/12/2018
1920	PCN	25/12/2019	229	1.74	25/12/2019
1819	PCN	28/10/2018	187 (inc chick)	1.26	28/10/2018
1819	PCN	30/10/2018	45 (inc chick)	1.14	30/10/2018
