## Supplementary data and R scripts for "Adaptation to climate driven environments in a Patagonian suboscine passerine": D1PCN.csv

YEAR	LOCATION	DATE	MONTH	OBS	TN_ID	RING	NEST_BOX	TIME_START	TIME_END	BODY_MASS	CUL	DBH_AV	INSECT_T	TARS	WING	AGE	BROOD	GROWTH_D4_D8_T	GROWTH_D4_D8_PD	FEED_FREQ	FLEDGED	COMMENTS	NEWDATE	GROWTH_.	GROWTH_T	GROWTH_PD	GROUP	MIN_TEMP_LIN	RAIN_LIN	WIND_LIN	WIND_QUAD
1920	PCN	18/12/2019	DEC	ZL	2+6	RV5736	29	NA	NA	1.75	3.6	15.1	11.25	NA	NA	1	3	NA	NA	NA	Y	NA	2019-12-18	NA	NA	NA	PCN.1920	8.45	0	6.97695	48.6778313025
1819	PCN	18/12/2018	DEC	LRH	2+6	RV5189	41	NA	NA	2.46	4	NA	4.6	NA	NA	1	2	NA	NA	NA	Y	NA	2018-12-18	NA	NA	NA	PCN.1819	7.9	1.042857144	5.97695	35.7239313025
1819	PCN	18/12/2018	DEC	LRH	1+5	RV5195	41	NA	NA	2.08	3.6	NA	4.6	NA	NA	1	2	NA	NA	NA	Y	NA	2018-12-18	NA	NA	NA	PCN.1819	7.9	1.042857144	5.97695	35.7239313025
1819	PCN	05/01/2019	JAN	LRH	1+5	NA	42	NA	NA	1.82	3.8	NA	8	NA	NA	1	2	NA	NA	NA	N	NA	2019-01-05	-11.2195122	-0.23	#NAME?	PCN.1819	5.55	0	6.75385	45.6144898225
1819	PCN	05/01/2019	JAN	LRH	2+6	RV5110	42	NA	NA	2.05	3.8	NA	8	NA	NA	1	2	NA	NA	NA	Y	NA	2019-01-05	NA	NA	NA	PCN.1819	5.55	0	6.75385	45.6144898225
1819	PCN	05/01/2019	JAN	LRH	3+7	RV5111	42	NA	NA	2	3.7	NA	8	NA	NA	1	2	NA	NA	NA	Y	NA	2019-01-05	NA	NA	NA	PCN.1819	5.55	0	6.75385	45.6144898225
1819	PCN	04/11/2018	NOV	TH	2+6	RV5386	43	NA	NA	2.01	4.1	NA	6.6	NA	NA	1	4	NA	NA	NA	Y	NA	2018-11-04	NA	NA	NA	PCN.1819	5.25	4.11428571057143	5.5846	31.18775716
1819	PCN	04/11/2018	NOV	TH	3+7	RV5393	43	NA	NA	1.86	4.1	NA	6.6	NA	NA	1	4	NA	NA	NA	Y	NA	2018-11-04	NA	NA	NA	PCN.1819	5.25	4.11428571057143	5.5846	31.18775716
1819	PCN	03/11/2018	NOV	LRH	1+5	RV5396	43	NA	NA	1.25	3.9	NA	6.6	NA	NA	1	4	NA	NA	NA	Y	NA	2018-11-03	NA	NA	NA	PCN.1819	7.35	4.05714285571429	4.0923	16.74691929
1819	PCN	04/11/2018	NOV	TH	4+8	RV5398	43	NA	NA	2.1	4.6	NA	6.6	NA	NA	1	4	NA	NA	NA	Y	NA	2018-11-04	NA	NA	NA	PCN.1819	5.25	4.11428571057143	5.5846	31.18775716
1819	PCN	03/01/2019	JAN	LRH	2+6	RV5106	44	NA	NA	1.95	3.8	NA	8	NA	NA	1	4	NA	NA	NA	Y	NA	2019-01-03	NA	NA	NA	PCN.1819	4.35	0.3	6.42305	41.2555713025
1819	PCN	03/01/2019	JAN	LRH	1+5	RV5107	44	NA	NA	1.93	3.8	NA	8	NA	NA	1	4	NA	NA	NA	Y	NA	2019-01-03	NA	NA	NA	PCN.1819	4.35	0.3	6.42305	41.2555713025
1819	PCN	05/01/2019	JAN	LRH	4+8	RV5108	44	NA	NA	2.06	4.1	NA	8	NA	NA	1	4	NA	NA	NA	Y	NA	2019-01-05	NA	NA	NA	PCN.1819	5.55	0	6.75385	45.6144898225
1819	PCN	03/01/2019	JAN	LRH	3+7	RV5109	44	NA	NA	2.25	4	NA	8	NA	NA	1	4	NA	NA	NA	Y	NA	2019-01-03	NA	NA	NA	PCN.1819	4.35	0.3	6.42305	41.2555713025
1819	PCN	02/11/2018	NOV	LRH	2+6	NA	45.1	NA	NA	1.83	4	NA	6.6	NA	NA	1	3	NA	NA	NA	Y	NA	2018-11-02	15.09433962	0.24	Inf	PCN.1819	6.95	4.61428571285714	5.0731	25.73634361
1819	PCN	02/11/2018	NOV	LRH	3+7	NA	45.1	NA	NA	1.39	3.7	NA	6.6	NA	NA	1	3	NA	NA	NA	Y	NA	2018-11-02	-24.04371585	-0.44	#NAME?	PCN.1819	6.95	4.61428571285714	5.0731	25.73634361
1819	PCN	02/11/2018	NOV	LRH	4+8	NA	45.1	NA	NA	1.52	3.6	NA	6.6	NA	NA	1	3	NA	NA	NA	Y	NA	2018-11-02	9.352517986	0.13	Inf	PCN.1819	6.95	4.61428571285714	5.0731	25.73634361
1819	PCN	14/12/2018	DEC	LRH	3+7	RV5058	45.2	NA	NA	1.58	3.8	NA	8	NA	NA	1	3	NA	NA	NA	Y	NA	2018-12-14	NA	NA	NA	PCN.1819	2.45	1.52857143085714	6.8269	46.60656361
1819	PCN	14/12/2018	DEC	LRH	1+5	RV5064	45.2	NA	NA	1.95	3.6	NA	8	NA	NA	1	3	NA	NA	NA	Y	NA	2018-12-14	NA	NA	NA	PCN.1819	2.45	1.52857143085714	6.8269	46.60656361
1819	PCN	14/12/2018	DEC	LRH	2+6	RV5065	45.2	NA	NA	1.85	3.6	NA	8	NA	23	1	3	NA	NA	NA	Y	NA	2018-12-14	NA	NA	NA	PCN.1819	2.45	1.52857143085714	6.8269	46.60656361
1819	PCN	25/11/2018	NOV	LRH	1+5	NA	47	NA	NA	1.49	3.7	NA	10.1	NA	NA	1	2	NA	NA	NA	Y	NA	2018-11-25	-1.973684211	-0.03	#NAME?	PCN.1819	2.9	10.7571428577143	5.10765	26.0880885225
1819	PCN	26/11/2018	NOV	LRH	2+6	NA	47	NA	NA	2.65	3.9	NA	10.1	NA	NA	1	2	NA	NA	NA	N	NA	2018-11-26	77.85234899	1.16	Inf	PCN.1819	4.75	9.34285714314286	6.63075	43.9668455625
1819	PCN	20/12/2018	DEC	LRH	1+5	RV5192	53	NA	NA	1.72	3.7	NA	4.6	NA	NA	1	1	NA	NA	NA	Y	NA	2018-12-20	NA	NA	NA	PCN.1819	4.45	4.27142857	4.1615	17.31808225
1819	PCN	31/10/2018	OCT	LRH	1+5	NA	55	NA	NA	1.61	3.7	NA	6.6	NA	NA	1	3	NA	NA	NA	Y	NA	2018-10-31	-11.53846154	-0.21	#NAME?	PCN.1819	0.4	19.0142857168571	7.34615	53.9659198225
1819	PCN	31/10/2018	OCT	LRH	2+6	NA	55	NA	NA	1.55	3.9	NA	6.6	NA	NA	1	3	NA	NA	NA	Y	NA	2018-10-31	-3.726708075	-0.06	#NAME?	PCN.1819	0.4	19.0142857168571	7.34615	53.9659198225
1819	PCN	31/10/2018	OCT	LRH	3+7	NA	55	NA	NA	1.46	3.4	NA	6.6	NA	NA	1	3	NA	NA	NA	Y	NA	2018-10-31	-5.806451613	-0.09	#NAME?	PCN.1819	0.4	19.0142857168571	7.34615	53.9659198225
1819	PCN	31/10/2018	OCT	LRH	4+8	NA	55	NA	NA	1.53	3.6	NA	6.6	NA	NA	1	3	NA	NA	NA	Y	NA	2018-10-31	4.794520548	0.07	Inf	PCN.1819	0.4	19.0142857168571	7.34615	53.9659198225
1819	PCN	01/11/2018	NOV	LRH	1+2+3+4+5+6+7+8	NA	55	NA	NA	2.05	3.9	NA	6.6	NA	NA	1	3	NA	NA	NA	Y	NA	2018-11-01	33.9869281	0.52	Inf	PCN.1819	2.55	13.7714285725714	5.81155	33.7741134025
1819	PCN	30/12/2018	DEC	LRH	1+5	NA	60	NA	NA	1.53	3.8	NA	9	NA	NA	1	4	NA	NA	NA	N	NA	2018-12-30	-25.36585366	-0.52	#NAME?	PCN.1819	6.3	0.442857144	7.3346	53.79635716
1819	PCN	30/12/2018	DEC	LRH	2+6	NA	60	NA	NA	1.51	3.8	NA	9	NA	NA	1	4	NA	NA	NA	N	NA	2018-12-30	-1.307189542	-0.02	#NAME?	PCN.1819	6.3	0.442857144	7.3346	53.79635716
1819	PCN	30/12/2018	DEC	LRH	3+7	NA	60	NA	NA	1.5	3.8	NA	9	NA	NA	1	4	NA	NA	NA	N	NA	2018-12-30	-0.662251656	-0.01	#NAME?	PCN.1819	6.3	0.442857144	7.3346	53.79635716
1819	PCN	30/12/2018	DEC	LRH	4+8	NA	60	NA	NA	1.44	3.8	NA	9	NA	NA	1	4	NA	NA	NA	N	NA	2018-12-30	-4	-0.06	#NAME?	PCN.1819	6.3	0.442857144	7.3346	53.79635716
1819	PCN	22/12/2018	DEC	LRH	3+7	NA	61	NA	NA	1.61	3.9	NA	4.6	NA	NA	1	2	NA	NA	NA	N	NA	2018-12-22	11.80555556	0.17	Inf	PCN.1819	5.15	8.47142857	5.59615	31.3168948225
1819	PCN	22/12/2018	DEC	LRH	1+5	RV5186	61	NA	NA	1.55	3.6	NA	4.6	NA	NA	1	2	NA	NA	NA	Y	NA	2018-12-22	NA	NA	NA	PCN.1819	5.15	8.47142857	5.59615	31.3168948225
1819	PCN	22/12/2018	DEC	LRH	2+6	RV5190	61	NA	NA	1.47	3.6	NA	4.6	NA	NA	1	2	NA	NA	NA	Y	NA	2018-12-22	NA	NA	NA	PCN.1819	5.15	8.47142857	5.59615	31.3168948225
1819	PCN	15/12/2018	DEC	LRH	3+7	RV5181	63	NA	NA	1.74	3.8	NA	8	NA	NA	1	3	NA	NA	NA	Y	NA	2018-12-15	NA	NA	NA	PCN.1819	4.5	0.700000001142857	6.18845	38.2969134025
1819	PCN	15/12/2018	DEC	LRH	2+6	RV5193	63	NA	NA	1.45	3.7	NA	8	NA	NA	1	3	NA	NA	NA	Y	NA	2018-12-15	NA	NA	NA	PCN.1819	4.5	0.700000001142857	6.18845	38.2969134025
1819	PCN	15/12/2018	DEC	LRH	1+5	RV5194	63	NA	NA	1.53	3.8	NA	8	NA	NA	1	3	NA	NA	NA	Y	NA	2018-12-15	NA	NA	NA	PCN.1819	4.5	0.700000001142857	6.18845	38.2969134025
1819	PCN	24/12/2018	DEC	LRH	3+7	NA	64	NA	NA	1.68	3.6	NA	4.6	NA	NA	1	3	NA	NA	NA	N	NA	2018-12-24	4.347826087	0.07	Inf	PCN.1819	12.3	9.62857142714286	5.8577	34.31264929
1819	PCN	25/12/2018	DEC	LRH	4+8	RV5182	64	NA	NA	1.62	3.9	NA	9	NA	NA	1	3	NA	NA	NA	Y	NA	2018-12-25	NA	NA	NA	PCN.1819	11.65	8.72857142714286	6.7731	45.87488361
1819	PCN	24/12/2018	DEC	LRH	2+6	RV5185	64	NA	NA	1.49	3.6	NA	4.6	NA	NA	1	3	NA	NA	NA	Y	NA	2018-12-24	NA	NA	NA	PCN.1819	12.3	9.62857142714286	5.8577	34.31264929
1819	PCN	24/12/2018	DEC	LRH	1+5	RV5188	64	NA	NA	1.53	3.7	NA	4.6	NA	NA	1	3	NA	NA	NA	Y	NA	2018-12-24	NA	NA	NA	PCN.1819	12.3	9.62857142714286	5.8577	34.31264929
1819	PCN	01/11/2018	NOV	LRH	1+5	NA	65	NA	NA	1.44	3.7	NA	6.6	NA	NA	1	3	NA	NA	NA	Y	NA	2018-11-01	-14.28571429	-0.24	#NAME?	PCN.1819	2.55	13.7714285725714	5.81155	33.7741134025
1819	PCN	02/11/2018	NOV	LRH	2+6	NA	65	NA	NA	1.77	3.4	NA	6.6	NA	NA	1	3	NA	NA	NA	Y	NA	2018-11-02	22.91666667	0.33	Inf	PCN.1819	6.95	4.61428571285714	5.0731	25.73634361
1819	PCN	02/11/2018	NOV	LRH	3+7	NA	65	NA	NA	2.46	NA	NA	6.6	NA	NA	1	3	NA	NA	NA	Y	NA	2018-11-02	38.98305085	0.69	Inf	PCN.1819	6.95	4.61428571285714	5.0731	25.73634361
1819	PCN	16/12/2018	DEC	LRH	5+6+7+8	NA	67	NA	NA	1.58	3.7	NA	4.6	NA	NA	1	6	NA	NA	NA	N	NA	2018-12-16	-35.77235772	-0.88	#NAME?	PCN.1819	5.95	0	5.7077	32.57783929
1819	PCN	15/12/2018	DEC	LRH	1+5	Rv5036	67	NA	NA	1.86	3.8	NA	8	NA	NA	1	6	NA	NA	NA	Y	NA	2018-12-15	NA	NA	NA	PCN.1819	4.5	0.700000001142857	6.18845	38.2969134025
1819	PCN	17/12/2018	DEC	LRH	1+2+3+4+5+6+7+8	RV5037	67	NA	NA	1.88	3.8	NA	4.6	NA	NA	1	6	NA	NA	NA	Y	NA	2018-12-17	NA	NA	NA	PCN.1819	6.45	0	5.7154	32.66579716
1819	PCN	15/12/2018	DEC	LRH	4+8	RV5059	67	NA	NA	1.89	4	NA	8	NA	NA	1	6	NA	NA	NA	Y	NA	2018-12-15	NA	NA	NA	PCN.1819	4.5	0.700000001142857	6.18845	38.2969134025
1819	PCN	16/12/2018	DEC	LRH	1+2+3+4	RV5061	67	NA	NA	1.71	3.7	NA	4.6	NA	NA	1	6	NA	NA	NA	Y	NA	2018-12-16	NA	NA	NA	PCN.1819	5.95	0	5.7077	32.57783929
1819	PCN	15/12/2018	DEC	LRH	3+7	RV5063	67	NA	NA	1.63	3.8	NA	8	NA	NA	1	6	NA	NA	NA	Y	NA	2018-12-15	NA	NA	NA	PCN.1819	4.5	0.700000001142857	6.18845	38.2969134025
1819	PCN	15/12/2018	DEC	LRH	2+6	RV5183	67	NA	NA	1.62	3.7	NA	8	NA	NA	1	6	NA	NA	NA	Y	NA	2018-12-15	NA	NA	NA	PCN.1819	4.5	0.700000001142857	6.18845	38.2969134025
1819	PCN	03/11/2018	NOV	TH	1+5	NA	72	NA	NA	1.86	3.7	NA	6.6	NA	NA	1	1	NA	NA	NA	N	NA	2018-11-03	-24.3902439	-0.6	#NAME?	PCN.1819	7.35	4.05714285571429	4.0923	16.74691929
1819	PCN	03/11/2018	NOV	TH	2+6	NA	72	NA	NA	1.74	3.7	NA	6.6	NA	20	1	1	NA	NA	NA	Y	NA	2018-11-03	-6.451612903	-0.12	#NAME?	PCN.1819	7.35	4.05714285571429	4.0923	16.74691929
1819	PCN	08/12/2018	DEC	LRH	1+5	NA	74	NA	NA	1.88	3.9	NA	8	NA	NA	1	2	NA	NA	NA	N	NA	2018-12-08	2.732240437	0.05	Inf	PCN.1819	3.4	0.828571429714286	6.9923	48.89225929
1819	PCN	08/12/2018	DEC	LRH	2+6	RV5390	74	NA	NA	1.86	4	NA	8	NA	NA	1	2	NA	NA	NA	Y	NA	2018-12-08	NA	NA	NA	PCN.1819	3.4	0.828571429714286	6.9923	48.89225929
1819	PCN	09/12/2018	DEC	LRH	3+7	RV5397	74	NA	NA	3	4.3	NA	8	NA	20	1	2	NA	NA	NA	Y	NA	2018-12-09	NA	NA	NA	PCN.1819	6.3	1.52857143085714	6.86925	47.1865955625
1819	PCN	11/11/2018	NOV	LRH	2+6	RV5043	79	NA	NA	1.34	3.4	NA	5.9	NA	NA	1	2	NA	NA	NA	N	NA	2018-11-11	NA	NA	NA	PCN.1819	5.5	22.1714285765714	6.07695	36.9293213025
1819	PCN	11/11/2018	NOV	LRH	1+5	RV5045	79	NA	NA	1.57	3.5	NA	5.9	NA	29	1	2	NA	NA	NA	Y	NA	2018-11-11	NA	NA	NA	PCN.1819	5.5	22.1714285765714	6.07695	36.9293213025
1819	PCN	21/11/2018	NOV	LRH	2+6	RV5387	80	NA	NA	2.05	4.6	NA	7.2	NA	NA	1	2	NA	NA	NA	Y	NA	2018-11-21	NA	NA	NA	PCN.1819	7.4	11.0285714302857	3.35385	11.2483098225
1819	PCN	20/11/2018	NOV	LRH	1+5	RV5389	80	NA	NA	1.9	3.8	NA	7.2	NA	21	1	2	NA	NA	NA	Y	NA	2018-11-20	NA	NA	NA	PCN.1819	6.7	11.3428571457143	3.49615	12.2230648225
1819	PCN	01/12/2018	DEC	TH	3+7	RV5055	82	NA	NA	1.17	3.7	NA	6.1	NA	NA	1	3	NA	NA	NA	Y	NA	2018-12-01	NA	NA	NA	PCN.1819	7.45	9.57142857228571	7.86155	61.8039684025
1819	PCN	28/11/2018	NOV	TH	1+5	RV5137	82	NA	NA	1.91	4.2	NA	10.1	NA	NA	1	3	NA	NA	NA	Y	NA	2018-11-28	NA	NA	NA	PCN.1819	9.25	8.45714285857143	5.98845	35.8615334025
1819	PCN	29/11/2018	NOV	TH	2+6	RV5199	82	NA	NA	1.73	3.6	NA	10.1	NA	29	1	3	NA	NA	NA	Y	NA	2018-11-29	NA	NA	NA	PCN.1819	6.55	8.471428574	7.8077	60.96017929
1819	PCN	09/12/2018	DEC	TH	4+8	RV5079	86	NA	NA	1.71	3.9	NA	8	NA	NA	1	4	NA	NA	NA	Y	NA	2018-12-09	NA	NA	NA	PCN.1819	6.3	1.52857143085714	6.86925	47.1865955625
1819	PCN	09/12/2018	DEC	TH	2+6	RV5196	86	NA	NA	1.84	4	NA	8	NA	NA	1	4	NA	NA	NA	Y	NA	2018-12-09	NA	NA	NA	PCN.1819	6.3	1.52857143085714	6.86925	47.1865955625
1819	PCN	09/12/2018	DEC	TH	1+5	RV5197	86	NA	NA	2.04	4.1	NA	8	NA	NA	1	4	NA	NA	NA	Y	NA	2018-12-09	NA	NA	NA	PCN.1819	6.3	1.52857143085714	6.86925	47.1865955625
1819	PCN	09/12/2018	DEC	TH	3+7	RV5198	86	NA	NA	1.85	3.9	NA	8	NA	NA	1	4	NA	NA	NA	Y	NA	2018-12-09	NA	NA	NA	PCN.1819	6.3	1.52857143085714	6.86925	47.1865955625
1819	PCN	01/11/2018	NOV	TH	1+5	RV5018	94	NA	NA	1.82	4.6	NA	6.6	NA	NA	1	3	NA	NA	NA	Y	NA	2018-11-01	NA	NA	NA	PCN.1819	2.55	13.7714285725714	5.81155	33.7741134025
1819	PCN	02/11/2018	NOV	TH	3+7	RV5021	94	NA	NA	2	4.8	NA	6.6	NA	NA	1	3	NA	NA	NA	Y	NA	2018-11-02	NA	NA	NA	PCN.1819	6.95	4.61428571285714	5.0731	25.73634361
1819	PCN	02/11/2018	NOV	TH	2+6	RV5025	94	NA	NA	1.94	4.8	NA	6.6	NA	NA	1	3	NA	NA	NA	Y	NA	2018-11-02	NA	NA	NA	PCN.1819	6.95	4.61428571285714	5.0731	25.73634361
1819	PCN	27/10/2018	OCT	MB	NA	NA	99	NA	NA	1.7	4.1	NA	6.6	NA	NA	1	1	NA	NA	NA	Y	NA	2018-10-27	-25.76419214	-0.59	#NAME?	PCN.1819	1.6	22.7714285728571	5.41925	29.3682705625
1819	PCN	28/12/2018	DEC	LRH	1+5	RV5098	100	NA	NA	1.91	3.8	NA	9	NA	NA	1	1	NA	NA	NA	Y	NA	2018-12-28	NA	NA	NA	PCN.1819	10.5	5.75714285828571	5.95385	35.4483298225
1819	PCN	05/11/2018	NOV	TH	1+5	NA	104	NA	NA	2.65	4.8	NA	6.6	NA	NA	1	1	NA	NA	NA	Y	NA	2018-11-05	55.88235294	0.95	Inf	PCN.1819	3.9	5.11428571171429	6.45	41.6025
1819	PCN	02/12/2018	DEC	TH	2+6	RV5052	106	NA	NA	2.81	4.3	NA	6.1	NA	NA	1	3	NA	NA	NA	Y	NA	2018-12-02	NA	NA	NA	PCN.1819	9.55	5.28571428657143	7.07695	50.0832213025
1819	PCN	02/12/2018	DEC	TH	4+8	RV5053	106	NA	NA	2.62	4.1	NA	6.1	NA	NA	1	3	NA	NA	NA	Y	NA	2018-12-02	NA	NA	NA	PCN.1819	9.55	5.28571428657143	7.07695	50.0832213025
1819	PCN	30/11/2018	NOV	TH	1+5	RV5056	106	NA	NA	1.37	3.3	NA	10.1	NA	NA	1	3	NA	NA	NA	Y	NA	2018-11-30	NA	NA	NA	PCN.1819	5	9.64285714257143	8.1077	65.73479929
1819	PCN	02/12/2018	DEC	TH	3+7	RV5136	106	NA	NA	2.68	4.1	NA	6.1	NA	NA	1	3	NA	NA	NA	Y	NA	2018-12-02	NA	NA	NA	PCN.1819	9.55	5.28571428657143	7.07695	50.0832213025
1819	PCN	24/10/2018	OCT	TH	2+5+6+7	NA	107	NA	NA	1.96	3.1	NA	9.1	NA	32	1	3	NA	NA	NA	Y	NA	2018-10-24	-26.03773585	-0.69	#NAME?	PCN.1819	5.4	5.42857142742857	8.0192	64.30756864
1819	PCN	24/10/2018	OCT	TH	3+7	NA	107	NA	NA	1.76	4.1	NA	9.1	NA	23	1	3	NA	NA	NA	Y	NA	2018-10-24	-10.20408163	-0.2	#NAME?	PCN.1819	5.4	5.42857142742857	8.0192	64.30756864
1819	PCN	25/10/2018	OCT	TH	1+5	NA	107	NA	NA	2.01	3.6	NA	9.1	NA	NA	1	3	NA	NA	NA	Y	NA	2018-10-25	14.20454545	0.25	Inf	PCN.1819	6.6	11.9571428571429	6.38075	40.7139705625
1819	PCN	19/12/2018	DEC	TH	2+6	RV5082	109	NA	NA	1.57	3.9	NA	4.6	NA	NA	1	2	NA	NA	NA	Y	NA	2018-12-19	NA	NA	NA	PCN.1819	6.8	1.62857142857143	4.7923	22.96613929
1819	PCN	19/12/2018	DEC	TH	1+5	RV5086	109	NA	NA	2.05	3.8	NA	4.6	NA	33	1	2	NA	NA	NA	Y	NA	2018-12-19	NA	NA	NA	PCN.1819	6.8	1.62857142857143	4.7923	22.96613929
1819	PCN	17/12/2018	DEC	TH	1+5	RV5077	117	NA	NA	1.84	3.7	NA	4.6	NA	NA	1	4	NA	NA	NA	Y	NA	2018-12-17	NA	NA	NA	PCN.1819	6.45	0	5.7154	32.66579716
1819	PCN	18/12/2018	DEC	TH	4+8	RV5081	117	NA	NA	2	4.5	NA	4.6	NA	NA	1	4	NA	NA	NA	Y	NA	2018-12-18	NA	NA	NA	PCN.1819	7.9	1.042857144	5.97695	35.7239313025
1819	PCN	18/12/2018	DEC	TH	3+7	RV5087	117	NA	NA	1.8	3.7	NA	4.6	NA	NA	1	4	NA	NA	NA	Y	NA	2018-12-18	NA	NA	NA	PCN.1819	7.9	1.042857144	5.97695	35.7239313025
1819	PCN	18/12/2018	DEC	TH	2+6	RV5088	117	NA	NA	1.92	3.8	NA	4.6	NA	NA	1	4	NA	NA	NA	Y	NA	2018-12-18	NA	NA	NA	PCN.1819	7.9	1.042857144	5.97695	35.7239313025
1819	PCN	27/10/2018	OCT	TH	1+5	NA	118	NA	NA	1.26	4.9	NA	6.6	NA	NA	1	2	NA	NA	NA	N	NA	2018-10-27	-37.31343284	-0.75	#NAME?	PCN.1819	1.6	22.7714285728571	5.41925	29.3682705625
1819	PCN	28/10/2018	OCT	LRH	4+8	NA	118	NA	NA	1.45	3.5	NA	6.6	NA	NA	1	2	NA	NA	NA	N	NA	2018-10-28	15.07936508	0.19	Inf	PCN.1819	-1.95	22.7857142882857	2.9654	8.79359716
1819	PCN	28/10/2018	OCT	LRH	1+5	NA	119	NA	NA	1.45	3.6	NA	6.6	NA	NA	1	5	NA	NA	NA	Y	NA	2018-10-28	0	0	NA	PCN.1819	-1.95	22.7857142882857	2.9654	8.79359716
1819	PCN	28/10/2018	OCT	LRH	2+6	NA	119	NA	NA	1.27	3.5	NA	6.6	NA	NA	1	5	NA	NA	NA	Y	NA	2018-10-28	-12.4137931	-0.18	#NAME?	PCN.1819	-1.95	22.7857142882857	2.9654	8.79359716
1819	PCN	29/10/2018	OCT	TH	0	NA	119	NA	NA	1.78	4.8	NA	6.6	NA	NA	1	5	NA	NA	NA	Y	NA	2018-10-29	40.15748031	0.51	Inf	PCN.1819	-2.2	22.7857142882857	5.9808	35.76996864
1819	PCN	29/10/2018	OCT	TH	1+2+3+4	NA	119	NA	NA	1.3	4.2	NA	6.6	NA	NA	1	5	NA	NA	NA	Y	NA	2018-10-29	-26.96629213	-0.48	#NAME?	PCN.1819	-2.2	22.7857142882857	5.9808	35.76996864
1819	PCN	29/10/2018	OCT	TH	4+8	NA	119	NA	NA	1.74	4.9	NA	6.6	NA	NA	1	5	NA	NA	NA	Y	NA	2018-10-29	33.84615385	0.44	Inf	PCN.1819	-2.2	22.7857142882857	5.9808	35.76996864
1819	PCN	09/12/2018	DEC	TH	4+8	RV5070	162	NA	NA	2.17	3.8	NA	8	NA	NA	1	4	NA	NA	NA	Y	NA	2018-12-09	NA	NA	NA	PCN.1819	6.3	1.52857143085714	6.86925	47.1865955625
1819	PCN	09/12/2018	DEC	TH	3+7	RV5073	162	NA	NA	2.67	4.1	NA	8	NA	NA	1	4	NA	NA	NA	Y	NA	2018-12-09	NA	NA	NA	PCN.1819	6.3	1.52857143085714	6.86925	47.1865955625
1819	PCN	09/12/2018	DEC	TH	1+5	RV5075	162	NA	NA	2.44	4.2	NA	8	NA	NA	1	4	NA	NA	NA	Y	NA	2018-12-09	NA	NA	NA	PCN.1819	6.3	1.52857143085714	6.86925	47.1865955625
1819	PCN	09/12/2018	DEC	TH	2+6	RV5076	162	NA	NA	2.64	4.6	NA	8	NA	NA	1	4	NA	NA	NA	Y	NA	2018-12-09	NA	NA	NA	PCN.1819	6.3	1.52857143085714	6.86925	47.1865955625
1819	PCN	24/11/2018	NOV	TH	1+5	RV5048	163	NA	NA	1.77	3.8	NA	10.1	NA	37	1	1	NA	NA	NA	Y	NA	2018-11-24	NA	NA	NA	PCN.1819	2.2	14.5857142877143	5.6192	31.57540864
1819	PCN	19/11/2018	NOV	TH	1+5	RV5034	174	NA	NA	1.9	3.3	NA	7.2	NA	31	1	2	NA	NA	NA	Y	NA	2018-11-19	NA	NA	NA	PCN.1819	3.6	14.6857142885714	5.83465	34.0431406225
1819	PCN	19/11/2018	NOV	TH	2+6	RV5044	174	NA	NA	1.79	3.1	NA	7.2	NA	30	1	2	NA	NA	NA	Y	NA	2018-11-19	NA	NA	NA	PCN.1819	3.6	14.6857142885714	5.83465	34.0431406225
1819	PCN	28/10/2018	OCT	LRH	2+6	RV5006	187	NA	NA	1.26	3.6	NA	6.6	NA	22	1	2	NA	NA	NA	Y	NA	2018-10-28	NA	NA	NA	PCN.1819	-1.95	22.7857142882857	2.9654	8.79359716
1819	PCN	28/10/2018	OCT	MB	4+8	RV5032	187	NA	NA	1.47	3.8	NA	6.6	NA	30	1	2	NA	NA	NA	Y	NA	2018-10-28	NA	NA	NA	PCN.1819	-1.95	22.7857142882857	2.9654	8.79359716
1920	PCN	18/12/2019	DEC	ZL	4+8	RV5759	29	NA	NA	1.71	3.3	15.1	11.25	NA	NA	1	3	NA	NA	NA	Y	NA	2019-12-18	NA	NA	NA	PCN.1920	8.45	0	6.97695	48.6778313025
1819	PCN	22/12/2018	DEC	TH	3+7	RV5083	189	NA	NA	1.48	3.8	NA	4.6	NA	NA	1	5	NA	NA	NA	Y	NA	2018-12-22	NA	NA	NA	PCN.1819	5.15	8.47142857	5.59615	31.3168948225
1819	PCN	23/12/2018	DEC	TH	4+8	RV5085	189	NA	NA	1.77	4.2	NA	4.6	NA	NA	1	5	NA	NA	NA	Y	NA	2018-12-23	NA	NA	NA	PCN.1819	8	9.62857142714286	5.83075	33.9976455625
1819	PCN	22/12/2018	DEC	TH	1+5	RV5092	189	NA	NA	1.49	3.7	NA	4.6	NA	NA	1	5	NA	NA	NA	Y	NA	2018-12-22	NA	NA	NA	PCN.1819	5.15	8.47142857	5.59615	31.3168948225
1819	PCN	22/12/2018	DEC	TH	2+6	RV5093	189	NA	NA	1.41	4	NA	4.6	NA	NA	1	5	NA	NA	NA	Y	NA	2018-12-22	NA	NA	NA	PCN.1819	5.15	8.47142857	5.59615	31.3168948225
1819	PCN	24/12/2018	DEC	TH	5+6+7+8	RV5094	189	NA	NA	1.47	4.4	NA	4.6	NA	NA	1	5	NA	NA	NA	Y	NA	2018-12-24	NA	NA	NA	PCN.1819	12.3	9.62857142714286	5.8577	34.31264929
1819	PCN	30/10/2018	OCT	TH	1+5	RV5019	191	NA	NA	1.29	3.9	NA	6.6	NA	NA	1	4	NA	NA	NA	Y	NA	2018-10-30	NA	NA	NA	PCN.1819	0.15	23.471428574	8.17695	66.8625113025
1819	PCN	31/10/2018	OCT	TH	2+6	RV5020	191	NA	NA	1.89	3.5	NA	6.6	NA	NA	1	4	NA	NA	NA	Y	NA	2018-10-31	NA	NA	NA	PCN.1819	0.4	19.0142857168571	7.34615	53.9659198225
1920	PCN	25/11/2019	NOV	SR	NA	NA	41	10:54	10:56	1.73	3.5	20.50455	4.5	NA	NA	1	1	NA	NA	NA	N	Mr.lonely	2019-11-25	-7.486631016	-0.14	#NAME?	PCN.1920	6	3.31428571571429	7.14235	51.0131635225
1920	PCN	08/11/2019	NOV	SR	1+5	RV5716	43	09:32	09:42	1.52	3.4	20.5	3	NA	NA	1	5	NA	NA	NA	Y	NA	2019-11-08	NA	NA	NA	PCN.1920	3.95	15.8714285685714	4.30385	18.5231248225
1920	PCN	08/11/2019	NOV	SR	2+6	RV5717	43	09:32	09:42	1.54	3.5	20.5	3	NA	NA	1	5	NA	NA	NA	Y	NA	2019-11-08	NA	NA	NA	PCN.1920	3.95	15.8714285685714	4.30385	18.5231248225
1920	PCN	08/11/2019	NOV	SR	4+8	RV5718	43	09:32	09:42	1.5	3.3	20.5	3	NA	NA	1	5	NA	NA	NA	Y	NA	2019-11-08	NA	NA	NA	PCN.1920	3.95	15.8714285685714	4.30385	18.5231248225
1920	PCN	13/11/2019	NOV	ZL	2+6	RV5772	44	10:26	10:31	2.11	4	16.54118	2.83	NA	NA	1	2	NA	NA	NA	Y	NA	2019-11-13	NA	NA	NA	PCN.1920	7.05	11.9571428574286	6.7	44.89
1920	PCN	13/11/2019	NOV	ZL	4+8	RV5773	44	10:26	10:31	1.6	3.4	16.54118	2.83	NA	NA	1	2	NA	NA	NA	Y	NA	2019-11-13	NA	NA	NA	PCN.1920	7.05	11.9571428574286	6.7	44.89
1920	PCN	10/12/2019	DEC	ZL	4+8	RV5753	45	11:35	11:37	1.35	4	17.67273	2.3	NA	NA	1	4	NA	NA	NA	Y	Hatching asyncrony: 2nd egg hatched first	2019-12-10	NA	NA	NA	PCN.1920	6.5	11.6714285725714	7.36155	54.1924184025
1920	PCN	03/11/2019	NOV	ZL	2+6	RV5721	50	10:34	10:45	1.52	3.4	20.87857	5.83	NA	NA	1	3	NA	NA	NA	N	check sam's fieldbook	2019-11-03	NA	NA	NA	PCN.1920	2.9	3.60000000371429	6.8731	47.23950361
1920	PCN	03/11/2019	NOV	ZL	1+5	RV5775	53	10:34	10:45	1.53	3.4	20.87857	5.83	NA	NA	1	3	NA	NA	NA	N	check sam's fieldbook	2019-11-03	NA	NA	NA	PCN.1920	2.9	3.60000000371429	6.8731	47.23950361
1920	PCN	03/11/2019	NOV	ZL	4+8	RV5778	53	10:34	10:45	1.55	3.2	20.87857	5.83	NA	NA	1	3	NA	NA	NA	N	check sam's fieldbook, 4+8 has green abdomen:caterpillar?	2019-11-03	NA	NA	NA	PCN.1920	2.9	3.60000000371429	6.8731	47.23950361
1920	PCN	21/11/2019	NOV	RJR	4+8	NA	54	NA	NA	1.44	3	21.41111	4.5	NA	NA	1	3	NA	NA	NA	Y	NA	2019-11-21	-16.76300578	-0.29	#NAME?	PCN.1920	2.5	0	6.46925	41.8511955625
1920	PCN	25/12/2019	DEC	MB	4+8	RV5727	59	12:37	12:42	1.97	3.6	13.62	2.75	NA	NA	1	5	NA	NA	NA	Y	NA	2019-12-25	NA	NA	NA	PCN.1920	8.75	0.728571425142857	6.1	37.21
1920	PCN	25/12/2019	DEC	MB	2+6	RV5728	59	12:37	12:42	1.86	3.6	13.62	2.75	NA	NA	1	5	NA	NA	NA	Y	NA	2019-12-25	NA	NA	NA	PCN.1920	8.75	0.728571425142857	6.1	37.21
1920	PCN	25/12/2019	DEC	MB	1+5	RV5768	59	12:37	12:42	1.85	3.9	13.62	2.75	NA	NA	1	5	NA	NA	NA	Y	NA	2019-12-25	NA	NA	NA	PCN.1920	8.75	0.728571425142857	6.1	37.21
1920	PCN	26/12/2019	DEC	RJR	3+7	RV5770	59	11:00	11:10	2.16	4.7	13.62	2.75	NA	NA	1	5	NA	NA	NA	Y	NA	2019-12-26	NA	NA	NA	PCN.1920	7.3	0.728571425142857	6.9577	48.40958929
1920	PCN	02/11/2019	NOV	MB	1+5	RV5713	63	10:58	11:10	1.37	3.5	20.31538	5.83	NA	NA	1	3	NA	NA	NA	Y	check sam's fieldbook	2019-11-02	NA	NA	NA	PCN.1920	7.85	3.60000000371429	6.79615	46.1876548225
1920	PCN	02/11/2019	NOV	MB	4+8	RV5714	63	10:58	11:10	1.23	3.8	20.31538	5.83	NA	NA	1	3	NA	NA	NA	Y	check sam's fieldbook	2019-11-02	NA	NA	NA	PCN.1920	7.85	3.60000000371429	6.79615	46.1876548225
1920	PCN	02/11/2019	NOV	MB	2+6	RV5715	63	10:58	11:10	1.4	3.7	20.31538	5.83	NA	NA	1	3	NA	NA	NA	Y	check sam's fieldbook	2019-11-02	NA	NA	NA	PCN.1920	7.85	3.60000000371429	6.79615	46.1876548225
1920	PCN	19/11/2019	NOV	SR	2+6	RB5701	72	09:55	10:06	1.45	3.3	23.91061	4.5	NA	NA	1	4	NA	NA	NA	Y	NA	2019-11-19	NA	NA	NA	PCN.1920	3.1	2.78571428571429	5.5885	31.23133225
1920	PCN	19/11/2019	NOV	SR	1+5	RV5729	72	09:55	10:06	1.46	3.1	23.91061	4.5	NA	NA	1	4	NA	NA	NA	Y	NA	2019-11-19	NA	NA	NA	PCN.1920	3.1	2.78571428571429	5.5885	31.23133225
1920	PCN	19/11/2019	NOV	SR	3+7	RV5730	72	09:55	10:06	1.53	3.4	23.91061	4.5	NA	NA	1	4	NA	NA	NA	Y	NA	2019-11-19	NA	NA	NA	PCN.1920	3.1	2.78571428571429	5.5885	31.23133225
1920	PCN	19/11/2019	NOV	SR	4+8	RV5731	72	09:55	10:06	1.55	3.2	23.91061	4.5	NA	NA	1	4	NA	NA	NA	Y	Was on top of the nest and not in the cup with the other 3 chicks, did not move as much	2019-11-19	NA	NA	NA	PCN.1920	3.1	2.78571428571429	5.5885	31.23133225
1920	PCN	19/11/2019	NOV	SR	2+6	RV5732	73	10:10	10:24	1.78	3.5	16.51111	4.5	NA	NA	1	4	NA	NA	NA	Y	NA	2019-11-19	NA	NA	NA	PCN.1920	3.1	2.78571428571429	5.5885	31.23133225
1920	PCN	19/11/2019	NOV	SR	1+5	RV5733	73	10:10	10:24	1.45	3.2	16.51111	4.5	NA	NA	1	4	NA	NA	NA	Y	right eye had a strange calcification, abdomen green, + few parasites	2019-11-19	NA	NA	NA	PCN.1920	3.1	2.78571428571429	5.5885	31.23133225
1920	PCN	19/11/2019	NOV	SR	3+7	RV5734	73	10:10	10:24	1.41	3.2	16.51111	4.5	NA	NA	1	4	NA	NA	NA	Y	Lots of parasites and nail 7 was strangely bent and there was almost no nail	2019-11-19	NA	NA	NA	PCN.1920	3.1	2.78571428571429	5.5885	31.23133225
1920	PCN	19/11/2019	NOV	SR	4+8	RV5735	73	10:10	10:24	1.57	3.3	16.51111	4.5	NA	NA	1	4	NA	NA	NA	Y	NA	2019-11-19	NA	NA	NA	PCN.1920	3.1	2.78571428571429	5.5885	31.23133225
1920	PCN	31/12/2019	DEC	RJR	2+6	RV5215	75	11:17	11:27	1.9	3.8	12.73333	2.75	NA	NA	1	2	NA	NA	NA	Y	NA	2019-12-31	NA	NA	NA	PCN.1920	6.5	5.45714285857143	5.55385	30.8452498225
1920	PCN	31/12/2019	DEC	RJR	4+8	NA	75	11:17	11:27	1.86	4.3	12.73333	2.75	NA	NA	1	2	NA	NA	NA	Y	NA	2019-12-31	29.16666667	0.42	Inf	PCN.1920	6.5	5.45714285857143	5.55385	30.8452498225
1920	PCN	04/11/2019	NOV	ZL	4+8	NA	92	13:04	13:11	1.48	3.6	30.23333	3	NA	NA	1	4	NA	NA	NA	N	check SR's fieldbook, HA EGG 3 +2 HATCHED	2019-11-04	-20.43010753	-0.38	#NAME?	PCN.1920	1.35	9.62857143085714	6.23845	38.9182584025
1920	PCN	04/11/2019	NOV	ZL	2+6	NA	92	13:04	13:11	1.52	3.3	30.23333	3	NA	NA	1	4	NA	NA	NA	N	check SR's fieldbook, HA EGG 3 +2 HATCHED	2019-11-04	2.702702703	0.04	Inf	PCN.1920	1.35	9.62857143085714	6.23845	38.9182584025
1920	PCN	04/11/2019	NOV	SR	2+6	RV5722	107	13:35	13:45	1.81	3.7	21.23333	3	NA	NA	1	4	NA	NA	NA	Y	check ZL's fieldbook, HA EGG 1+3+4 HATCHED	2019-11-04	NA	NA	NA	PCN.1920	1.35	9.62857143085714	6.23845	38.9182584025
1920	PCN	04/11/2019	NOV	SR	4+8	RV5723	107	13:35	13:45	1.55	3.4	21.23333	3	NA	NA	1	4	NA	NA	NA	Y	check ZL's fieldbook, HA EGG 1+3+4 HATCHED	2019-11-04	NA	NA	NA	PCN.1920	1.35	9.62857143085714	6.23845	38.9182584025
1920	PCN	04/11/2019	NOV	SR	1+5	RV5726	107	13:35	13:45	1.56	3.3	21.23333	3	NA	NA	1	4	NA	NA	NA	Y	check ZL's fieldbook, HA EGG 1+3+4 HATCHED	2019-11-04	NA	NA	NA	PCN.1920	1.35	9.62857143085714	6.23845	38.9182584025
1920	PCN	24/11/2019	NOV	RJR	2+6	RV5762	161	15:32	15:51	1.63	3.9	22.46515	4.5	NA	NA	1	5	NA	NA	NA	Y	NA	2019-11-24	NA	NA	NA	PCN.1920	2.65	3.31428571571429	5.7154	32.66579716
1920	PCN	24/11/2019	NOV	RJR	1+5	RV5763	161	15:32	15:51	1.81	5.8	22.46515	4.5	NA	NA	1	5	NA	NA	NA	Y	NA	2019-11-24	NA	NA	NA	PCN.1920	2.65	3.31428571571429	5.7154	32.66579716
1920	PCN	24/11/2019	NOV	RJR	1+3+8	RV5766	161	15:32	15:51	1.8	3.3	22.46515	4.5	NA	NA	1	5	NA	NA	NA	Y	Drop of water fell on chick	2019-11-24	NA	NA	NA	PCN.1920	2.65	3.31428571571429	5.7154	32.66579716
1920	PCN	24/11/2019	NOV	RJR	3+7	NA	161	15:32	15:51	1.77	4.2	22.46515	4.5	NA	NA	1	5	NA	NA	NA	Y	NA	2019-11-24	16.44736842	0.25	Inf	PCN.1920	2.65	3.31428571571429	5.7154	32.66579716
1920	PCN	24/11/2019	NOV	RJR	4+8	NA	161	15:32	15:51	1.88	3.9	22.46515	4.5	NA	NA	1	5	NA	NA	NA	Y	NA	2019-11-24	6.214689266	0.11	Inf	PCN.1920	2.65	3.31428571571429	5.7154	32.66579716
1920	PCN	02/11/2019	NOV	ZL	4 + 8	NA	197	15:00	15:40	2.05	3.5	22.05833	5.83	NA	NA	1	3	NA	NA	NA	N	check sam's fieldbook, ZL's first time	2019-11-02	9.042553191	0.17	Inf	PCN.1920	7.85	3.60000000371429	6.79615	46.1876548225
1920	PCN	02/11/2019	NOV	ZL	1+5	NA	197	15:00	15:40	2.04	3.8	22.05833	5.83	NA	NA	1	3	NA	NA	NA	N	check sam's fieldbook, ZL's first time	2019-11-02	12.08791209	0.22	Inf	PCN.1920	7.85	3.60000000371429	6.79615	46.1876548225
1920	PCN	02/11/2019	NOV	ZL	3+7	NA	197	15:00	15:40	2.26	3.7	22.05833	5.83	NA	NA	1	3	NA	NA	NA	N	check sam's fieldbook, ZL's first time	2019-11-02	10.78431373	0.22	Inf	PCN.1920	7.85	3.60000000371429	6.79615	46.1876548225
1819	PCN	31/10/2018	OCT	TH	3+7	RV5024	191	NA	NA	2.33	4.4	NA	6.6	NA	NA	1	4	NA	NA	NA	Y	NA	2018-10-31	NA	NA	NA	PCN.1819	0.4	19.0142857168571	7.34615	53.9659198225
1920	PCN	02/11/2019	NOV	ZL	2+6	NA	197	15:00	15:40	2	3.5	22.05833	5.83	NA	NA	1	3	NA	NA	NA	N	check sam's fieldbook, ZL's first time	2019-11-02	-11.50442478	-0.26	#NAME?	PCN.1920	7.85	3.60000000371429	6.79615	46.1876548225
1920	PCN	02/11/2019	NOV	ZL	1+3+8	NA	197	15:00	15:40	2.07	3.4	22.05833	5.83	NA	NA	1	3	NA	NA	NA	N	check sam's fieldbook, ZL's first time	2019-11-02	3.5	0.07	Inf	PCN.1920	7.85	3.60000000371429	6.79615	46.1876548225
1920	PCN	08/01/2020	JAN	RJR	1+5	RV5747	224	13:33	13:48	1.71	4	24.84578	7.5	NA	NA	1	3	NA	NA	NA	N	NA	2020-01-08	NA	NA	NA	PCN.1920	3.4	7.10000000228571	5.9769	35.72333361
1920	PCN	08/01/2020	JAN	RJR	4+8	RV5750	224	13:33	13:48	1.76	4	24.84578	7.5	NA	NA	1	3	NA	NA	NA	N	NA	2020-01-08	NA	NA	NA	PCN.1920	3.4	7.10000000228571	5.9769	35.72333361
1920	PCN	08/01/2020	JAN	RJR	2+6	RV5751	224	13:33	13:48	1.81	4.2	24.84578	7.5	NA	NA	1	3	NA	NA	NA	N	NA	2020-01-08	NA	NA	NA	PCN.1920	3.4	7.10000000228571	5.9769	35.72333361
1819	PCN	01/11/2018	NOV	TH	4+8	RV5210	191	NA	NA	2.17	4.1	NA	6.6	NA	28	1	4	NA	NA	NA	Y	NA	2018-11-01	NA	NA	NA	PCN.1819	2.55	13.7714285725714	5.81155	33.7741134025
1819	PCN	08/12/2018	DEC	TH	4+8	RV5042	197	NA	NA	2.37	4.3	NA	8	NA	NA	1	4	NA	NA	NA	Y	NA	2018-12-08	NA	NA	NA	PCN.1819	3.4	0.828571429714286	6.9923	48.89225929
1819	PCN	07/12/2018	DEC	TH	2+6	RV5046	197	NA	NA	1.56	3.9	NA	6.1	NA	NA	1	4	NA	NA	NA	Y	NA	2018-12-07	NA	NA	NA	PCN.1819	3.95	0	8.43075	71.0775455625
1819	PCN	07/12/2018	DEC	TH	1+5	RV5068	197	NA	NA	1.42	3.5	NA	6.1	NA	NA	1	4	NA	NA	NA	Y	NA	2018-12-07	NA	NA	NA	PCN.1819	3.95	0	8.43075	71.0775455625
1819	PCN	08/12/2018	DEC	TH	3+7	RV5069	197	NA	NA	2.05	3.7	NA	8	NA	NA	1	4	NA	NA	NA	Y	NA	2018-12-08	NA	NA	NA	PCN.1819	3.4	0.828571429714286	6.9923	48.89225929
1819	PCN	02/12/2018	DEC	TH	3+7	RV5134	200	NA	NA	2.52	3.8	NA	6.1	NA	NA	1	3	NA	NA	NA	Y	NA	2018-12-02	NA	NA	NA	PCN.1819	9.55	5.28571428657143	7.07695	50.0832213025
1819	PCN	01/12/2018	DEC	LRH	1+5	RV5135	200	NA	NA	1.8	3.6	NA	6.1	NA	NA	1	3	NA	NA	NA	Y	NA	2018-12-01	NA	NA	NA	PCN.1819	7.45	9.57142857228571	7.86155	61.8039684025
1920	PCN	08/01/2020	JAN	RJR	3+7	NA	224	13:33	13:48	1.59	4.5	24.84578	7.5	NA	NA	1	3	NA	NA	NA	N	NA	2020-01-08	-23.1884058	-0.48	#NAME?	PCN.1920	3.4	7.10000000228571	5.9769	35.72333361
1920	PCN	26/12/2019	DEC	RJR	1+5	RV5754	229	14:11	14:17	1.8	4.7	17.8	2.75	NA	NA	1	2	NA	NA	NA	Y	NA	2019-12-26	NA	NA	NA	PCN.1920	7.3	0.728571425142857	6.9577	48.40958929
1819	PCN	01/12/2018	DEC	LRH	2+6	RV5138	200	NA	NA	1.78	3.7	NA	6.1	NA	30	1	3	NA	NA	NA	Y	NA	2018-12-01	NA	NA	NA	PCN.1819	7.45	9.57142857228571	7.86155	61.8039684025
1920	PCN	25/12/2019	DEC	RJR	4+8	RV5755	229	15:38	15:44	1.74	4.7	17.8	2.75	NA	NA	1	2	NA	NA	NA	Y	NA	2019-12-25	NA	NA	NA	PCN.1920	8.75	0.728571425142857	6.1	37.21
1819	PCN	28/10/2018	OCT	LRH	2+6	NA	187 (inc chick)	NA	NA	1.26	3.6	NA	6.6	NA	NA	1	1	NA	NA	NA	Y	NA	2018-10-28	-24.5508982	-0.41	#NAME?	PCN.1819	-1.95	22.7857142882857	2.9654	8.79359716
1819	PCN	30/10/2018	OCT	LRH	1+5	NA	45 (inc chick)	NA	NA	1.14	3.5	NA	6.6	NA	NA	1	1	NA	NA	NA	Y	NA	2018-10-30	-9.523809524	-0.12	#NAME?	PCN.1819	0.15	23.471428574	8.17695	66.8625113025
