## Supplementary data and R scripts for "Adaptation to climate driven environments in a Patagonian suboscine passerine": ENV_DATA_NVRN_ALL.csv

DATE	LOCATION	YEAR	MONTH	Av_temp	Av_precip	Av_rh	Av_ws_12	Av_ws_24	Acc_mill	Min_Temp	Max_Temp
01/01/2020	NVRN	1920	JAN	14	0		11.3077	8	0	8.3	22.3
28/11/2018	NVRN	1819	NOV	12.80833333	0	56.8	6.3846	6.716666667	0	2.4	21.9
06/12/2018	NVRN	1819	DEC	12.59583333	0	51.45416667	23.4385	23.17916667	0	6.7	20.8
15/12/2018	NVRN	1819	DEC	11.32916667	0.045833333	70.1625	17.8077	14.04166667	1.099999992	9.6	20
02/12/2018	NVRN	1819	DEC	12.30833333	0	55.93333333	27.6769	22.21666667	0	8.1	19.6
23/11/2019	NVRN	1920	NOV	13.28333333	0	50.85	13.9077	13.41666667	0	4.7	19.6
26/12/2019	NVRN	1920	DEC	11.85	0.004166667	60.4875	14.9	11.2625	0.100000008	3.2	18.8
27/12/2019	NVRN	1920	DEC	13.30416667	0.320833333	65.025	16.1385	13.5125	7.699999992	10.1	18.7
10/12/2018	NVRN	1819	DEC	11.6875	0.204166667	68.04583333	5.8462	6.0875	4.900000008	8	18.4
02/12/2019	NVRN	1920	DEC	10.58333333	0.270833333	86.8125	6.7077	6.070833333	6.499999992	6.5	18.2
22/12/2019	NVRN	1920	DEC	10.10416667	0.033333333	73.74166667	11.2538	8.229166667	0.799999992	3.6	18
22/12/2018	NVRN	1819	DEC	11.64583333	0	54.64583333	22.5385	17.3125	0	6.3	17.5
10/11/2019	NVRN	1920	NOV	8.520833333	0	63.52916667	8.4846	6.058333333	0	-2	17.5
14/01/2019	NVRN	1819	JAN	11.2375	0.004166667	74.30833333	16.0231	12.42083333	0.100000008	7.6	17.4
01/02/2020	NVRN	1920	FEB	12.8	0.025		14.6846	11	0.6	10.7	17.3
13/01/2020	NVRN	1920	JAN	11.3	0.170833333		4.1846	4	4.1	8.6	17.3
30/12/2019	NVRN	1920	DEC	10.975	0.004166667	57.03333333	15.2538	13.66666667	0.100000008	4.2	17.3
13/11/2019	NVRN	1920	NOV	9.433333333	0	79.49583333	12.7923	8.579166667	0	3.3	17.3
17/01/2019	NVRN	1819	JAN	10.75833333	0	60.61666667	24.4	21.82083333	0	6.8	17.2
24/01/2019	NVRN	1819	JAN	13.1	0.008333333	49.27916667	26.1846	23.05833333	0.199999992	10.2	17.1
07/12/2018	NVRN	1819	DEC	12.42916667	0	40.05833333	38.1462	33.22083333	0	9.4	17.1
10/01/2019	NVRN	1819	JAN	12.2875	0	58.65416667	10.4769	10.67916667	0	7.6	17.1
20/12/2018	NVRN	1819	DEC	10.45833333	0	69.92083333	14.6385	11.21666667	0	5.6	17.1
14/11/2018	NVRN	1819	NOV	10.61666667	0.004166667	53	26.4538	22.15833333	0.100000008	10.9	17
27/01/2020	NVRN	1920	JAN	10.8	0.383333333		11.5538	11	9.2	6.8	17
27/12/2018	NVRN	1819	DEC	10.4625	0	72.775	10.0385	8.366666667	0	5.5	17
27/01/2019	NVRN	1819	JAN	12.5375	0	52.225	21.5308	16.81666667	0	10.9	16.9
23/10/2023	NVRN	2023	OCT	12.52307692	0	65.7	10.46923077	7.2	0	2.9	16.9
02/01/2020	NVRN	1920	JAN	12.9	0		10.0692	8	0	11.2	16.8
18/10/2023	NVRN	2023	OCT	14.52307692	0	49.8	15.48461538	17.4	0.1	10.3	16.8
20/12/2019	NVRN	1920	DEC	11.225	0	65.75833333	9.8846	9.541666667	0	5.8	16.8
23/01/2019	NVRN	1819	JAN	11.19166667	0	57.6125	15.9154	13.91666667	0	5	16.8
03/01/2020	NVRN	1920	JAN	9.6	0.1625		10.7615	7	3.9	4.7	16.8
09/12/2018	NVRN	1819	DEC	11.225	0	60.43333333	11.2	10.49166667	0	8.4	16.7
12/01/2020	NVRN	1920	JAN	11.4	0.025		21.9538	10	0.6	7.7	16.7
31/12/2018	NVRN	1819	DEC	10.87083333	0.016666667	64.48333333	14.7769	13.8	0.400000008	6.6	16.7
21/01/2020	NVRN	1920	JAN	11.1	0		26.1385	16	0	5.9	16.7
29/12/2019	NVRN	1920	DEC	12.1375	0	53.2625	29.3846	23.0375	0	9.9	16.6
16/11/2019	NVRN	1920	NOV	9.204166667	0.170833333	75.9875	8.6615	7.1375	4.099999992	1.9	16.6
16/10/2019	NVRN	1920	OCT	8.320833333	0	63.90416667	9.7923	7.666666667	0	-0.1	16.6
05/01/2020	NVRN	1920	JAN	11.1	0.204166667		9.2231	5	4.9	7.9	16.5
12/12/2018	NVRN	1819	DEC	12.24583333	0	59.34166667	14.4231	12.17916667	0	7.3	16.5
23/10/2019	NVRN	1920	OCT	10.42083333	0	58.2625	14.7	10.7125	0	2.5	16.5
07/01/2020	NVRN	1920	JAN	12.1	0.729166667		6.9077	7	17.5	9.9	16.3
13/01/2019	NVRN	1819	JAN	10.94583333	0	56.775	25.0538	21.27916667	0	5.8	16.3
21/12/2019	NVRN	1920	DEC	12.0125	0.091666667	63.16666667	21.3077	17.90833333	2.200000008	12	16.2
29/11/2018	NVRN	1819	NOV	10.64583333	0.120833333	73.95416667	8.9385	7.2375	2.899999992	9	16.2
17/12/2019	NVRN	1920	DEC	9	0.158333333	78.71666667	4.9923	5.9375	3.799999992	4.4	16.2
19/12/2018	NVRN	1819	DEC	9.825	0	58.60833333	25.6923	17.55	0	2.6	16.2
23/12/2018	NVRN	1819	DEC	9.391666667	0.066666667	62.55	13.9538	13.29166667	1.600000008	1.4	16.1
04/12/2019	NVRN	1920	DEC	11.34583333	0	63.70416667	19.1923	22.27083333	0	9.8	16
21/12/2018	NVRN	1819	DEC	11.20416667	0	61.74166667	27.3231	20.30833333	0	8.6	16
19/01/2019	NVRN	1819	JAN	12.57916667	0.016666667	65.66666667	23.8077	17.925	0.400000008	8.1	16
10/11/2023	NVRN	2023	NOV	13.29230769	10.5	59.4	15.79230769	14.6	5	4.3	16
13/11/2018	NVRN	1819	NOV	11.05	0	55.52916667	15.1385	13.4125	0	4	15.9
31/10/2019	NVRN	1920	OCT	10.29583333	0	60.03333333	15.3462	13.48333333	0	6.4	15.7
28/11/2023	NVRN	2023	NOV	12.8	2.5	63.9	14.72307692	10.3	1.5	5.2	15.7
04/01/2020	NVRN	1920	JAN	9	0		11.8231	7	0	3.8	15.6
25/12/2019	NVRN	1920	DEC	11.44166667	0.0125	60.01666667	16.3385	13.72916667	0.3	6.4	15.5
25/11/2023	NVRN	2023	NOV	13.06153846	1.3	65.5	18.93076923	14.6	0.1	6.2	15.5
25/01/2020	NVRN	1920	JAN	9.7	0.0125		13.4385	3	0.3	5.6	15.5
11/01/2020	NVRN	1920	JAN	10.5	0.129166667		20.5231	10	3.1	8.2	15.4
22/11/2019	NVRN	1920	NOV	10.61666667	0	65.8375	7.2769	7.0375	0	7	15.4
14/11/2019	NVRN	1920	NOV	10.53333333	0.020833333	77.49166667	8.0462	7.141666667	0.499999992	5.7	15.4
31/01/2020	NVRN	1920	JAN	10.9	0		8.1154	7	0	8.6	15.3
28/12/2019	NVRN	1920	DEC	11.3	0.004166667	66.96666667	12.9	12.76666667	0.100000008	5.9	15.3
19/10/2019	NVRN	1920	OCT	11.03333333	0	60.14166667	15.9615	13.525	0	5.2	15.3
30/01/2020	NVRN	1920	JAN	11	0.004166667		30.2846	17	0.1	6.8	15.2
09/12/2019	NVRN	1920	DEC	10.14583333	0.125	71.32916667	18.2846	15.80416667	3	6.6	15.2
09/12/2023	NVRN	2023	DEC	10.95384615	9.3	81.6	4.430769231	5.3	0.7	6.6	15.2
25/10/2019	NVRN	1920	OCT	8.483333333	0.016666667	64.6375	9.0615	8.6125	0.400000008	2.5	15.2
06/12/2019	NVRN	1920	DEC	9.866666667	0	61.99583333	27.9923	28.72083333	0	6.9	15.1
22/01/2020	NVRN	1920	JAN	10.4	0		13.9154	10	0	6.4	15.1
18/01/2019	NVRN	1819	JAN	11.02916667	0	69.45833333	17.3385	15.48333333	0	9.1	15
04/11/2018	NVRN	1819	NOV	9.4625	0.083333333	72.8875	10.0923	8.966666667	1.999999992	5	15
24/01/2020	NVRN	1920	JAN	8.2	0.041666667		8.0615	1	1	2.4	15
10/01/2020	NVRN	1920	JAN	8.7	0.0875		7.1538	10	2.1	6	14.9
01/12/2019	NVRN	1920	DEC	9.633333333	0	69.7625	12.0462	9.8375	0	4.1	14.8
25/11/2019	NVRN	1920	NOV	9.908333333	0.145833333	73.44583333	15.4077	12.5125	3.499999992	6	14.7
03/12/2019	NVRN	1920	DEC	10.2875	0	69.48333333	25.5308	21.55	0	5.4	14.7
28/01/2019	NVRN	1819	JAN	9.933333333	0	60.84583333	24.2538	19.825	0	8.8	14.6
12/11/2018	NVRN	1819	NOV	10.1375	0	57.91666667	24.6385	20.12083333	0	7.2	14.6
23/01/2020	NVRN	1920	JAN	9.9	0.183333333		7.3923	3	4.4	5.4	14.6
14/12/2018	NVRN	1819	DEC	9.441666667	0.020833333	67.63333333	14.6	10.325	0.499999992	3.8	14.6
31/10/2018	NVRN	1819	OCT	8.054166667	0	60.75	7.3385	5.9875	0	2.1	14.6
21/11/2019	NVRN	1920	NOV	8.7125	0	61.75833333	12.2308	8.675	0	0.6	14.6
11/01/2019	NVRN	1819	JAN	10.04166667	0.145833333	63.4	18.7846	16	3.499999992	7.8	14.5
19/01/2020	NVRN	1920	JAN	10.4	0.016666667		32.3538	13	0.4	7.8	14.5
30/12/2018	NVRN	1819	DEC	9.079166667	0.004166667	67.68333333	10.3538	10.50833333	0.100000008	4.5	14.5
12/11/2019	NVRN	1920	NOV	8.825	0	79.82916667	11.5231	8.620833333	0	2.8	14.5
22/10/2019	NVRN	1920	OCT	10.3375	0	54.1375	11.6385	9.016666667	0	6.8	14.4
28/12/2018	NVRN	1819	DEC	10.01666667	0.05	72.25416667	12.7923	10.60833333	1.2	6.5	14.4
19/12/2019	NVRN	1920	DEC	9.479166667	0.004166667	68.225	20.0462	14.4125	0.100000008	6.2	14.4
17/11/2019	NVRN	1920	NOV	8.55	0.108333333	73.15833333	22.1308	18.82916667	2.599999992	5	14.4
07/01/2019	NVRN	1819	JAN	7.775	0.458333333	65.07916667	7.1462	6.029166667	10.99999999	2.3	14.4
26/01/2019	NVRN	1819	JAN	10.11666667	0	60.92083333	9.2615	8.229166667	0	5.4	14.3
27/11/2023	NVRN	2023	NOV	10.96153846	0	62.2	9.830769231	8.8	0	1.9	14.3
05/11/2023	NVRN	2023	NOV	11.33846154	0	67.2	16.33846154	11.8	0	1.4	14.3
20/10/2019	NVRN	1920	OCT	9.175	0.020833333	63.20416667	15.9231	11.97916667	0.499999992	8.4	14.2
23/11/2018	NVRN	1819	NOV	10.02083333	0.008333333	59.48333333	20.8077	17.825	0.199999992	8	14.2
26/11/2018	NVRN	1819	NOV	9.808333333	0.045833333	60.97916667	23.4308	22.3375	1.099999992	7.7	14.1
18/01/2020	NVRN	1920	JAN	10.3	0.070833333		26.2385	15	1.7	7.2	14.1
06/01/2020	NVRN	1920	JAN	9.7	0.066666667		5.3308	9	1.6	6.7	14.1
07/11/2018	NVRN	1819	NOV	7.695833333	0.0375	65.3125	15.0615	15.67916667	0.9	3.3	14.1
11/11/2019	NVRN	1920	NOV	8.570833333	0	81.85416667	19.4769	12.4	0	4.7	14
08/01/2019	NVRN	1819	JAN	8.095833333	0.116666667	73.75	14.1923	10.15833333	2.800000008	4.5	14
24/10/2023	NVRN	2023	OCT	11.31538462	0	66.5	15.69230769	11.6	0	3.4	14
24/12/2019	NVRN	1920	DEC	7.9375	0	72.20416667	16.2923	11.64166667	0	2.2	14
07/12/2023	NVRN	2023	DEC	11.77692308	0	69.4	17.86923077	15.3	0	6.8	13.9
01/11/2018	NVRN	1819	NOV	9.329166667	0	49.11666667	15.7769	12.89166667	0	2.7	13.9
15/12/2019	NVRN	1920	DEC	8.166666667	0.108333333	72.0375	26.4308	19.34166667	2.599999992	4.9	13.8
08/12/2018	NVRN	1819	DEC	9.941666667	0	64.25416667	26.6154	21.35833333	0	7.2	13.7
26/12/2018	NVRN	1819	DEC	10.29166667	0	66.12916667	14.9077	13.76666667	0	6.9	13.7
27/10/2018	NVRN	1819	OCT	8.9125	0.025	65.60416667	20.2308	14.35833333	0.6	6.8	13.7
28/10/2018	NVRN	1819	OCT	10.00833333	0.15	60.60416667	12.7923	13.95	3.6	5.4	13.7
17/10/2023	NVRN	2023	OCT	11.08461538	0	58	14.52307692	14.9	0	6.9	13.6
20/01/2020	NVRN	1920	JAN	9.7	0		13.9769	11	0	6.8	13.6
29/01/2020	NVRN	1920	JAN	8	0.091666667		25.9615	15	2.2	4.8	13.6
15/11/2019	NVRN	1920	NOV	8.575	0.05	80.27083333	6.2462	4.675	1.2	4.7	13.6
27/09/2019	NVRN	1920	SEPT	8.245833333	0	67.3125	5.4615	4.4875	0	4	13.6
28/09/2019	NVRN	1920	SEPT	7.991666667	0.229166667	72.52083333	8.5538	6.941666667	5.500000008	2.9	13.6
03/11/2018	NVRN	1819	NOV	10.07916667	0	67.17083333	12.6231	12.25833333	0	6	13.5
24/11/2018	NVRN	1819	NOV	9.195833333	0.029166667	60.72083333	18.2462	14.72083333	0.700000008	3.3	13.5
02/11/2018	NVRN	1819	NOV	8.541666667	0	65.30833333	6.2538	5.854166667	0	2.2	13.5
25/11/2018	NVRN	1819	NOV	7.925	0.0125	70.58333333	32.2923	23.19166667	0.3	1.8	13.5
21/10/2019	NVRN	1920	OCT	7.5125	0	63.77916667	13.2692	9.179166667	0	-0.9	13.5
10/12/2019	NVRN	1920	DEC	8.9375	0	55.0125	24.7385	20.80416667	0	5.6	13.4
15/12/2023	NVRN	2023	DEC	11.28461538	3.7	76.2	7.238461538	6.2	3.1	5.4	13.4
31/12/2019	NVRN	1920	DEC	10.10454545	0	60.06363636	6.3615	6.8	0	4.9	13.4
02/11/2023	NVRN	2023	NOV	9.992307692	0	63.3	14.1	10.7	0	3.4	13.4
22/11/2018	NVRN	1819	NOV	7.758333333	0	61.14166667	13.6615	10.975	0	-0.8	13.4
05/01/2019	NVRN	1819	JAN	8.941666667	0	55.37916667	11.4846	13.05833333	0	4.5	13.3
24/11/2023	NVRN	2023	NOV	11.41538462	0	70.9	18.55384615	14.1	0	7.7	13.2
25/01/2019	NVRN	1819	JAN	8.366666667	0.004166667	55.85416667	28.2385	24.64166667	0.100000008	6.9	13.2
20/01/2019	NVRN	1819	JAN	9.133333333	0.004166667	67.56666667	15.1923	12.825	0.100000008	6.7	13.2
30/10/2019	NVRN	1920	OCT	8.916666667	0	51.90833333	12.9692	9.633333333	0	1.8	13.2
17/01/2020	NVRN	1920	JAN	10.5	0.070833333		19.7538	12	1.7	8.5	13.1
01/02/2019	NVRN	1819	FEB	9.031818182	0.031818182	73.70909091	22.1692	18.40909091	0.763636368	5.8	13.1
15/01/2019	NVRN	1819	JAN	8.8125	0.516666667	86.19583333	10.9308	8.754166667	12.40000001	8.4	13
09/01/2019	NVRN	1819	JAN	8.995833333	0.008333333	61.22916667	18.3462	14.83333333	0.199999992	4.9	13
14/12/2019	NVRN	1920	DEC	9.154166667	0.025	82.26666667	5.3769	3.820833333	0.6	4	13
01/12/2018	NVRN	1819	DEC	9.466666667	0	65.62083333	8.1231	9.8625	0	6.9	12.9
03/01/2019	NVRN	1819	JAN	8.4625	0.029166667	77.51666667	17.6308	12.37083333	0.700000008	5.3	12.9
06/11/2023	NVRN	2023	NOV	11.22307692	0	63.3	13.79230769	11.1	0	4.1	12.9
26/10/2018	NVRN	1819	OCT	8.0625	0	72.875	8.8231	6.691666667	0	2.7	12.9
10/11/2018	NVRN	1819	NOV	8.183333333	0	68.3875	22.6846	20.33333333	0	5.6	12.8
18/12/2018	NVRN	1819	DEC	9.0375	0	65.575	16.6308	17.54583333	0	5.5	12.7
25/12/2018	NVRN	1819	DEC	8.208333333	0	57.7875	23.7	19.92083333	0	5.1	12.7
21/01/2019	NVRN	1819	JAN	9.120833333	0	70.79583333	11.0692	8.2625	0	4.2	12.7
05/12/2018	NVRN	1819	DEC	8.416666667	0.070833333	65.00416667	20.0077	15.50416667	1.699999992	4	12.7
11/12/2019	NVRN	1920	DEC	7.654166667	0.008333333	71.50416667	13.3462	11.85833333	0.199999992	2.9	12.7
31/01/2019	NVRN	1819	JAN	7.404166667	0.133333333	80.1125	7.0769	6.6	3.199999992	2.6	12.7
24/12/2018	NVRN	1819	DEC	7.754166667	0.0125	68.25833333	21.2615	16.42916667	0.3	1.3	12.7
18/11/2019	NVRN	1920	NOV	7.5	0	76.54166667	15.3077	14.13333333	0	5.7	12.6
19/11/2018	NVRN	1819	NOV	8.325	0.0625	61.00416667	20.1923	18.19583333	1.5	4	12.6
04/10/2023	NVRN	2023	OCT	11.1	0	57.1	15.03846154	15.7	0	8.4	12.5
04/12/2023	NVRN	2023	DEC	11.55384615	4.3	69.1	20.87692308	18.3	0.5	6.8	12.5
27/11/2018	NVRN	1819	NOV	9.629166667	0	60.08333333	25.3308	22.71666667	0	6.7	12.5
23/12/2019	NVRN	1920	DEC	8.5375	0.020833333	63.68333333	28.1231	23.1125	0.499999992	6.4	12.5
29/10/2018	NVRN	1819	OCT	8.0625	0.0625	50.87916667	15.0692	14.925	1.5	3.9	12.5
20/10/2023	NVRN	2023	OCT	9.7	0.1	65.4	8.723076923	9.8	1.5	3.8	12.5
11/11/2018	NVRN	1819	NOV	8.708333333	0	69.075	13.6154	11.81666667	0	5.4	12.4
24/09/2019	NVRN	1920	SEPT	7.9875	0.004166667	69.55	20.4385	13.425	0.100000008	3.7	12.4
26/01/2020	NVRN	1920	JAN	9.8	0.05		15.1692	11	1.2	8.4	12.3
17/11/2018	NVRN	1819	NOV	7.566666667	0	57.92083333	17.8846	14.79583333	0	1.6	12.3
22/10/2018	NVRN	1819	OCT	7.25	0	62.11666667	19.6385	19.37916667	0	4.1	12.2
14/12/2023	NVRN	2023	DEC	10.93076923	0.1	61.8	12.43076923	8.7	0.1	3.6	12.2
04/01/2019	NVRN	1819	JAN	8.058333333	0.041666667	70.19583333	22.5385	17.40833333	1.000000008	6.2	12.1
08/12/2019	NVRN	1920	DEC	8.125	0.083333333	69.65416667	15.5615	15.15833333	1.999999992	5.4	12.1
12/12/2023	NVRN	2023	DEC	11	0.2	66.9	13.76153846	9.8	0	3.7	12.1
03/12/2023	NVRN	2023	DEC	8.492307692	0	67.7	23.40769231	20.4	0.2	3.6	12.1
11/12/2023	NVRN	2023	DEC	10.15384615	0	64.8	7.330769231	5.8	0.8	3.5	12.1
29/01/2019	NVRN	1819	JAN	7.6	0.033333333	71.14166667	15.1385	11.97083333	0.799999992	2.9	12.1
01/12/2023	NVRN	2023	DEC	9.461538462	0	62.9	9.884615385	6.9	0	0	12.1
29/10/2019	NVRN	1920	OCT	5.283333333	0	56.59166667	6.8462	5.9	0	-3.1	12.1
13/10/2023	NVRN	2023	OCT	9.361538462	0	63	30.06923077	27.9	0	6.8	12
13/09/2018	NVRN	1819	SEPT	7.391666667	0	66.30416667	17.0615	15.03333333	0	6	12
12/11/2023	NVRN	2023	NOV	9.646153846	0	62.4	6.492307692	6	0	-0.5	12
25/10/2018	NVRN	1819	OCT	6.079166667	0	69.74583333	10.5154	6.716666667	0	-1.7	12
24/10/2019	NVRN	1920	OCT	8.1875	0.004166667	76.70833333	13.8846	12.25	0.100000008	7.1	11.8
08/12/2023	NVRN	2023	DEC	10.17692308	0.8	85.1	10.70769231	9.8	0.1	6.7	11.8
27/11/2019	NVRN	1920	NOV	6.925	0	66.44166667	22.3615	17.425	0	3.6	11.8
08/10/2018	NVRN	1819	OCT	5.791666667	0.104166667	63.1	12.6769	9.658333333	2.500000008	-1.6	11.8
11/12/2018	NVRN	1819	DEC	8.85	0.008333333	68.8125	16.9	11.04583333	0.199999992	7.2	11.7
18/11/2018	NVRN	1819	NOV	8.366666667	0.033333333	62.2625	25.9692	19.99583333	0.799999992	5.8	11.7
28/01/2020	NVRN	1920	JAN	7.8	0.05		28.5923	17	1.2	4.9	11.7
02/01/2019	NVRN	1819	JAN	7.316666667	0	65.77916667	23.3	18.6125	0	4.4	11.7
23/11/2023	NVRN	2023	NOV	8.369230769	0	74	16.81538462	15.5	1.6	3.9	11.7
16/01/2019	NVRN	1819	JAN	6.779166667	0	62.51666667	21.0846	19.5625	0	3.4	11.7
05/10/2018	NVRN	1819	OCT	6.129166667	0	75.2	14.2692	9	0	1.6	11.7
26/10/2019	NVRN	1920	OCT	6.9875	0.05	79.72083333	12.0077	10.175	1.2	5.3	11.6
30/09/2023	NVRN	2023	SEPT	10.18461538	0	51.6	10.54615385	10.4	0	5.1	11.6
12/12/2019	NVRN	1920	DEC	6.375	0.120833333	75.07083333	20.9692	17.4875	2.899999992	3.7	11.6
26/11/2019	NVRN	1920	NOV	8.054166667	0.158333333	83.32916667	17.2231	12.14583333	3.799999992	6.8	11.5
07/12/2019	NVRN	1920	DEC	8.379166667	0.004166667	58.3125	29.3308	25.7875	0.100000008	6.7	11.5
03/12/2018	NVRN	1819	DEC	7.804166667	0.029166667	71.89166667	14.3154	11.28333333	0.700000008	5	11.5
29/11/2023	NVRN	2023	NOV	8.969230769	2.1	62.6	18.55384615	13.4	1	4.1	11.5
10/09/2018	NVRN	1819	SEPT	6.895833333	0	59.4125	10.3846	8.35	0	2.2	11.5
12/10/2023	NVRN	2023	OCT	9.323076923	0	60.4	26.9	24.4	0	6.1	11.4
16/01/2020	NVRN	1920	JAN	7.8	0.025		12.8923	12	0.6	5	11.4
19/10/2023	NVRN	2023	OCT	8.992307692	1.7	71.2	13.19230769	12.3	0.3	4	11.4
22/01/2019	NVRN	1819	JAN	8.329166667	0	63.40833333	29.2615	23.27083333	0	3.8	11.4
26/09/2019	NVRN	1920	SEPT	7.291666667	0	63.2875	13.3231	12.78333333	0	3.4	11.4
15/10/2019	NVRN	1920	OCT	6.241666667	0	76.49166667	12.7538	9.6875	0	3.1	11.4
09/09/2018	NVRN	1819	SEPT	6.570833333	0	60.81666667	6.5846	8.491666667	0	0.2	11.4
03/11/2019	NVRN	1920	NOV	5.729166667	0.008333333	69.22916667	18.1077	14.75416667	0.199999992	0.2	11.4
20/11/2019	NVRN	1920	NOV	7.025	0.004166667	68.24583333	21.0769	17.24166667	0.100000008	3.1	11.3
05/10/2023	NVRN	2023	OCT	8.646153846	0	66.4	18.8	15.6	0.1	0.4	11.3
13/12/2018	NVRN	1819	DEC	9.258333333	0.054166667	73.7	10.3308	10.20833333	1.300000008	10.6	11.2
06/12/2023	NVRN	2023	DEC	10.10769231	0	55.8	25.78461538	27.9	0	7.4	11.2
18/10/2019	NVRN	1920	OCT	6.970833333	0	54.99583333	14.8692	16.4	0	3.8	11.1
06/10/2018	NVRN	1819	OCT	7.329166667	0	69.60416667	10.3154	7.4125	0	1.6	11.1
09/11/2023	NVRN	2023	NOV	9.469230769	0	58.3	14.13076923	9.7	0	0.7	11.1
18/10/2018	NVRN	1819	OCT	4.854166667	0	64.39166667	17.7846	13.9375	0	-1	11.1
29/09/2023	NVRN	2023	SEPT	9.423076923	0	50.9	18.16153846	15.5	0	7.8	11
30/11/2018	NVRN	1819	NOV	7.3875	0	66.48333333	25.7	21.65	0	3.7	11
03/10/2023	NVRN	2023	OCT	8.253846154	0	68.1	8.361538462	7.6	0	1.4	11
04/11/2019	NVRN	1920	NOV	6.2625	0.004166667	61.55	25.6692	25.76666667	0.100000008	4	10.9
25/09/2023	NVRN	2023	SEPT	8.530769231	0	64	5.8	7.9	0	3.6	10.9
20/11/2018	NVRN	1819	NOV	6.020833333	0.295833333	78.4	18.4462	16.54166667	7.099999992	3.1	10.9
08/11/2023	NVRN	2023	NOV	8.384615385	0	61.3	10.97692308	8.4	0	-0.5	10.9
28/09/2023	NVRN	2023	SEPT	8.076923077	0	60.8	19.93846154	12.6	0	-1.3	10.9
30/01/2019	NVRN	1819	JAN	7.05	0.0125	68.84583333	25.2692	19.8375	0.3	4.5	10.8
02/11/2019	NVRN	1920	NOV	7.366666667	0.041666667	68.89583333	12.7154	12.08333333	1.000000008	2.2	10.8
06/01/2019	NVRN	1819	JAN	7.75	0.004166667	58.95	24.3538	21.85833333	0.100000008	6.9	10.7
10/12/2023	NVRN	2023	DEC	8.669230769	1	74.1	17.23076923	13.5	9.5	4.7	10.6
07/11/2023	NVRN	2023	NOV	7.861538462	0.1	56.2	10.86153846	8.1	0	3.1	10.6
06/11/2018	NVRN	1819	NOV	6.245833333	0	56.05833333	42.7154	36.95	0	3.4	10.5
01/11/2019	NVRN	1920	NOV	5.733333333	0.079166667	67.24583333	21.0077	15.7125	1.900000008	3.4	10.5
02/10/2019	NVRN	1920	OCT	6.775	0	64.62083333	24.6308	27.32083333	0	3.3	10.5
03/11/2023	NVRN	2023	NOV	8.153846154	0.1	64.5	17.86923077	13.9	0	1.8	10.5
25/10/2023	NVRN	2023	OCT	8.138461538	4.6	74.5	24.20769231	20	4	1.6	10.5
16/11/2023	NVRN	2023	NOV	7.415384615	0	66.1	13.9	10.8	0	1.4	10.5
15/10/2023	NVRN	2023	OCT	8.776923077	0	55.9	24.03076923	22.2	0	5.4	10.4
29/11/2019	NVRN	1920	NOV	6.816666667	0.004166667	67.83333333	21.7231	18.72083333	0.100000008	2.7	10.4
14/01/2020	NVRN	1920	JAN	8.7	0.1375		7.7615	6	3.3	7.4	10.3
01/01/2019	NVRN	1819	JAN	6.6375	0.041666667	58.94583333	26.6923	23.04166667	1.000000008	4.8	10.3
12/10/2018	NVRN	1819	OCT	5.708333333	0.016666667	76.00833333	17.2846	16.47916667	0.400000008	3.4	10.3
04/12/2018	NVRN	1819	DEC	6.141666667	0.3	78.17083333	10.8	9.0625	7.2	3	10.3
07/10/2018	NVRN	1819	OCT	5.1375	0	65.29583333	21.3923	14.74166667	0	1.3	10.3
05/11/2018	NVRN	1819	NOV	5.833333333	0.008333333	60.32916667	30.2615	25.475	0.199999992	-3.8	10.3
12/01/2019	NVRN	1819	JAN	7.258333333	0.058333333	65.07916667	28.5615	23.86666667	1.399999992	4.8	10.2
13/12/2023	NVRN	2023	DEC	8.961538462	0	65.9	22.64615385	17.4	0.2	4.1	10.2
05/12/2019	NVRN	1920	DEC	7.191666667	0.375	73.7375	30.2846	31.00833333	9	4	10.2
15/11/2018	NVRN	1819	NOV	6.066666667	0	63.20416667	26.1692	23.55	0	2.5	10.2
21/11/2018	NVRN	1819	NOV	5.204166667	0.054166667	77.59166667	16.2846	12.675	1.300000008	2.2	10.2
19/10/2018	NVRN	1819	OCT	3.7625	0	80.14166667	9.7462	7	0	-2.1	10.2
17/10/2019	NVRN	1920	OCT	6.308333333	0.029166667	83.77083333	9.4615	7.933333333	0.700000008	2.4	10.1
23/09/2019	NVRN	1920	SEPT	7.3	0	78.3625	6.0923	8.733333333	0	4.4	10
28/10/2023	NVRN	2023	OCT	7.415384615	0	48.3	10.93076923	16.5	0	2.8	10
11/09/2018	NVRN	1819	SEPT	6.341666667	0	59.52083333	18.3	16.5125	0	-0.4	10
14/11/2023	NVRN	2023	NOV	6.4	5.6	74.4	6.030769231	5	3.5	-1.1	10
29/12/2018	NVRN	1819	DEC	8.116666667	0.195833333	84.1	7.8	5.9625	4.699999992	6.1	9.9
17/12/2018	NVRN	1819	DEC	6.929166667	0.170833333	70.9375	31.8154	32.25833333	4.099999992	4.4	9.9
20/10/2018	NVRN	1819	OCT	4.2125	0.016666667	79.51666667	6.8	6.4625	0.400000008	-1.2	9.9
24/11/2019	NVRN	1920	NOV	8.304166667	0.316666667	89.67083333	8.9692	7.3	7.600000008	8.1	9.8
30/11/2019	NVRN	1920	NOV	7.3875	0.033333333	77.64583333	17.7462	15.84166667	0.799999992	5.5	9.8
16/10/2023	NVRN	2023	OCT	8.023076923	0	64.5	11.65384615	12.4	0	4.1	9.8
19/11/2019	NVRN	1920	NOV	6.608333333	0.079166667	83.9125	6.2077	5.8375	1.900000008	3	9.8
08/11/2018	NVRN	1819	NOV	3.870833333	0.241666667	72.75833333	24.5077	20.90833333	5.800000008	2.1	9.8
28/11/2019	NVRN	1920	NOV	6.420833333	0	59.00833333	14.7846	10.94583333	0	2	9.8
09/10/2019	NVRN	1920	OCT	4.9875	0.05	63.30416667	14.7231	18.50416667	1.2	0.4	9.8
22/10/2023	NVRN	2023	OCT	8.353846154	0	69.5	20.64615385	15.9	0	4.6	9.7
13/12/2019	NVRN	1920	DEC	6.741666667	0.0625	80.34166667	7	5.283333333	1.5	2	9.7
30/11/2023	NVRN	2023	NOV	7.769230769	0.2	70.2	23.51538462	16.7	2.4	1.6	9.6
27/09/2018	NVRN	1819	SEPT	5.733333333	0	51.15	17.2846	12.1625	0	-1	9.6
15/01/2020	NVRN	1920	JAN	7.1	0.491666667		25.6385	13	11.8	4.9	9.5
31/10/2023	NVRN	2023	OCT	7.946153846	0	58	18.93076923	16.5	0	3.9	9.5
10/10/2018	NVRN	1819	OCT	5.733333333	0.020833333	74.17083333	26.3462	21.10416667	0.499999992	2.5	9.5
30/10/2018	NVRN	1819	OCT	6.445833333	0.016666667	59.9375	26.0692	22.75416667	0.400000008	2.5	9.5
10/09/2019	NVRN	1920	SEPT	4.704166667	0.020833333	75.1125	4.1769	3.833333333	0.499999992	-1	9.5
11/10/2018	NVRN	1819	OCT	6.708333333	0	69.4625	8.4308	7.2625	0	3.9	9.4
14/10/2019	NVRN	1920	OCT	6.483333333	0	71.00416667	21.7385	18.87916667	0	3.3	9.4
26/11/2023	NVRN	2023	NOV	7.092307692	0.1	64.3	23.59230769	20.7	1.3	2.6	9.4
16/12/2018	NVRN	1819	DEC	6.029166667	0.05	61.7375	27.5231	25.975	1.2	2.2	9.4
23/10/2018	NVRN	1819	OCT	6.245833333	0	67.67916667	15.4615	12.0625	0	2.1	9.4
29/09/2019	NVRN	1920	SEPT	3.1875	0.395833333	84.54583333	8.7231	8.366666667	9.499999992	0.8	9.4
13/09/2023	NVRN	2023	SEPT	7.2	0	62.9	8.176923077	7.6	0	-0.6	9.4
08/09/2018	NVRN	1819	SEPT	3.204166667	0	72.52083333	6.6077	5.075	0	-2	9.4
18/12/2019	NVRN	1920	DEC	8.141666667	0.329166667	93.82916667	7.6462	7.395833333	7.900000008	7.4	9.3
13/11/2023	NVRN	2023	NOV	6	6.3	72.6	8.207692308	8.6	6.3	1.4	9.3
03/10/2019	NVRN	1920	OCT	7.041666667	0	60.625	23.7231	25.01666667	0	5.4	9.2
28/09/2018	NVRN	1819	SEPT	5.633333333	0.025	63.0125	9.6385	8.770833333	0.6	2.6	9.2
26/09/2023	NVRN	2023	SEPT	6.507692308	2	70.9	13.44615385	10.4	2	2.3	9.2
16/11/2018	NVRN	1819	NOV	5.091666667	0.05	64.575	32.3769	26.90833333	1.2	1.8	9.2
03/09/2018	NVRN	1819	SEPT	4.283333333	0.0375	74.375	16.5462	13.51666667	0.9	-0.7	9.2
14/10/2023	NVRN	2023	OCT	8.2	0	56.7	24.55384615	24.5	0	6.9	9.1
05/09/2018	NVRN	1819	SEPT	5.308333333	0.008333333	63.29166667	5.7692	11.325	0.199999992	1.2	9.1
07/09/2018	NVRN	1819	SEPT	3.520833333	0	79.42916667	8.4385	6.125	0	-1.4	9.1
26/09/2018	NVRN	1819	SEPT	2.054166667	0	68.04583333	4.9615	4.1875	0	-3.7	9.1
14/10/2018	NVRN	1819	OCT	5.104166667	0	62.75833333	18.0538	19.75	0	2	9
06/10/2019	NVRN	1920	OCT	5.345833333	0	66.7125	17.0615	13.54583333	0	1.8	9
21/10/2023	NVRN	2023	OCT	7.984615385	0	58.1	32.29230769	22.9	0	3.9	8.9
09/11/2018	NVRN	1819	NOV	5.170833333	0.0375	64.875	17.7846	17.19583333	0.9	2.7	8.9
22/09/2023	NVRN	2023	SEPT	6.476923077	1.4	62.6	23.50769231	21.9	0	2.7	8.9
05/12/2023	NVRN	2023	DEC	4.938461538	2	67.4	25.20769231	26.4	5.8	1.2	8.9
05/11/2019	NVRN	1920	NOV	4.675	0.020833333	70.7625	27.9385	24.05833333	0.499999992	3.8	8.8
05/10/2019	NVRN	1920	OCT	4.758333333	0	63.35	21.4538	17.70416667	0	2.6	8.8
09/11/2019	NVRN	1920	NOV	3.758333333	0.1	73.9375	11.8846	9.825	2.4	0.3	8.8
24/10/2018	NVRN	1819	OCT	5.333333333	0	70.2375	13.2769	10.725	0	3.1	8.7
09/09/2023	NVRN	2023	SEPT	5.3	0	78.7	4.984615385	4.1	0.1	-1.8	8.7
04/11/2023	NVRN	2023	NOV	6.946153846	3.6	84.9	14.93076923	10.7	3.6	1.2	8.6
11/11/2023	NVRN	2023	NOV	6.446153846	0	74.9	11.99230769	10.1	5.5	1	8.6
28/10/2019	NVRN	1920	OCT	4.583333333	0	63.84166667	26.5538	19.82083333	0	-1.3	8.5
22/11/2023	NVRN	2023	NOV	7.276923077	1.2	67.1	24.77692308	19.8	0.5	2.8	8.4
25/09/2019	NVRN	1920	SEPT	5.433333333	0.070833333	72.6375	26.1077	20.07916667	1.699999992	2.5	8.4
16/12/2019	NVRN	1920	DEC	5.458333333	0.020833333	64.85833333	17.1077	15.12083333	0.499999992	2.3	8.4
22/09/2019	NVRN	1920	SEPT	5.545833333	0	72.40833333	7.1231	9.329166667	0	1.9	8.4
13/10/2018	NVRN	1819	OCT	3.929166667	0.1125	75.27083333	29.4231	25.77083333	2.7	1.6	8.4
07/10/2023	NVRN	2023	OCT	5.8	1.2	73.4	19.38461538	18.8	0.7	1.3	8.4
06/10/2023	NVRN	2023	OCT	6.123076923	1	58.3	17.57692308	18	0.4	1.2	8.4
18/09/2019	NVRN	1920	SEPT	3.9375	0.0375	79.27083333	10.9923	10.44583333	0.9	0.3	8.4
08/09/2019	NVRN	1920	SEPT	3.595833333	0.116666667	78.60833333	5.0923	4.466666667	2.800000008	-0.5	8.4
14/09/2019	NVRN	1920	SEPT	4.633333333	0.0375	73.60833333	7.0462	9.033333333	0.9	-0.3	8.3
01/11/2023	NVRN	2023	NOV	7.115384615	0	59.8	24.46153846	21.2	0	4.8	8.2
12/09/2018	NVRN	1819	SEPT	5.383333333	0.004166667	61.87916667	19.9	17.16666667	0.100000008	1.3	8.1
13/09/2019	NVRN	1920	SEPT	3.691666667	0	61.34166667	14.0077	10.6125	0	1.1	8.1
21/10/2018	NVRN	1819	OCT	4.5	0	56.17916667	20.4462	18.95833333	0	2	8
27/10/2019	NVRN	1920	OCT	4.366666667	0.1125	68.62916667	22.7385	15.66666667	2.7	2	8
24/09/2023	NVRN	2023	SEPT	6.715384615	0	74.3	22.50769231	22.8	0.2	4.7	7.8
04/10/2019	NVRN	1920	OCT	3.975	0.025	65.32083333	29.6231	25.375	0.6	3.1	7.8
02/09/2018	NVRN	1819	SEPT	4.204166667	0.104166667	69.59583333	16.5615	14.32083333	2.500000008	0.1	7.8
08/09/2023	NVRN	2023	SEPT	5.453846154	0	83.3	7.7	5.3	0	0.1	7.8
02/12/2023	NVRN	2023	DEC	6.2	4.4	82.1	12.93846154	10.3	4.8	0	7.8
11/10/2023	NVRN	2023	OCT	6.553846154	0	70.3	20.89230769	20.9	0.6	3.9	7.7
27/10/2023	NVRN	2023	OCT	5.423076923	4.1	71.5	15	15.6	4.1	2.2	7.7
08/10/2019	NVRN	1920	OCT	3.975	0.158333333	70.02916667	27.0308	26.15	3.799999992	0.1	7.7
11/10/2019	NVRN	1920	OCT	2.070833333	0.041666667	70.65	16.8462	16.175	1.000000008	-3	7.7
10/09/2023	NVRN	2023	SEPT	5.546153846	0	67.8	7.230769231	5.6	0	1	7.6
06/09/2018	NVRN	1819	SEPT	5.075	0	72.43333333	10.4154	8.875	0	2.6	7.5
08/11/2019	NVRN	1920	NOV	3.35	0.1625	74.40416667	18.0154	15.93333333	3.9	2.1	7.5
01/10/2023	NVRN	2023	OCT	4.507692308	1.6	68.4	17	15.2	1.6	1.3	7.5
17/11/2023	NVRN	2023	NOV	6.484615385	3	88.3	13.50769231	9.9	2.7	4.6	7.4
01/09/2018	NVRN	1819	SEPT	4.745833333	0	59.29583333	14.0308	11.73333333	0	0.3	7.4
11/09/2023	NVRN	2023	SEPT	5.469230769	0	81.2	7.238461538	5.3	0	-0.5	7.4
13/10/2019	NVRN	1920	OCT	4.033333333	0.116666667	64.275	18.9692	15.31666667	2.800000008	0.9	7.3
19/09/2018	NVRN	1819	SEPT	1.720833333	0.0375	73.80416667	10.9615	7.8625	0.9	-2.7	7.3
08/01/2020	NVRN	1920	JAN	7.1	0.704166667		27.5923	15	16.9	6	7.2
09/01/2020	NVRN	1920	JAN	6.2	0.183333333		35.2462	20	4.4	5.6	7.1
09/09/2019	NVRN	1920	SEPT	3.654166667	0.041666667	79.1125	11.1154	9.516666667	1.000000008	1.1	7.1
24/09/2018	NVRN	1819	SEPT	2.691666667	0.025	75.40833333	13.0692	11.425	0.6	0.2	7.1
02/10/2023	NVRN	2023	OCT	5.453846154	0	61.6	12.36923077	11.1	0	0	7
29/10/2023	NVRN	2023	OCT	4.130769231	3.1	66	8.984615385	8.6	3.1	-0.3	7
31/08/2018	NVRN	1819	AUG	2.1	0	64.6	4.8154	3.4	0	-2.3	7
14/09/2018	NVRN	1819	SEPT	4.2625	0.175	84.925	9.5615	10.825	4.2	1.6	6.9
08/10/2023	NVRN	2023	OCT	4.546153846	0	66	29.76923077	24.4	1.1	1.2	6.9
07/11/2019	NVRN	1920	NOV	3.608333333	0.0375	74.40833333	21.4231	19.96666667	0.9	1	6.9
14/09/2023	NVRN	2023	SEPT	3.953846154	0	69.8	12.78461538	8.5	0	-2.5	6.9
17/09/2019	NVRN	1920	SEPT	1.6625	0.045833333	87.65833333	10.0846	6.4125	1.099999992	-2.9	6.9
07/09/2023	NVRN	2023	SEPT	5.392307692	0	79.5	13.36923077	10.9	0	3.2	6.8
07/09/2019	NVRN	1920	SEPT	1.983333333	0	81.075	7.5154	5.441666667	0	-2.2	6.8
12/09/2023	NVRN	2023	SEPT	4.638461538	0.1	81.4	8.130769231	6.5	0.1	-1.4	6.7
31/08/2019	NVRN	1920	AUG	2.4375	0.0625	80.03333333	24.6231	21.51666667	1.5	1.6	6.6
27/09/2023	NVRN	2023	SEPT	4.438461538	0	57.2	16.21538462	12.2	0	-0.3	6.6
11/09/2019	NVRN	1920	SEPT	2.541666667	0.05	80.36666667	13.3308	12.87083333	1.2	2.4	6.5
16/09/2019	NVRN	1920	SEPT	2.3	0.041666667	78.82083333	10.1308	8.8375	1.000000008	0.1	6.5
17/10/2018	NVRN	1819	OCT	2.691666667	0.016666667	63.25833333	7.8846	7.625	0.400000008	0.8	6.4
16/09/2018	NVRN	1819	SEPT	2.233333333	0	74.09583333	10.1846	7.408333333	0	-2.6	6.4
26/10/2023	NVRN	2023	OCT	4.661538462	0.1	61.7	21.03076923	16.9	0.7	0.7	6.3
04/09/2019	NVRN	1920	SEPT	4.1125	0	71.70416667	24.7462	22.85	0	2.1	6.2
01/10/2019	NVRN	1920	OCT	3.0625	0.091666667	71.65	16.2769	16.7375	2.200000008	0.2	6.2
20/09/2023	NVRN	2023	SEPT	4.215384615	7.2	73.7	23.78461538	20.7	2.1	-1	6.2
06/09/2019	NVRN	1920	SEPT	1.6375	0	81.5625	8.5	6.4375	0	-2	6.2
05/09/2019	NVRN	1920	SEPT	3.2375	0	77.92916667	13.7154	10.38333333	0	-0.1	6.1
04/10/2018	NVRN	1819	OCT	3.504166667	0.0125	68.9375	6.4154	8.6	0.3	-0.2	6.1
20/11/2023	NVRN	2023	NOV	4.276923077	2	73.2	12.59230769	10.5	0	1.3	6
23/09/2023	NVRN	2023	SEPT	4.438461538	1.8	81.8	21.80769231	21.2	3.2	3.3	5.9
15/11/2023	NVRN	2023	NOV	3.469230769	1	77	8.530769231	7.7	3.2	1.3	5.9
18/11/2023	NVRN	2023	NOV	2.823076923	0.8	74.1	9.138461538	13.7	1.1	1	5.9
06/09/2023	NVRN	2023	SEPT	4.169230769	0	60.9	12.47692308	9.7	0	0.2	5.9
01/09/2023	NVRN	2023	SEPT	3.292307692	0.5	71.8	13.4	11.7	0	-1	5.9
15/09/2023	NVRN	2023	SEPT	2.961538462	3	81.2	10.7	8.1	3	-1.5	5.9
25/09/2018	NVRN	1819	SEPT	2.845833333	0	65.90416667	7.6846	7.966666667	0	0.7	5.8
15/09/2018	NVRN	1819	SEPT	3.170833333	0.016666667	72.27083333	22.1154	19.39166667	0.400000008	0.4	5.8
19/09/2023	NVRN	2023	SEPT	4.138461538	0	63.5	19.05384615	20.5	0	2.1	5.6
17/09/2018	NVRN	1819	SEPT	2.5125	0	66.64583333	6.9308	6.283333333	0	0.5	5.6
18/09/2018	NVRN	1819	SEPT	1.1625	0	65.64583333	13.8615	9.8375	0	-3.6	5.5
12/09/2019	NVRN	1920	SEPT	2.504166667	0	59.15833333	16.9692	17.53333333	0	-0.7	5.4
20/09/2018	NVRN	1819	SEPT	1.566666667	0.058333333	86.84583333	8.8308	6.366666667	1.399999992	-1.5	5.4
03/10/2018	NVRN	1819	OCT	2.070833333	0.0625	74.95416667	21.5385	19.83333333	1.5	1.1	5.2
21/11/2023	NVRN	2023	NOV	3.923076923	0.2	85	12.10769231	7.8	2.1	0.5	5.2
09/10/2023	NVRN	2023	OCT	2.915384615	3.6	78.7	16.76153846	13.8	3.6	-1.4	5.1
06/11/2019	NVRN	1920	NOV	2.258333333	0.1625	86.42083333	32.8692	27.51666667	3.9	-0.2	5
01/10/2018	NVRN	1819	OCT	1.691666667	0.054166667	70.48333333	13.4	10.92916667	1.300000008	-2.5	4.9
20/09/2019	NVRN	1920	SEPT	1.975	0.266666667	90.1625	28.8923	23.37083333	6.400000008	0.9	4.8
30/10/2023	NVRN	2023	OCT	3.4	3.2	63.3	15.05384615	13.4	3.2	-0.8	4.8
19/09/2019	NVRN	1920	SEPT	2.633333333	0.054166667	82.41666667	24.9	19.32916667	1.300000008	1.3	4.7
02/09/2023	NVRN	2023	SEPT	2.884615385	0	66.3	15.57692	15.9	0	0.5	4.5
09/10/2018	NVRN	1819	OCT	2.670833333	0.379166667	76.98333333	11.5769	12.85833333	9.100000008	0.4	4.5
02/09/2019	NVRN	1920	SEPT	2.533333333	0.541666667	74.40833333	26.8308	24.29166667	13.00000001	-0.5	4.5
16/10/2018	NVRN	1819	OCT	2.979166667	0.845833333	86.50833333	8.9154	11.85416667	20.29999999	2.1	4.3
02/10/2018	NVRN	1819	OCT	1.5875	0.116666667	83.1	22.7	19.075	2.800000008	-0.6	4.3
15/10/2018	NVRN	1819	OCT	3.25	0.458333333	85	17.0692	20.72083333	10.99999999	2.4	4.2
19/11/2023	NVRN	2023	NOV	2.253846154	6	81.7	7.807692308	10.7	6	-0.7	4.1
15/09/2019	NVRN	1920	SEPT	2.675	0.120833333	68.80416667	15.0077	13.70416667	2.899999992	1.6	4
21/09/2019	NVRN	1920	SEPT	1.116666667	0.3875	87.25833333	24.2538	25.42916667	9.3	-1.8	3.9
07/10/2019	NVRN	1920	OCT	0.825	0.233333333	85.0875	23.9462	22.73333333	5.599999992	0	3.8
03/09/2023	NVRN	2023	SEPT	1.969230769	0.1	65.5	15.94615385	14.7	0.1	-0.5	3.8
29/09/2018	NVRN	1819	SEPT	0.6875	0.483333333	91.55	5.9462	6.075	11.59999999	0	3.7
23/09/2018	NVRN	1819	SEPT	0.2125	0.520833333	90.55	9.3231	9.366666667	12.49999999	-1.8	3.6
22/09/2018	NVRN	1819	SEPT	0.704166667	0.058333333	77.9375	5.7385	5.816666667	1.399999992	-1.1	3.5
10/10/2023	NVRN	2023	OCT	1.269230769	6.4	81.2	19.27692308	17	5.8	-1.6	3.4
05/09/2023	NVRN	2023	SEPT	1.953846154	0.6	73.5	2.346153846	2.2	0.6	-1.1	3.3
04/09/2023	NVRN	2023	SEPT	2.015384615	0.5	72.9	11.76923077	11.6	0.5	-0.5	3
21/09/2023	NVRN	2023	SEPT	0.730769231	4.8	71.9	19.20769231	17.5	5	-2.2	3
03/09/2019	NVRN	1920	SEPT	1.625	0.041666667	64.8125	10.9846	14.06666667	1.000000008	0.1	2.8
18/09/2023	NVRN	2023	SEPT	1.769230769	0.1	67	12.20769231	12.8	0.1	-0.1	2.8
17/09/2023	NVRN	2023	SEPT	1.330769231	4.5	80.8	10.33846154	8	4.5	-2	2.8
04/09/2018	NVRN	1819	SEPT	1.183333333	0.1375	71.95	26.1846	22.40833333	3.3	-2.1	2.7
12/10/2019	NVRN	1920	OCT	0.75	0.275	79.36666667	24.7308	21.06666667	6.6	-1.4	2.6
01/09/2019	NVRN	1920	SEPT	0.220833333	0.416666667	83.52083333	16.6385	16.02083333	10.00000001	-1.8	2.3
16/09/2023	NVRN	2023	SEPT	0.938461538	2.2	79.9	4.646153846	4.1	2.2	-0.5	2.1
30/09/2019	NVRN	1920	SEPT	0.433333333	0.166666667	80.76666667	10.2615	11.87916667	4.000000008	-0.8	2.1
21/09/2018	NVRN	1819	SEPT	-0.2625	0.004166667	74.83333333	10.7462	9.8875	0.100000008	-1.2	1.8
30/09/2018	NVRN	1819	SEPT	-0.016666667	0.191666667	69.0625	16.9077	12.25	4.600000008	-2.6	1.7
10/10/2019	NVRN	1920	OCT	-0.533333333	0.216666667	84.98333333	34.4692	32.39583333	5.200000008	-0.5	1
