## Supplementary data and R scripts for "Adaptation to climate driven environments in a Patagonian suboscine passerine": ENV_DATA_PCN_ALL.csv

DATE	LOCATION	YEAR	MONTH	Av_temp	Av_precip	Av_rh	Av_ws_12	Av_ws_24	Acc_mill	Min_Temp	Max_Temp
18/01/2019	PCN	1819	JAN	20.22083333	0	63.86666667	5.5846	3.120833333	0	8	33.7
07/12/2018	PCN	1819	DEC	21.725	0	56.525	5.2308	4.991666667	0	9.5	31.8
22/01/2020	PCN	1920	JAN	21.4	0	71.8	3.9846	2.2	0	12.4	30.5
21/01/2020	PCN	1920	JAN	19.4	0	72.8	3.4077	1.9	0	9.1	29.6
01/02/2019	PCN	1819	FEB	17.35454545	0	72.07727273	3.9846	2.418181818	0	5.4	29.6
06/12/2018	PCN	1819	DEC	20.72083333	0	51.1625	6.2	5.2625	0	13.8	29.5
02/01/2020	PCN	1920	JAN	19.6	0	68.1	5.6846	3.8	0	10.1	29.1
31/12/2019	PCN	1920	DEC	17.89090909	0	72.92272727	4.8385	2.859090909	0	6.3	28.8
12/01/2020	PCN	1920	JAN	20	0	66.8	4.8923	3	0	11.3	28.7
17/01/2019	PCN	1819	JAN	17.26666667	0	64.45	5.5	3.275	0	4.5	28.7
01/01/2020	PCN	1920	JAN	20.2	0	72.4	6.0154	3.7	0	12.1	28.3
10/11/2019	PCN	1920	NOV	19.22083333	0	64.725	5.6	3.125	0	9	28.2
17/01/2020	PCN	1920	JAN	16.8	0	58.7	4.0462	2.3	0	5.3	28.2
19/01/2019	PCN	1819	JAN	19.29166667	0	69.46666667	6.1769	3.845833333	0	8.7	28.1
23/01/2019	PCN	1819	JAN	16.3	0	69.15833333	5.5308	3.304166667	0	4.8	28.1
18/01/2020	PCN	1920	JAN	19	0	74.4	4.1154	2.5	0	10	28
22/11/2019	PCN	1920	NOV	17.55833333	0	66.78333333	4.3231	2.604166667	0	6.8	27.7
01/12/2019	PCN	1920	DEC	17.79583333	0	61.49583333	5.8154	4.008333333	0	5.3	27.7
07/11/2018	PCN	1819	NOV	16.73333333	0	63.42083333	6.7923	4.6875	0	4.9	27.6
03/01/2020	PCN	1920	JAN	18.6	0	68	6.2385	4.5	0	9.7	27.5
24/12/2018	PCN	1819	DEC	18.20416667	0	64.425	6.3615	4.604166667	0	6.6	27.5
05/12/2018	PCN	1819	DEC	18.71666667	0	66.47916667	5.2154	4.858333333	0	10.8	27.3
04/01/2019	PCN	1819	JAN	16.59583333	0	71.4125	7.1923	4.229166667	0	4.6	27.2
26/09/2019	PCN	1920	SEPT	17.82916667	0	50.91666667	9.2462	5.804166667	0	7.4	27.1
27/01/2020	PCN	1920	JAN	16.8	0	64	5.6462	4.7	0	6.6	27
18/10/2019	PCN	1920	OCT	11.62916667	0	65.40833333	4.9154	2.833333333	0	-0.6	26.8
14/01/2019	PCN	1819	JAN	18.55	0	69.95833333	6.1462	4.3625	0	9.3	26.7
24/01/2020	PCN	1920	JAN	17.1	0	58.4	5.9462	4.1	0	7.5	26.7
25/12/2018	PCN	1819	DEC	18.46666667	0	71.75	6.5462	3.858333333	0	11.3	26.5
24/01/2019	PCN	1819	JAN	16.91666667	0	71.47916667	5.3231	3.729166667	0	6.8	26.3
28/01/2019	PCN	1819	JAN	16.5	0	69.1	5.9846	3.854166667	0	5.2	26.3
01/12/2018	PCN	1819	DEC	15.85416667	0	58.65	6.6385	4.25	0	5.2	26.2
26/01/2020	PCN	1920	JAN	19.2	0	61.1	4.7615	3.4	0	12.3	26.1
02/12/2018	PCN	1819	DEC	16.34583333	0	56.5375	5.6462	3.354166667	0	3.7	26.1
23/01/2020	PCN	1920	JAN	17.7	0	67.8	6.2692	3.8	0	9.4	26
25/01/2020	PCN	1920	JAN	17	0	73.1	5.3	4	0	8	25.9
26/01/2019	PCN	1819	JAN	16.46666667	0	71.02083333	6.5	3.9625	0	6.3	25.9
03/12/2018	PCN	1819	DEC	16.375	0	65.48333333	6.4923	3.695833333	0	5.1	25.9
11/01/2020	PCN	1920	JAN	15.3	0	69.8	4.4462	2.5	0	4.7	25.9
20/01/2020	PCN	1920	JAN	16.2	0	72.6	4.9769	2.9	0	6.6	25.8
13/01/2019	PCN	1819	JAN	16.65	0	70.0375	5.0154	3.108333333	0	6.2	25.8
22/12/2019	PCN	1920	DEC	17.39166667	0	64.75	5.8077	4.733333333	0	5.9	25.7
19/10/2019	PCN	1920	OCT	15.54166667	0	62.225	7.6615	6.5625	0	5.4	25.7
28/12/2019	PCN	1920	DEC	18.825	0.216666667	79.175	5.3846	3.179166667	5.200000008	13.3	25.6
31/01/2020	PCN	1920	JAN	16.9	0	70.8	5.2692	3.4	0	8.2	25.6
29/12/2019	PCN	1920	DEC	17.6875	0	76.09166667	6.5692	4.55	0	10.1	25.5
18/12/2018	PCN	1819	DEC	15.73333333	0	74.2	4.9846	3.3625	0	6	25.5
16/01/2020	PCN	1920	JAN	13.6	0	60.2	3.9692	2.2	0	1.9	25.3
23/12/2018	PCN	1819	DEC	17.97916667	0	71.25833333	6.4846	3.795833333	0	11.2	25.2
09/11/2019	PCN	1920	NOV	14.86666667	0	69.83333333	5.4308	3.020833333	0	3.6	25.1
31/01/2019	PCN	1819	JAN	14.84583333	0	67.8	5.9538	3.9875	0	3.2	25.1
17/12/2018	PCN	1819	DEC	16.15833333	0	65.53333333	6.9231	4.145833333	0	5.1	24.9
30/01/2020	PCN	1920	JAN	14.7	0	57.8	5.6385	3.9	0	4.5	24.9
05/01/2019	PCN	1819	JAN	16.55833333	0	73.1125	7.0462	4.866666667	0	6.7	24.8
30/12/2019	PCN	1920	DEC	16	0	76.76666667	5.1385	3.083333333	0	9.9	24.4
21/12/2019	PCN	1920	DEC	14.99583333	0	71.85	5.5692	3.125	0	4	24.3
10/01/2019	PCN	1819	JAN	12.09166667	0.004166667	67.34166667	5	3	0.100000008	0.5	24.3
04/12/2018	PCN	1819	DEC	16.34583333	0	70.0375	7.1615	5.35	0	5.2	24.2
25/09/2019	PCN	1920	SEPT	14.02083333	0	74.32083333	3.9462	3.133333333	0	5	24.2
19/01/2020	PCN	1920	JAN	17.5	0	75.1	4.7	2.7	0	10.9	24.1
11/11/2019	PCN	1920	NOV	16.825	0	76.7125	7.3385	4.425	0	8.5	23.9
04/12/2019	PCN	1920	DEC	15.44583333	0	62.6	6.6	4.270833333	0	4.4	23.9
13/01/2020	PCN	1920	JAN	18.8	0	80.4	5.4923	4	0	13.8	23.7
04/10/2018	PCN	1819	OCT	11.94166667	0.004166667	52.62916667	11.3846	7.595833333	0.100000008	-0.4	23.6
12/11/2019	PCN	1920	NOV	16.59583333	0	77.85	6.9769	4.483333333	0	10.1	23.5
05/10/2018	PCN	1819	OCT	14.28333333	0	54.19166667	5.9923	4.429166667	0	3.7	23.5
04/01/2020	PCN	1920	JAN	18.7	0	66.7	8.0692	5.9	0	14.1	23.3
22/12/2018	PCN	1819	DEC	16.41666667	0	77.02083333	6.7615	4.420833333	0	9.8	23.3
09/12/2019	PCN	1920	DEC	16.41666667	0	74.63333333	6.7692	4.741666667	0	7.5	23.3
08/11/2019	PCN	1920	NOV	13.2625	0	69.85833333	5.7462	3.329166667	0	3.5	23.3
21/12/2018	PCN	1819	DEC	15.49583333	0	79.51666667	6.9154	4.125	0	7	23.2
24/09/2019	PCN	1920	SEPT	11.275	0	79.73333333	3.2923	1.966666667	0	1.1	23.2
06/11/2018	PCN	1819	NOV	11.7125	0	68.44166667	5.3692	3.620833333	0	0.9	23.1
21/01/2019	PCN	1819	JAN	16.54583333	0	67.3	6.9615	5.416666667	0	9	22.9
20/12/2018	PCN	1819	DEC	15.64583333	0.0125	75.90833333	7.1	4.475	0.3	7.1	22.9
08/12/2019	PCN	1920	DEC	14.675	0	79.3375	6.7462	3.9875	0	4.8	22.9
17/12/2019	PCN	1920	DEC	15.17916667	0	71.09583333	6.0462	4.141666667	0	4	22.9
29/01/2019	PCN	1819	JAN	15.8625	0	79.84166667	5.9615	4.745833333	0	8.1	22.6
25/01/2019	PCN	1819	JAN	15.80833333	0	74.075	6.3538	4.5125	0	7.9	22.6
21/11/2019	PCN	1920	NOV	14.14583333	0	71.78333333	6.0462	3.375	0	6.2	22.5
06/12/2019	PCN	1920	DEC	14.90416667	0	78.09583333	6.8538	4.154166667	0	7.7	22.3
19/11/2019	PCN	1920	NOV	14.66666667	0.604166667	70.9625	7.1769	5.1875	14.50000001	6.5	22.3
18/11/2019	PCN	1920	NOV	15.25416667	0	68.8375	5.5231	3.641666667	0	8.2	22.2
07/11/2019	PCN	1920	NOV	13.91666667	0	71.36666667	5.5308	3.041666667	0	7.7	22.2
27/01/2019	PCN	1819	JAN	15.12916667	0	71.07916667	7.4846	5.2	0	7.1	22.2
28/11/2018	PCN	1819	NOV	13.45	0	79.42916667	6.1923	3.916666667	0	5.5	22.1
30/01/2019	PCN	1819	JAN	16.19166667	0	66.84166667	5.9538	5.091666667	0	8.7	22
24/11/2018	PCN	1819	NOV	12.5125	0	67.62916667	6.5154	4.1	0	1.7	21.9
29/01/2020	PCN	1920	JAN	12.5	0	68.2	5.3385	3.2	0	3.2	21.8
27/12/2018	PCN	1819	DEC	16.62083333	0	65.76666667	7.4385	5.5	0	10.7	21.7
10/12/2019	PCN	1920	DEC	16.475	0	74.60833333	6.4231	5.008333333	0	11.6	21.5
07/12/2019	PCN	1920	DEC	15.55	0	75.17083333	7.2077	4.154166667	0	9.8	21.5
10/01/2020	PCN	1920	JAN	15.5	0.058333333	71	5.4769	3.8	1.4	9.5	21.5
20/12/2019	PCN	1920	DEC	13.35833333	0	70.15833333	5.5385	3.2875	0	2.8	21.5
27/11/2018	PCN	1819	NOV	14.25416667	0	74.79583333	7.7923	4.583333333	0	6.4	21.4
11/01/2019	PCN	1819	JAN	13.44166667	0	65.83333333	6.7077	4.695833333	0	2.8	21.4
13/10/2019	PCN	1920	OCT	11.4625	0.004166667	50.67916667	12.8462	9.15	0.100000008	-0.2	21.3
25/11/2018	PCN	1819	NOV	12.425	0	73.425	7.2154	4.320833333	0	2.3	21.1
13/11/2019	PCN	1920	NOV	14.23333333	0	78.54583333	5.5846	3.441666667	0	9.4	20.9
14/11/2019	PCN	1920	NOV	14.74166667	0	72.42916667	5.8462	4.183333333	0	4.9	20.9
15/12/2018	PCN	1819	DEC	12.34583333	0	70.24583333	6.7077	4.3375	0	1.5	20.9
28/01/2020	PCN	1920	JAN	15.4	0.675	72	7.7692	5.9	16.2	9.9	20.8
16/12/2019	PCN	1920	DEC	14.52083333	0	71.65	7.8692	4.875	0	7.4	20.8
19/10/2018	PCN	1819	OCT	13.55	0.004166667	64.74583333	8.1385	6.525	0.100000008	6.2	20.8
22/10/2018	PCN	1819	OCT	9.675	0	69.1625	5.1462	3.225	0	-0.6	20.8
06/01/2019	PCN	1819	JAN	14.72083333	0	76.40416667	6.4	5.95	0	10.4	20.7
22/01/2019	PCN	1819	JAN	14.27916667	0	72.97916667	7.0077	4.404166667	0	8.1	20.7
08/11/2018	PCN	1819	NOV	14.54583333	0	67.16666667	7.8385	5.775	0	4.6	20.7
25/12/2019	PCN	1920	DEC	12.09166667	0	69.60833333	5.8462	3.566666667	0	1.9	20.7
09/09/2018	PCN	1819	SEPT	9.704166667	0	67.7875	5.7692	4.170833333	0	0.7	20.7
02/12/2019	PCN	1920	DEC	15.05	0	73.85833333	5.7154	4.933333333	0	9.8	20.6
12/12/2018	PCN	1819	DEC	13.34166667	0	72.8625	6.7846	4.7875	0	3.3	20.6
12/12/2019	PCN	1920	DEC	12.4125	0	69.8	6.2769	3.095833333	0	2.4	20.6
03/01/2019	PCN	1819	JAN	12.15416667	0	72.74583333	8.1154	5.15	0	1.8	20.6
23/11/2018	PCN	1819	NOV	11.9375	0	67.8375	7.0231	4.5625	0	1.3	20.6
15/01/2019	PCN	1819	JAN	14.94583333	0	74.64166667	6.5462	4.745833333	0	10.4	20.5
22/09/2019	PCN	1920	SEPT	8.270833333	0.004166667	73.3625	5.0923	3.3	0.100000008	-0.6	20.4
27/12/2019	PCN	1920	DEC	13.68333333	0.166666667	81.14166667	4.0692	2.358333333	4.000000008	5.6	20.3
05/12/2019	PCN	1920	DEC	13.85416667	0	75.1375	8.5769	5.320833333	0	5.5	20.3
23/10/2019	PCN	1920	OCT	11.02083333	0	75.90833333	6.8231	3.708333333	0	0.5	20.3
26/12/2018	PCN	1819	DEC	14.97083333	0	80.92916667	6.9615	5.7875	0	8.6	20.2
29/11/2018	PCN	1819	NOV	13.62083333	0.241666667	82.47083333	7.5462	5.270833333	5.800000008	7.4	20.2
12/01/2019	PCN	1819	JAN	12.24583333	0	72.275	4.4538	2.5875	0	4.8	20.2
28/10/2018	PCN	1819	OCT	14.47916667	1.729166667	94.93333333	3.2692	2.833333333	41.50000001	12.9	20.1
23/12/2019	PCN	1920	DEC	16.27916667	0.579166667	83.40416667	6.2385	5.020833333	13.90000001	12.4	20.1
20/11/2019	PCN	1920	NOV	14.7625	0.008333333	75.07916667	6.7538	4.508333333	0.199999992	9	20.1
01/02/2020	PCN	1920	FEB	15.2	0.920833333	85.9	6.8231	3.9	22.1	10.4	20
28/12/2018	PCN	1819	DEC	14.55	0	74.4125	8.1308	6.604166667	0	7.7	20
09/10/2019	PCN	1920	OCT	10.075	0	74.90833333	5.4154	3.025	0	-0.1	20
16/12/2018	PCN	1819	DEC	13.05416667	0.041666667	85.52083333	4.4231	3.566666667	1.000000008	7.2	19.8
23/09/2019	PCN	1920	SEPT	8.220833333	0	80.17083333	3.6462	2	0	-1.3	19.8
14/01/2020	PCN	1920	JAN	15.8	0.020833333	70.6	7.2154	6.3	0.5	12.1	19.6
10/10/2019	PCN	1920	OCT	12.18333333	0	75.975	6.7154	4.070833333	0	5.1	19.6
13/12/2019	PCN	1920	DEC	14.77083333	0.008333333	75.36666667	6.2769	5.120833333	0.199999992	10.6	19.5
30/11/2019	PCN	1920	NOV	12.57083333	0.125	79.475	5.0846	3.120833333	3	8.4	19.5
12/11/2018	PCN	1819	NOV	13	0.008333333	77.25833333	5.1615	4.1375	0.199999992	4.9	19.4
04/09/2018	PCN	1819	SEPT	6.995833333	0	82.99583333	2.0308	1.229166667	0	-1.8	19.4
18/12/2019	PCN	1920	DEC	15.23333333	1.354166667	91.06666667	5.9231	5.1	32.50000001	13.2	19.3
23/10/2018	PCN	1819	OCT	13.3875	0.645833333	67.60833333	5	3.583333333	15.49999999	6.5	19.3
14/12/2019	PCN	1920	DEC	14.55416667	0.045833333	73.24583333	6.1538	4.75	1.099999992	11.4	19.2
15/12/2019	PCN	1920	DEC	13.94166667	0	71.17916667	6.0462	4.541666667	0	6	19.2
05/11/2019	PCN	1920	NOV	10.41666667	0	72.4125	6.4462	3.654166667	0	1	19.2
10/09/2018	PCN	1819	SEPT	9.133333333	0.004166667	73.08333333	6.3462	3.754166667	0.100000008	-0.3	19.2
08/12/2018	PCN	1819	DEC	16.1125	0	72.9875	6.7231	5.2375	0	14.4	19.1
22/10/2019	PCN	1920	OCT	8.7875	0.004166667	74.3375	6.7692	3.7125	0.100000008	-1.5	19.1
21/11/2018	PCN	1819	NOV	14.35	1.358333333	82.55833333	7.4385	7.658333333	32.59999999	8.2	19
16/01/2019	PCN	1819	JAN	14.325	0.1625	69.525	7.2077	5.0375	3.9	7.4	19
01/01/2019	PCN	1819	JAN	15.06666667	0.025	70.5	9.3462	7.266666667	0.6	12.1	18.9
26/10/2018	PCN	1819	OCT	13.5125	0.020833333	79.76666667	4.9154	3.283333333	0.499999992	9.3	18.9
31/12/2018	PCN	1819	DEC	12.925	0	75.50833333	7.3538	5.55	0	3.6	18.9
09/12/2018	PCN	1819	DEC	14.95833333	0.304166667	78.94583333	2.8615	4.608333333	7.300000008	11.7	18.8
26/12/2019	PCN	1920	DEC	13.025	0	77.975	5.2538	3.016666667	0	6.1	18.8
20/11/2018	PCN	1819	NOV	13.45416667	0.004166667	77.37916667	8.2846	6.4125	0.100000008	4.4	18.8
19/11/2018	PCN	1819	NOV	12.20833333	0	73.14166667	7.9308	5.9875	0	2.4	18.8
10/10/2018	PCN	1819	OCT	7.058333333	0.004166667	66.41666667	7.0154	4.379166667	0.100000008	-2.9	18.8
16/11/2019	PCN	1920	NOV	14.39583333	0	74.55833333	7.3615	7.020833333	0	9.4	18.7
26/11/2018	PCN	1819	NOV	11.85	0	75.90416667	9.0692	5.891666667	0	2.6	18.7
23/11/2019	PCN	1920	NOV	14.1375	0.029166667	87.33333333	5.2846	2.95	0.700000008	10.4	18.6
25/10/2019	PCN	1920	OCT	12.8875	0	75.9	5.5538	4.520833333	0	5.1	18.6
22/11/2018	PCN	1819	NOV	11.1875	0	74.31666667	6.7154	4.466666667	0	4.8	18.6
27/10/2018	PCN	1819	OCT	14.74583333	0.291666667	85.24583333	7.0538	4.591666667	7.000000008	12.1	18.5
30/11/2018	PCN	1819	NOV	14.1	0.204166667	79.85416667	8.8923	5.4625	4.900000008	8.4	18.5
30/12/2018	PCN	1819	DEC	11.45	0	70.41666667	6.6231	4.191666667	0	1	18.5
02/11/2019	PCN	1920	NOV	10.88333333	0	73.3875	6.4462	3.766666667	0	4.2	18.4
25/10/2018	PCN	1819	OCT	10.66666667	0.004166667	74.6375	7.9846	5.175	0.100000008	1.1	18.4
09/11/2018	PCN	1819	NOV	13.67083333	2.366666667	92.62916667	3.8308	2.4625	56.80000001	10.5	18.3
02/01/2019	PCN	1819	JAN	12.73333333	0	62.70416667	8.0154	5.875	0	4.3	18.3
15/11/2019	PCN	1920	NOV	14.875	0.966666667	87.95	8.4385	5.829166667	23.20000001	12	18.2
20/01/2019	PCN	1819	JAN	14.59583333	0.004166667	86.9125	7.1692	5.120833333	0.100000008	12	18.2
11/12/2019	PCN	1920	DEC	12.89166667	0.158333333	76.35416667	5.7846	4.8625	3.799999992	8.1	18.1
03/09/2018	PCN	1819	SEPT	9.066666667	0	78.72916667	3.7538	2.270833333	0	2.2	18.1
08/09/2018	PCN	1819	SEPT	5.65	0	76.59583333	4.2308	2.9125	0	-3	18.1
15/10/2019	PCN	1920	OCT	11.2375	0.054166667	63.53333333	3.7462	3.170833333	1.300000008	5.5	18
15/11/2018	PCN	1819	NOV	11.15	0.020833333	70.99583333	6.3615	4.695833333	0.499999992	4.7	18
19/12/2018	PCN	1819	DEC	13.13333333	0.075	83.30416667	7.5692	5.8	1.8	7.6	17.9
11/10/2019	PCN	1920	OCT	12.13333333	0.016666667	71.65833333	6.7077	5.6	0.400000008	3.9	17.9
03/12/2019	PCN	1920	DEC	11.87083333	0	74.12083333	8.5	4.841666667	0	5.5	17.8
18/11/2018	PCN	1819	NOV	11.82083333	0	74.39583333	7.6846	4.5875	0	5.5	17.8
13/09/2018	PCN	1819	SEPT	6.058333333	0	78.58333333	3.7615	2.345833333	0	-2.3	17.8
31/10/2019	PCN	1920	OCT	9.908333333	0	75.75	6.0231	3.604166667	0	0.8	17.7
24/12/2019	PCN	1920	DEC	14.075	1.6875	66.66666667	8.1923	7.441666667	40.5	9.5	17.6
31/10/2018	PCN	1819	OCT	10.375	0.004166667	78.05	6.8385	3.920833333	0.100000008	1.3	17.6
30/10/2019	PCN	1920	OCT	9.75	0	76.8375	5.0615	2.8375	0	1.3	17.5
26/09/2018	PCN	1819	SEPT	10.1625	0.129166667	71.26666667	4.2846	3.245833333	3.100000008	1.6	17.4
14/10/2018	PCN	1819	OCT	11.72916667	0.008333333	74.42916667	7.6846	6.825	0.199999992	6.1	17.3
15/01/2020	PCN	1920	JAN	11.4	0	68.4	8.3308	7.2	0	5.7	17.2
18/10/2018	PCN	1819	OCT	9.945833333	0.166666667	85.77083333	3.8231	2.554166667	4.000000008	4.2	17.2
10/12/2018	PCN	1819	DEC	13.69166667	0.170833333	84.6875	5.4615	3.604166667	4.099999992	9.3	17.1
16/10/2019	PCN	1920	OCT	10.025	0	71.17916667	7.4846	5.783333333	0	0.3	17
03/09/2019	PCN	1920	SEPT	7.875	0	35.49583333	8.1538	6.2375	0	-3.3	17
03/11/2018	PCN	1819	NOV	11.79583333	0	77.69583333	8.3308	5.8875	0	7.3	16.9
07/01/2020	PCN	1920	JAN	12	0.104166667	81.6	6.4077	4.6	2.5	7.2	16.9
14/12/2018	PCN	1819	DEC	11.22916667	0.3375	76.06666667	6.8385	4.770833333	8.1	5.8	16.9
11/11/2018	PCN	1819	NOV	10.5875	0.25	89.49166667	3.5462	2.345833333	6	5.1	16.9
13/10/2018	PCN	1819	OCT	9.183333333	0	68.8625	8.3538	5.616666667	0	-1	16.9
14/10/2019	PCN	1920	OCT	13.30416667	0.008333333	32.06666667	13.1769	11.44583333	0.199999992	10.2	16.7
19/12/2019	PCN	1920	DEC	12.99166667	0.2375	80.50833333	5.3077	4.741666667	5.7	8.8	16.6
06/11/2019	PCN	1920	NOV	11.05	0	80.67916667	6.9615	4.9625	0	4.3	16.6
24/10/2019	PCN	1920	OCT	10.15416667	0	81.42916667	6.9231	3.95	0	3.4	16.6
17/11/2019	PCN	1920	NOV	14.1625	0.004166667	65.65833333	7.4	7.525	0.100000008	11.9	16.5
16/11/2018	PCN	1819	NOV	9.341666667	1.25	85.1875	6.9	5.229166667	30	3.6	16.5
11/12/2018	PCN	1819	DEC	13.7125	0.770833333	78.1	4.4077	5.0625	18.49999999	9.3	16.4
12/09/2018	PCN	1819	SEPT	8.979166667	0	77.12083333	6.4	3.6625	0	0.9	16.4
11/09/2018	PCN	1819	SEPT	8.433333333	0	78.625	6.3308	4.245833333	0	-0.8	16.4
05/01/2020	PCN	1920	JAN	12.6	0.525	73.3	5.5154	5.1	12.6	8.8	16.3
13/09/2019	PCN	1920	SEPT	7.845833333	0	79.65833333	4.0154	2.183333333	0	-0.8	16.3
11/10/2018	PCN	1819	OCT	8.725	0	66.65	8.5692	6.979166667	0	-1.5	16.2
13/11/2018	PCN	1819	NOV	12.98333333	0	75.14166667	7.3846	6.629166667	0	10	16.1
13/12/2018	PCN	1819	DEC	11.10416667	1.225	83.5	4.8769	4.320833333	29.4	7.8	16.1
06/01/2020	PCN	1920	JAN	12.8	0.275	77.4	3.2846	3.3	6.6	9.8	15.8
28/09/2019	PCN	1920	SEPT	11.70416667	0.020833333	79.2125	8.5	5.191666667	0.499999992	8.4	15.8
29/10/2018	PCN	1819	OCT	12.8	1.716666667	95.575	2.4846	2.970833333	41.20000001	11.7	15.7
28/11/2019	PCN	1920	NOV	11.3625	0.05	77.59583333	6.3308	4.616666667	1.2	4.9	15.7
08/10/2019	PCN	1920	OCT	7.595833333	0	75.23333333	6.1385	3.341666667	0	-1.1	15.7
27/11/2019	PCN	1920	NOV	11.01666667	0.316666667	79.4625	3.8538	4.170833333	7.600000008	7.7	15.6
28/10/2019	PCN	1920	OCT	9.5125	1.183333333	83.55833333	5.0231	3.479166667	28.39999999	6.9	15.6
05/11/2018	PCN	1819	NOV	10.14583333	0.1	71.99166667	7.8538	5.5625	2.4	3.5	15.6
07/01/2019	PCN	1819	JAN	12.77083333	0.0375	69.94166667	6.6769	7.095833333	0.9	10.9	15.5
08/01/2020	PCN	1920	JAN	12.6	2.079166667	76	12.0692	10.3	49.9	9.8	15.5
06/10/2018	PCN	1819	OCT	10.49166667	0	89.59166667	7.4385	4.475	0	7.1	15.5
15/09/2018	PCN	1819	SEPT	10.01666667	0	76.62916667	6.2462	3.716666667	0	5.2	15.5
21/09/2018	PCN	1819	SEPT	10.53333333	1.745833333	91.28333333	3.6154	6.4875	41.89999999	8.6	15.4
12/10/2019	PCN	1920	OCT	10.54166667	0.033333333	81.25	5.6769	4.575	0.799999992	3.1	15.4
12/09/2019	PCN	1920	SEPT	8.225	0	77.5	2.8692	1.595833333	0	1.8	15.4
20/10/2018	PCN	1819	OCT	11.54583333	0	65.70416667	8.2154	7.333333333	0	8.6	15.3
17/11/2018	PCN	1819	NOV	10.40416667	0.179166667	83.8375	4.2923	3.441666667	4.300000008	6.6	15.3
03/10/2018	PCN	1819	OCT	6.958333333	0	78.69166667	6.1462	3.7625	0	0.2	15.2
17/10/2019	PCN	1920	OCT	10.07083333	0	67.77916667	7.2	4.129166667	0	2.4	15.1
29/11/2019	PCN	1920	NOV	11.8375	1.008333333	70.6375	9.6385	9.9	24.19999999	8.5	14.8
27/10/2019	PCN	1920	OCT	10.07916667	0.05	76.94166667	6.3385	4.445833333	1.2	5.6	14.8
09/01/2020	PCN	1920	JAN	11.9	0.6125	79.1	5.3538	6.3	14.7	9.3	14.4
01/09/2018	PCN	1819	SEPT	6.925	0	75.575	5.7846	6.1	0	-2.1	14.4
21/10/2019	PCN	1920	OCT	8.933333333	0.254166667	71.17083333	6.1154	5.045833333	6.100000008	1.6	14.3
24/11/2019	PCN	1920	NOV	12.78333333	1.225	88.6375	5.2846	4.520833333	29.4	9.3	14.2
27/09/2018	PCN	1819	SEPT	9.7625	1.075	95.4875	2.1846	1.858333333	25.8	7.3	14.2
21/10/2018	PCN	1819	OCT	8.920833333	0.208333333	77.70833333	6.4769	4.579166667	4.999999992	3.3	14.2
25/09/2018	PCN	1819	SEPT	7.008333333	0.004166667	81.66666667	7.0692	4.204166667	0.100000008	1.7	14.2
31/08/2018	PCN	1819	AUG	1.8	0	94	6.6	1.5	0	1.1	14.1
03/11/2019	PCN	1920	NOV	8.758333333	0.170833333	83.71666667	6.9538	5.05	4.099999992	0.8	14
04/11/2018	PCN	1819	NOV	11.175	1.225	82.8625	8.9231	8.579166667	29.4	8.9	13.8
27/09/2019	PCN	1920	SEPT	10.80416667	0	85.1625	2.6769	1.933333333	0	7.2	13.8
02/11/2018	PCN	1819	NOV	9.433333333	1.579166667	92.1	4.1538	4.320833333	37.90000001	7.5	13.7
10/11/2018	PCN	1819	NOV	10.62083333	0.591666667	94.46666667	3.1615	2.2625	14.20000001	8	13.6
28/09/2018	PCN	1819	SEPT	10.02083333	1.879166667	90.07083333	7.4846	6.508333333	45.10000001	8.8	13.5
29/12/2018	PCN	1819	DEC	10.975	0.975	79.15416667	4.8308	4.883333333	23.4	7.3	13.5
07/10/2019	PCN	1920	OCT	9.375	0.316666667	73.05	5.6	6.1625	7.600000008	3.2	13.5
21/09/2019	PCN	1920	SEPT	7.025	0.0625	85.775	3.8154	2.5875	1.5	1.1	13.5
02/10/2019	PCN	1920	OCT	4.925	0	79.56666667	3.4	1.945833333	0	-1.7	13.5
26/10/2019	PCN	1920	OCT	11.575	1.758333333	84.72083333	8.4154	7.045833333	42.19999999	9	13.4
03/10/2019	PCN	1920	OCT	6.729166667	0.545833333	82.92916667	4.5692	2.745833333	13.09999999	0.5	13.4
24/09/2018	PCN	1819	SEPT	6.9625	0	76.9125	6.6846	4.170833333	0	0.1	13.4
05/10/2019	PCN	1920	OCT	6.2625	0	79.05833333	6.9923	3.929166667	0	-1.4	13.4
16/09/2018	PCN	1819	SEPT	8.791666667	1.041666667	89.55	3.4692	2.516666667	25.00000001	5.8	13.3
17/09/2019	PCN	1920	SEPT	6.2	0.004166667	80.29166667	7.0385	4.266666667	0.100000008	-1.5	13.3
16/10/2018	PCN	1819	OCT	9.195833333	2.175	81.77083333	8.7308	7.891666667	52.2	6.9	13.2
11/09/2019	PCN	1920	SEPT	5.320833333	0	72.30833333	5.9231	3.35	0	-2.7	13.2
01/11/2018	PCN	1819	NOV	8.904166667	0.470833333	92.6	5.3154	2.916666667	11.29999999	5.9	13.1
30/10/2018	PCN	1819	OCT	10.525	0.675	85.4125	8.0846	6.120833333	16.2	5.2	13.1
09/01/2019	PCN	1819	JAN	9.325	2.054166667	79.10416667	8.5	6.879166667	49.30000001	2.4	13.1
20/10/2019	PCN	1920	OCT	10.30416667	0.791666667	84.8625	5.3769	5.479166667	19.00000001	6.3	12.9
22/09/2018	PCN	1819	SEPT	9.475	1.1125	84.5375	8.7462	7.583333333	26.7	7.2	12.8
02/09/2019	PCN	1920	SEPT	5.058333333	0	50.90416667	10.0154	6.133333333	0	-3.1	12.8
04/09/2019	PCN	1920	SEPT	9.366666667	0	28.84166667	13.7692	11.42916667	0	6.2	12.7
04/10/2019	PCN	1920	OCT	7.2625	0.095833333	82.1375	4	2.166666667	2.299999992	3	12.7
16/09/2019	PCN	1920	SEPT	5.145833333	0.004166667	83.74166667	4.2538	2.358333333	0.100000008	-0.4	12.7
07/09/2018	PCN	1819	SEPT	3.75	0.004166667	81.26666667	6.1615	3.741666667	0.100000008	-2.8	12.6
17/09/2018	PCN	1819	SEPT	9.420833333	1.929166667	96.1375	3.4385	2.970833333	46.30000001	7.1	12.5
20/09/2018	PCN	1819	SEPT	8.541666667	0.775	90.69166667	3.6769	4.1375	18.6	6	12.4
04/11/2019	PCN	1920	NOV	9.758333333	0.8125	79.3125	8.1231	7.041666667	19.5	5	12.3
08/01/2019	PCN	1819	JAN	9.945833333	2.7	88.64583333	10.0692	9.045833333	64.8	8.6	12.2
07/10/2018	PCN	1819	OCT	8.808333333	0.495833333	93.2125	5.4308	3.383333333	11.89999999	6.1	12.2
26/11/2019	PCN	1920	NOV	8.229166667	0.7125	84.31666667	4.9308	4.6125	17.1	4.7	12.2
14/11/2018	PCN	1819	NOV	10.65833333	1.016666667	89.72083333	3.8538	3.6875	24.40000001	9.1	12.1
31/08/2019	PCN	1920	AUG	3.975	0	84.8625	4.7615	2.583333333	0	-1.4	12.1
06/10/2019	PCN	1920	OCT	8.7125	1.608333333	92.625	5.6308	4.916666667	38.59999999	7	12
01/11/2019	PCN	1920	NOV	9.225	0.866666667	85.35833333	6.0231	5.345833333	20.80000001	5.4	12
15/10/2018	PCN	1819	OCT	9.575	1.3	87.89166667	5.0769	5.770833333	31.2	7.8	11.9
12/10/2018	PCN	1819	OCT	7.945833333	0	74	8.2154	5.704166667	0	1.8	11.6
19/09/2018	PCN	1819	SEPT	7.495833333	2.4875	90.23333333	6.0154	5.895833333	59.7	5.1	11.4
24/10/2018	PCN	1819	OCT	8.883333333	0.320833333	93.80833333	3.1846	2.8125	7.699999992	4.5	11.3
14/09/2018	PCN	1819	SEPT	6.216666667	0.004166667	85.8125	5.7462	3.891666667	0.100000008	-1.5	11.3
02/10/2018	PCN	1819	OCT	6.341666667	0.454166667	86.39166667	4.5538	3.079166667	10.90000001	1.8	11.2
01/09/2019	PCN	1920	SEPT	3.383333333	0.008333333	79.10833333	5.8308	3.341666667	0.199999992	-3.4	11.1
29/09/2019	PCN	1920	SEPT	8.533333333	3.054166667	90.45	7.1308	8.2875	73.30000001	4.3	11
09/09/2019	PCN	1920	SEPT	7.233333333	0.479166667	91.95416667	0.9154	0.5	11.50000001	4.8	10.9
07/09/2019	PCN	1920	SEPT	6.833333333	0.316666667	89.3875	1.6923	1.008333333	7.600000008	4.6	10.9
08/10/2018	PCN	1819	OCT	7.6875	3	83.62916667	10.9615	9.670833333	72	4.2	10.6
06/09/2018	PCN	1819	SEPT	6.320833333	0.383333333	81.475	6.3385	5.095833333	9.199999992	-1.2	10.3
25/11/2019	PCN	1920	NOV	8.333333333	1.191666667	81.65416667	4.5692	5.025	28.60000001	6.4	10.2
02/09/2018	PCN	1819	SEPT	8.191666667	1.291666667	94.775	3.3154	3.354166667	31.00000001	6.8	10
20/09/2019	PCN	1920	SEPT	6.4125	0.441666667	85.44166667	5.2154	4.8	10.60000001	3.2	9.9
10/09/2019	PCN	1920	SEPT	7.070833333	0.345833333	76.27083333	5.5231	3.533333333	8.299999992	1.6	9.9
18/09/2019	PCN	1920	SEPT	6.2	0.2875	83.0375	10.5538	8.65	6.9	2.3	9.8
06/09/2019	PCN	1920	SEPT	6.3	0.054166667	82.725	1.8462	1.275	1.300000008	3.6	9.7
05/09/2018	PCN	1819	SEPT	6.195833333	0.841666667	90.43333333	4.7538	4.395833333	20.20000001	0.5	9.7
09/10/2018	PCN	1819	OCT	5.541666667	0.270833333	76.37083333	6.9615	6.054166667	6.499999992	-1	9.7
23/09/2018	PCN	1819	SEPT	7.35	1.604166667	88.00833333	6.2154	5.379166667	38.50000001	5.9	9.6
29/09/2018	PCN	1819	SEPT	7.954166667	3.1	87.20416667	10.9769	9	74.4	5.1	9.4
15/09/2019	PCN	1920	SEPT	5.779166667	1.4625	79.59166667	6.6231	6.879166667	35.1	0.7	9.4
05/09/2019	PCN	1920	SEPT	6.420833333	0.179166667	62.93333333	3.3385	3.470833333	4.300000008	3.8	9.2
29/10/2019	PCN	1920	OCT	7.416666667	1.6375	94.30416667	3.5846	3.175	39.3	6.4	8.9
14/09/2019	PCN	1920	SEPT	7.829166667	2.116666667	97.17916667	8.1462	5.745833333	50.80000001	6	8.7
01/10/2019	PCN	1920	OCT	3.975	0.416666667	89.025	2.9923	1.941666667	10.00000001	-1.1	8.5
18/09/2018	PCN	1819	SEPT	6.4125	1.991666667	95.775	2.0692	2.8625	47.80000001	5	8.4
19/09/2019	PCN	1920	SEPT	5.179166667	0.491666667	79.9625	3.7077	4.995833333	11.80000001	3	8.2
08/09/2019	PCN	1920	SEPT	5.520833333	0.579166667	96.59166667	0.7769	0.445833333	13.90000001	4.4	7.8
17/10/2018	PCN	1819	OCT	5.8875	2.991666667	97.05	2.1077	1.7125	71.80000001	3.6	7.7
01/10/2018	PCN	1819	OCT	4.120833333	0.383333333	91.23333333	3.6923	3.095833333	9.199999992	1.2	7.2
30/09/2019	PCN	1920	SEPT	4.829166667	0.908333333	88.8	4.8077	4.316666667	21.79999999	3.3	6.9
30/09/2018	PCN	1819	SEPT	4.191666667	0.629166667	76.29166667	8.9538	9.908333333	15.10000001	2.3	6
