## Supplementary data and R scripts for "Adaptation to climate driven environments in a Patagonian suboscine passerine": OVERALL_GROWTH_ALL.csv

YEAR	LOCATION	DATE	NEST_BOX	BODY_MASS	NEWDATE	OVERALL_GROWTH_PD
2023	NVRN	12/12/2023	197	12.02	12/12/2023	0.712666667
2023	NVRN	07/12/2023	164	12.99	07/12/2023	0.72
1920	NVRN	03/12/2019	32	12.6	03/12/2019	0.73
1920	NVRN	24/12/2019	136	13.39	24/12/2019	0.744666667
2023	NVRN	12/12/2023	205	12.99	12/12/2023	0.748666667
2023	NVRN	03/12/2023	219	13.12	03/12/2023	0.749333333
1920	NVRN	03/12/2019	32	13.49	03/12/2019	0.751333333
1819	NVRN	07/01/2019	214	13.27	07/01/2019	0.756666667
2023	NVRN	12/12/2023	197	12.88	12/12/2023	0.76
1920	NVRN	02/12/2019	118	13.43	02/12/2019	0.764666667
2023	NVRN	07/12/2023	164	13.93	07/12/2023	0.766
1920	NVRN	07/12/2019	149	12.95	07/12/2019	0.767333333
2023	NVRN	07/12/2023	209	13.76	07/12/2023	0.77
2023	NVRN	05/12/2023	132	13.34	05/12/2023	0.774666667
1920	NVRN	02/12/2019	118	13.68	02/12/2019	0.774666667
2023	NVRN	05/12/2023	132	13.25	05/12/2023	0.777333333
2023	NVRN	06/12/2023	104	13.5	06/12/2023	0.778
1920	NVRN	08/12/2019	138	14.03	08/12/2019	0.780666667
1920	NVRN	04/12/2019	192	13.3	04/12/2019	0.781333333
1819	NVRN	28/12/2018	86	13.65	28/12/2018	0.788666667
1920	NVRN	07/12/2019	16	13.73	07/12/2019	0.79
1920	NVRN	02/12/2019	218	13.6	02/12/2019	0.790666667
1920	NVRN	07/01/2020	165	13.8	07/01/2020	0.792
1819	NVRN	12/12/2018	20	14.3	12/12/2018	0.793333333
1819	NVRN	12/12/2018	219	13.77	12/12/2018	0.794666667
1920	NVRN	02/12/2019	218	13.8	02/12/2019	0.795333333
1819	NVRN	04/01/2019	147	14.38	04/01/2019	0.796
1819	NVRN	28/10/2018	74	14.33	28/10/2018	0.798666667
1920	NVRN	10/12/2019	161	14.07	10/12/2019	0.800666667
2023	NVRN	04/12/2023	223	13.97	04/12/2023	0.800666667
1920	NVRN	02/12/2019	198	14.19	02/12/2019	0.801333333
1920	NVRN	14/12/2019	225	13.84	14/12/2019	0.803333333
1920	NVRN	04/12/2019	192	13.64	04/12/2019	0.804666667
1920	NVRN	02/12/2019	118	13.79	02/12/2019	0.806
1920	NVRN	07/12/2019	16	14	07/12/2019	0.806666667
1819	NVRN	28/12/2018	191	13.4	28/12/2018	0.806666667
1920	NVRN	07/01/2020	165	14.21	07/01/2020	0.807333333
2023	NVRN	02/12/2023	170	13.87	02/12/2023	0.807333333
1920	NVRN	01/12/2019	55	14.51	01/12/2019	0.807333333
1920	NVRN	02/12/2019	218	14.31	02/12/2019	0.807333333
1819	NVRN	30/12/2018	152	13.91	30/12/2018	0.81
2023	NVRN	06/12/2023	104	13.85	06/12/2023	0.810666667
1920	NVRN	02/12/2019	27	14.58	02/12/2019	0.810666667
1920	NVRN	10/01/2020	212	13.97	10/01/2020	0.811333333
1819	NVRN	14/12/2018	180	14.72	14/12/2018	0.811333333
2023	NVRN	03/12/2023	71	14.15	03/12/2023	0.814666667
1920	NVRN	15/12/2019	180	13.86	15/12/2019	0.815333333
1920	NVRN	30/11/2019	98	14.03	30/11/2019	0.816
1920	NVRN	07/12/2019	149	14.24	07/12/2019	0.818
1920	NVRN	14/11/2019	216	13.82	14/11/2019	0.818666667
1920	NVRN	02/12/2019	118	14.34	02/12/2019	0.822
1920	NVRN	08/12/2019	19	13.93	08/12/2019	0.822666667
1920	NVRN	30/11/2019	151	13.92	30/11/2019	0.822666667
1920	NVRN	05/01/2020	47	14.5	05/01/2020	0.823333333
1920	NVRN	10/12/2019	161	14.42	10/12/2019	0.824
1920	NVRN	02/12/2019	118	13.94	02/12/2019	0.826666667
2023	NVRN	12/12/2023	205	14.2	12/12/2023	0.826666667
2023	NVRN	08/12/2023	80	14.6	08/12/2023	0.828
1920	NVRN	12/11/2019	131	14.15	12/11/2019	0.828666667
2023	NVRN	04/12/2023	223	14.38	04/12/2023	0.83
1920	NVRN	01/01/2020	120	14.42	01/01/2020	0.830666667
1920	NVRN	02/12/2019	27	14.34	02/12/2019	0.830666667
2023	NVRN	12/12/2023	205	14.64	12/12/2023	0.830666667
1920	NVRN	14/11/2019	216	14.08	14/11/2019	0.830666667
1819	NVRN	14/12/2018	180	15.05	14/12/2018	0.832
1920	NVRN	02/12/2019	218	14.36	02/12/2019	0.834
1819	NVRN	08/12/2018	50	15.2	08/12/2018	0.834666667
2023	NVRN	07/12/2023	202	14.14	07/12/2023	0.836
1920	NVRN	12/11/2019	131	14.42	12/11/2019	0.836666667
1920	NVRN	14/11/2019	216	14.16	14/11/2019	0.836666667
2023	NVRN	08/12/2023	80	14.3	08/12/2023	0.837333333
1920	NVRN	02/12/2019	27	14.94	02/12/2019	0.838
1819	NVRN	07/01/2019	214	16.14	07/01/2019	0.84
1920	NVRN	08/12/2019	142	14.36	08/12/2019	0.841333333
1819	NVRN	12/12/2018	20	14.8	12/12/2018	0.841333333
1920	NVRN	01/12/2019	221	14.31	01/12/2019	0.842
1920	NVRN	30/11/2019	151	14.25	30/11/2019	0.842666667
1920	NVRN	03/12/2019	32	14.28	03/12/2019	0.842666667
1920	NVRN	14/11/2019	216	14.35	14/11/2019	0.844
1920	NVRN	03/12/2019	8	14.42	03/12/2019	0.844666667
1819	NVRN	26/11/2018	203	14.95	26/11/2018	0.846
2023	NVRN	08/12/2023	80	14.53	08/12/2023	0.846666667
2023	NVRN	12/12/2023	197	14.37	12/12/2023	0.848
2023	NVRN	04/12/2023	223	14.67	04/12/2023	0.848666667
1920	NVRN	03/12/2019	8	14.59	03/12/2019	0.848666667
2023	NVRN	03/12/2023	71	14.59	03/12/2023	0.849333333
1819	NVRN	02/12/2018	105	14.48	02/12/2018	0.852
2023	NVRN	04/12/2023	40	14.11	04/12/2023	0.852666667
1920	NVRN	10/12/2019	161	14.48	10/12/2019	0.853333333
1920	NVRN	30/11/2019	151	14.5	30/11/2019	0.853333333
1920	NVRN	07/12/2019	149	14.7	07/12/2019	0.854
1920	NVRN	01/12/2019	55	14.9	01/12/2019	0.854
1920	NVRN	01/12/2019	221	14.54	01/12/2019	0.855333333
2023	NVRN	03/12/2023	71	14.8	03/12/2023	0.858666667
2023	NVRN	11/12/2023	189	14.67	11/12/2023	0.859333333
1920	NVRN	02/12/2019	198	14.82	02/12/2019	0.862
1920	NVRN	12/11/2019	63	14.98	12/11/2019	0.863333333
1920	NVRN	24/12/2019	136	14.93	24/12/2019	0.865333333
1920	NVRN	30/11/2019	151	14.63	30/11/2019	0.865333333
2023	NVRN	07/12/2023	164	15.28	07/12/2023	0.866666667
2023	NVRN	07/12/2023	152	14.86	07/12/2023	0.867333333
1920	NVRN	12/11/2019	131	14.98	12/11/2019	0.867333333
1920	NVRN	22/12/2019	137	14.97	22/12/2019	0.869333333
2023	NVRN	04/12/2023	223	14.88	04/12/2023	0.87
1920	NVRN	16/01/2020	219	14.87	16/01/2020	0.870666667
1920	NVRN	08/12/2019	211	14.63	08/12/2019	0.870666667
1920	NVRN	08/12/2019	211	15.03	08/12/2019	0.870666667
1920	NVRN	07/12/2019	149	14.76	07/12/2019	0.871333333
1819	NVRN	08/12/2018	50	15.04	08/12/2018	0.872
1920	NVRN	01/01/2020	120	14.96	01/01/2020	0.873333333
1819	NVRN	28/10/2018	74	15.22	28/10/2018	0.874666667
1920	NVRN	12/11/2019	131	14.74	12/11/2019	0.874666667
2023	NVRN	02/12/2023	170	14.86	02/12/2023	0.877333333
2023	NVRN	07/12/2023	209	15.07	07/12/2023	0.877333333
1920	NVRN	12/11/2019	63	15.14	12/11/2019	0.879333333
1920	NVRN	30/11/2019	98	14.92	30/11/2019	0.88
1920	NVRN	25/12/2019	84	15.35	25/12/2019	0.882
1920	NVRN	12/11/2019	205	15.36	12/11/2019	0.882
1920	NVRN	10/01/2020	212	15	10/01/2020	0.883333333
1819	NVRN	28/10/2018	74	15.59	28/10/2018	0.884666667
1920	NVRN	12/11/2019	205	15.25	12/11/2019	0.885333333
2023	NVRN	04/12/2023	40	15.06	04/12/2023	0.886
2023	NVRN	12/12/2023	197	14.99	12/12/2023	0.890666667
2023	NVRN	03/12/2023	219	15.18	03/12/2023	0.891333333
1819	NVRN	25/11/2018	9	15.03	25/11/2018	0.891333333
2023	NVRN	06/12/2023	104	15.01	06/12/2023	0.892
1920	NVRN	07/01/2020	165	15.87	07/01/2020	0.894
2023	NVRN	07/12/2023	152	15.19	07/12/2023	0.894666667
2023	NVRN	03/12/2023	219	15.16	03/12/2023	0.895333333
1920	NVRN	30/11/2019	151	15.07	30/11/2019	0.895333333
2023	NVRN	03/12/2023	219	15.12	03/12/2023	0.896
1819	NVRN	15/12/2018	216	15.08	15/12/2018	0.898666667
2023	NVRN	11/12/2023	189	15.24	11/12/2023	0.899333333
2023	NVRN	11/12/2023	189	15.15	11/12/2023	0.901333333
1920	NVRN	01/12/2019	55	15.23	01/12/2019	0.902666667
1819	NVRN	07/01/2019	214	16.8	07/01/2019	0.902666667
2023	NVRN	03/12/2023	219	15.35	03/12/2023	0.904666667
1920	NVRN	03/12/2019	32	16.04	03/12/2019	0.905333333
1920	NVRN	25/12/2019	84	15.54	25/12/2019	0.906
1920	NVRN	16/01/2020	219	15.55	16/01/2020	0.909333333
1920	NVRN	16/01/2020	219	15.75	16/01/2020	0.910666667
1819	NVRN	14/12/2018	69	15.41	14/12/2018	0.912
2023	NVRN	07/12/2023	164	15.78	07/12/2023	0.912666667
1920	NVRN	02/12/2019	198	15.45	02/12/2019	0.914
1819	NVRN	04/01/2019	147	16.1	04/01/2019	0.914
2023	NVRN	07/12/2023	164	15.99	07/12/2023	0.914666667
1920	NVRN	15/12/2019	180	15.45	15/12/2019	0.916666667
1819	NVRN	07/11/2018	32	15.38	07/11/2018	0.916666667
1819	NVRN	04/01/2019	147	16.08	04/01/2019	0.916666667
1920	NVRN	30/11/2019	98	15.61	30/11/2019	0.918666667
1920	NVRN	08/12/2019	211	15.49	08/12/2019	0.920666667
1920	NVRN	08/12/2019	19	15.6	08/12/2019	0.920666667
1920	NVRN	04/12/2019	192	15.61	04/12/2019	0.921333333
1920	NVRN	10/01/2020	212	15.43	10/01/2020	0.922
2023	NVRN	07/12/2023	209	16.01	07/12/2023	0.922
2023	NVRN	07/12/2023	209	15.86	07/12/2023	0.922666667
1920	NVRN	01/12/2019	55	16.22	01/12/2019	0.923333333
1920	NVRN	07/01/2020	165	16.54	07/01/2020	0.924
1920	NVRN	12/11/2019	63	15.74	12/11/2019	0.924
2023	NVRN	06/12/2023	104	15.81	06/12/2023	0.924666667
1920	NVRN	08/12/2019	19	15.47	08/12/2019	0.925333333
1819	NVRN	07/01/2019	214	15.84	07/01/2019	0.925333333
1920	NVRN	03/12/2019	8	15.85	03/12/2019	0.927333333
1920	NVRN	10/12/2019	161	15.8	10/12/2019	0.928
2023	NVRN	11/12/2023	89	15.72	11/12/2023	0.932666667
1920	NVRN	15/12/2019	180	15.63	15/12/2019	0.933333333
1920	NVRN	01/01/2020	120	15.9	01/01/2020	0.933333333
1819	NVRN	08/12/2018	50	16.51	08/12/2018	0.934
1920	NVRN	04/12/2019	192	16.06	04/12/2019	0.939333333
2023	NVRN	02/12/2023	170	15.88	02/12/2023	0.94
1920	NVRN	03/12/2019	8	16.23	03/12/2019	0.941333333
1920	NVRN	30/11/2019	98	15.9	30/11/2019	0.942666667
2023	NVRN	07/12/2023	202	16.3	07/12/2023	0.942666667
2023	NVRN	08/12/2023	80	16.04	08/12/2023	0.944666667
1920	NVRN	08/12/2019	211	15.84	08/12/2019	0.946666667
1920	NVRN	01/12/2019	221	15.74	01/12/2019	0.947333333
1920	NVRN	07/12/2019	16	16.12	07/12/2019	0.948666667
2023	NVRN	06/12/2023	104	15.98	06/12/2023	0.949333333
1819	NVRN	08/12/2018	50	16.74	08/12/2018	0.952
1920	NVRN	24/12/2019	136	16.39	24/12/2019	0.952666667
2023	NVRN	04/12/2023	223	16.25	04/12/2023	0.952666667
1920	NVRN	10/12/2019	161	15.86	10/12/2019	0.953333333
2023	NVRN	12/12/2023	205	16.09	12/12/2023	0.953333333
1920	NVRN	16/01/2020	219	16.15	16/01/2020	0.96
1920	NVRN	08/12/2019	142	15.89	08/12/2019	0.962666667
1920	NVRN	12/11/2019	205	16.1	12/11/2019	0.963333333
2023	NVRN	07/12/2023	202	16.64	07/12/2023	0.964
1819	NVRN	26/11/2018	134	16.05	26/11/2018	0.968
1819	NVRN	14/12/2018	180	16.81	14/12/2018	0.968666667
1920	NVRN	07/12/2019	16	17.08	07/12/2019	0.972
1920	NVRN	24/12/2019	136	16.27	24/12/2019	0.972
1920	NVRN	30/11/2019	98	16.45	30/11/2019	0.972
1920	NVRN	14/12/2019	225	16.48	14/12/2019	0.973333333
1920	NVRN	12/11/2019	63	16.8	12/11/2019	0.974
1819	NVRN	15/12/2018	216	16.26	15/12/2018	0.975333333
2023	NVRN	07/12/2023	202	16.75	07/12/2023	0.976
1920	NVRN	03/12/2019	8	16.59	03/12/2019	0.976666667
1819	NVRN	30/12/2018	152	16.39	30/12/2018	0.977333333
1819	NVRN	12/12/2018	20	16.48	12/12/2018	0.978666667
1920	NVRN	03/12/2019	8	16.54	03/12/2019	0.979333333
2023	NVRN	02/12/2023	170	16.32	02/12/2023	0.982666667
2023	NVRN	04/12/2023	223	16.55	04/12/2023	0.982666667
2023	NVRN	11/12/2023	89	16.63	11/12/2023	0.985333333
1920	NVRN	07/01/2020	165	16.82	07/01/2020	0.987333333
2023	NVRN	09/12/2023	135	16.92	09/12/2023	0.990666667
1920	NVRN	02/12/2019	118	16.42	02/12/2019	0.992
2023	NVRN	02/12/2023	170	16.55	02/12/2023	0.992666667
2023	NVRN	03/12/2023	71	16.88	03/12/2023	0.992666667
1819	NVRN	14/12/2018	180	17.48	14/12/2018	0.992666667
1920	NVRN	12/11/2019	63	16.51	12/11/2019	0.994
2023	NVRN	04/12/2023	40	16.88	04/12/2023	0.996666667
2023	NVRN	08/12/2023	80	16.8	08/12/2023	0.996666667
1920	NVRN	02/12/2019	198	16.76	02/12/2019	0.998
1920	NVRN	07/12/2019	16	16.85	07/12/2019	1
1920	NVRN	05/01/2020	47	16.98	05/01/2020	1.001333333
2023	NVRN	09/12/2023	135	17.15	09/12/2023	1.002
2023	NVRN	07/12/2023	202	16.93	07/12/2023	1.002666667
1920	NVRN	15/12/2019	180	16.76	15/12/2019	1.003333333
1920	NVRN	02/12/2019	27	17.46	02/12/2019	1.006
1920	NVRN	25/12/2019	84	17.3	25/12/2019	1.010666667
1920	NVRN	02/12/2019	218	16.78	02/12/2019	1.012666667
1920	NVRN	14/11/2019	216	17.02	14/11/2019	1.018
1920	NVRN	05/01/2020	47	17.01	05/01/2020	1.022
2023	NVRN	03/12/2023	71	17.32	03/12/2023	1.026
1819	NVRN	26/11/2018	203	17.89	26/11/2018	1.029333333
2023	NVRN	11/12/2023	189	17.19	11/12/2023	1.032
1819	NVRN	30/12/2018	152	17.27	30/12/2018	1.033333333
1920	NVRN	08/12/2019	19	17.62	08/12/2019	1.036666667
1819	NVRN	14/12/2018	69	17.28	14/12/2018	1.036666667
1920	NVRN	08/12/2019	138	17.5	08/12/2019	1.038666667
1920	NVRN	01/12/2019	55	17.2	01/12/2019	1.039333333
1920	NVRN	02/12/2019	27	17.4	02/12/2019	1.04
2023	NVRN	09/12/2023	135	17.57	09/12/2023	1.042
1920	NVRN	08/12/2019	142	17.4	08/12/2019	1.043333333
1920	NVRN	22/12/2019	137	17.69	22/12/2019	1.048
2023	NVRN	07/12/2023	152	17.4	07/12/2023	1.048666667
1920	NVRN	30/11/2019	151	17.72	30/11/2019	1.054
1920	NVRN	08/12/2019	138	17.66	08/12/2019	1.054666667
1819	NVRN	07/11/2018	32	17.45	07/11/2018	1.056
1920	NVRN	12/11/2019	205	17.95	12/11/2019	1.058
1819	NVRN	30/12/2018	152	17.44	30/12/2018	1.062666667
1819	NVRN	12/12/2018	219	17.58	12/12/2018	1.062666667
2023	NVRN	07/12/2023	152	17.73	07/12/2023	1.066
1920	NVRN	07/12/2019	149	17.87	07/12/2019	1.067333333
1819	NVRN	14/12/2018	69	17.63	14/12/2018	1.068
2023	NVRN	07/12/2023	152	17.67	07/12/2023	1.068666667
1920	NVRN	14/12/2019	225	17.66	14/12/2019	1.074
1920	NVRN	22/12/2019	137	18.21	22/12/2019	1.079333333
1920	NVRN	01/01/2020	120	18.12	01/01/2020	1.081333333
1819	NVRN	26/11/2018	203	18.12	26/11/2018	1.084
1920	NVRN	25/12/2019	84	18.69	25/12/2019	1.088
2023	NVRN	07/12/2023	152	18.18	07/12/2023	1.09
1920	NVRN	01/12/2019	221	18.19	01/12/2019	1.094
1819	NVRN	25/11/2018	9	18.43	25/11/2018	1.105333333
1920	NVRN	05/01/2020	47	18.83	05/01/2020	1.127333333
1819	NVRN	25/11/2018	9	18.83	25/11/2018	1.128666667
1819	NVRN	14/12/2018	69	19.57	14/12/2018	1.182
2023	NVRN	07/12/2023	209	14.38	07/12/2023	0.822
1920	PCN	03/01/2020	29	14.7	03/01/2020	0.863333333
1920	PCN	03/01/2020	29	14.16	03/01/2020	0.83
1819	PCN	03/01/2019	41	16.17	03/01/2019	0.914
1819	PCN	03/01/2019	41	12.73	03/01/2019	0.71
1819	PCN	21/01/2019	42	16.89	21/01/2019	0.989333333
1819	PCN	21/01/2019	42	13.55	21/01/2019	0.77
1920	PCN	24/11/2019	43	15.48	24/11/2019	0.930666667
1920	PCN	24/11/2019	43	13.9	24/11/2019	0.824
1920	PCN	24/11/2019	43	13.54	24/11/2019	0.802666667
1819	PCN	19/01/2019	44	13.7	19/01/2019	0.783333333
1819	PCN	19/01/2019	44	12.46	19/01/2019	0.702
1819	PCN	19/01/2019	44	13.6	19/01/2019	0.756666667
1920	PCN	29/11/2019	44	14.7	29/11/2019	0.839333333
1920	PCN	29/11/2019	44	14.07	29/11/2019	0.831333333
1920	PCN	26/12/2019	45	14.88	26/12/2019	0.902
1819	PCN	30/12/2018	45.2	13.25	30/12/2018	0.778
1819	PCN	30/12/2018	45.2	14.62	30/12/2018	0.844666667
1819	PCN	30/12/2018	45.2	12.35	30/12/2018	0.7
1819	PCN	05/01/2019	53	15.2	05/01/2019	0.898666667
1920	PCN	25/11/2019	53	15.08	25/11/2019	0.904
1920	PCN	25/11/2019	53	14.18	25/11/2019	0.843333333
1920	PCN	25/11/2019	53	15.62	25/11/2019	0.938
1920	PCN	01/12/2019	60	13.6	01/12/2019	0.775333333
1920	PCN	01/12/2019	60	13.82	01/12/2019	0.797333333
1920	PCN	01/12/2019	60	16.23	01/12/2019	0.958666667
1920	PCN	01/12/2019	60	13.49	01/12/2019	0.755333333
1819	PCN	07/01/2019	61	15.09	07/01/2019	0.902666667
1819	PCN	07/01/2019	61	12.64	07/01/2019	0.744666667
1819	PCN	31/12/2018	63	13.15	31/12/2018	0.760666667
1819	PCN	31/12/2018	63	14.73	31/12/2018	0.885333333
1819	PCN	31/12/2018	63	14.67	31/12/2018	0.876
1920	PCN	18/11/2019	63	15.28	18/11/2019	0.927333333
1920	PCN	18/11/2019	63	12.15	18/11/2019	0.728
1920	PCN	18/11/2019	63	14	18/11/2019	0.84
1819	PCN	09/01/2019	64	13.4	09/01/2019	0.794
1819	PCN	09/01/2019	64	13.16	09/01/2019	0.775333333
1819	PCN	31/12/2018	67	11.21	31/12/2018	0.621333333
1819	PCN	31/12/2018	67	12.68	31/12/2018	0.736666667
1819	PCN	31/12/2018	67	11.4	31/12/2018	0.652
1920	PCN	05/12/2019	72	13.59	05/12/2019	0.808666667
1920	PCN	05/12/2019	72	12.57	05/12/2019	0.736
1920	PCN	05/12/2019	72	14.48	05/12/2019	0.862
1920	PCN	05/12/2019	73	13.64	05/12/2019	0.790666667
1920	PCN	05/12/2019	73	16	05/12/2019	0.97
1920	PCN	05/12/2019	73	15.14	05/12/2019	0.915333333
1920	PCN	05/12/2019	73	12.7	05/12/2019	0.742
1819	PCN	24/12/2018	74	13.5	24/12/2018	0.776
1920	PCN	16/01/2020	75	12.87	16/01/2020	0.731333333
1819	PCN	27/11/2018	79	11.46	27/11/2018	0.659333333
1819	PCN	06/12/2018	80	13	06/12/2018	0.74
1819	PCN	14/12/2018	82	15.57	14/12/2018	0.910666667
1819	PCN	25/12/2018	86	15.18	25/12/2018	0.898
1819	PCN	25/12/2018	86	13.2	25/12/2018	0.757333333
1819	PCN	25/12/2018	86	15.48	25/12/2018	0.896
1819	PCN	25/12/2018	86	11.18	25/12/2018	0.622
1819	PCN	17/11/2018	94	14.78	17/11/2018	0.864
1819	PCN	18/12/2018	106	11.22	18/12/2018	0.560666667
1819	PCN	18/12/2018	106	12.05	18/12/2018	0.628666667
1819	PCN	18/12/2018	106	12.59	18/12/2018	0.660666667
1920	PCN	20/11/2019	107	13.32	20/11/2019	0.767333333
1920	PCN	20/11/2019	107	14.62	20/11/2019	0.871333333
1920	PCN	20/11/2019	107	14.72	20/11/2019	0.877333333
1819	PCN	04/01/2019	109	11.72	04/01/2019	0.676666667
1819	PCN	04/01/2019	109	14.89	04/01/2019	0.856
1819	PCN	02/01/2019	117	12.55	02/01/2019	0.714
1920	PCN	10/12/2019	161	16.16	10/12/2019	0.968666667
1920	PCN	10/12/2019	161	15.68	10/12/2019	0.924666667
1920	PCN	10/12/2019	161	15.3	10/12/2019	0.9
1819	PCN	25/12/2018	162	15.67	25/12/2018	0.9
1819	PCN	25/12/2018	162	16.66	25/12/2018	0.932666667
1819	PCN	25/12/2018	162	14.3	25/12/2018	0.790666667
1819	PCN	25/12/2018	162	13.33	25/12/2018	0.712666667
1819	PCN	10/12/2018	163	14.45	10/12/2018	0.845333333
1819	PCN	05/12/2018	174	16.84	05/12/2018	0.996
1819	PCN	05/12/2018	174	14.75	05/12/2018	0.864
1819	PCN	07/01/2019	189	15.06	07/01/2019	0.905333333
1819	PCN	07/01/2019	189	13.3	07/01/2019	0.787333333
1819	PCN	07/01/2019	189	15.27	07/01/2019	0.924
1819	PCN	15/11/2018	191	12.27	15/11/2018	0.732
1819	PCN	23/12/2018	197	14.35	23/12/2018	0.852666667
1819	PCN	23/12/2018	197	16.65	23/12/2018	1.015333333
1819	PCN	17/12/2018	200	15.6	17/12/2018	0.92
1819	PCN	17/12/2018	200	14.13	17/12/2018	0.823333333
1920	PCN	10/01/2020	229	13.73	10/01/2020	0.795333333
1920	PCN	10/01/2020	229	13.69	10/01/2020	0.796666667
