## Supplementary data and R scripts for "Adaptation to climate driven environments in a Patagonian suboscine passerine": OVERALL_GROWTH_PCN.csv

RING	YEAR	LOCATION	DATE	MONTH	OBS	TN_ID	NEST_BOX	TIME_START	TIME_END	BODY_MASS	CUL	DBH_AV	INSECT_T	TARS	WING	AGE	BROOD	MASS_G_PD	D16_BM_AV	D16_CL_AV	D16_TR_AV	FEED_FREQ	FLEDGED	COMMENTS	NEWDATE	OVERALL_GROWTH_T	OVERALL_GROWTH_.	GROUP	OVERALL_GROWTH_PD	Min_Temp_Quad	Min_Temp_Lin	DATE_N
RV5736	1920	PCN	03/01/2020	JAN	MB	2+6	29	14:10	14:29	14.7	8	15.1	6.333333333	19.96666667	26.5	16	3	0.77	15.04666667	9.1	20.64444444	16	Y	NA	2020-01-03	12.95	740	PCN.1920	0.863333333	3.61	1.9	124
RV5759	1920	PCN	03/01/2020	JAN	MB	4+8	29	14:10	14:29	14.16	8.3	15.1	6.333333333	20.43333333	28	16	3	0.78	15.04666667	9.1	20.64444444	16	Y	NA	2020-01-03	12.45	728.0701754	PCN.1920	0.83	3.61	1.9	124
RV5189	1819	PCN	03/01/2019	JAN	LRH	NA	41	NA	NA	16.17	8.9	NA	7.285714286	20.1	50	16	2	0.86	14.45	8.7	19.5	NA	Y	NA	2019-01-03	13.71	557.3170732	PCN.1819	0.914	43.56	6.6	124
RV5195	1819	PCN	03/01/2019	JAN	LRH	NA	41	NA	NA	12.73	8.4	NA	7.285714286	18.9	52	16	2	0.67	14.45	8.7	19.5	NA	Y	NA	2019-01-03	10.65	512.0192308	PCN.1819	0.71	43.56	6.6	124
RV5110	1819	PCN	21/01/2019	JAN	TH	NA	42	NA	NA	16.89	8.5	NA	6.230769231	19.9	30	16	2	0.93	15.22	8.6	20.1	NA	Y	NA	2019-01-21	14.84	723.902439	PCN.1819	0.989333333	0.25	0.5	142
RV5111	1819	PCN	21/01/2019	JAN	TH	NA	42	NA	NA	13.55	8.6	NA	6.230769231	20.3	43	16	2	0.72	15.22	8.6	20.1	NA	Y	NA	2019-01-21	11.55	577.5	PCN.1819	0.77	0.25	0.5	142
RV5716	1920	PCN	24/11/2019	NOV	MB	1+5	43	11:09	11:41	15.48	8.4	20.5	3.954545455	18.5	31.5	16	5	0.87	14.31	7.8	17.92	30	Y	Dark mites	2019-11-24	13.96	918.4210526	PCN.1920	0.930666667	24.01	4.9	84
RV5717	1920	PCN	24/11/2019	NOV	MB	2+6	43	11:09	11:41	13.9	7.6	20.5	3.954545455	17.9	27.5	16	5	0.77	14.31	7.8	17.92	30	Y	ZIMAI's fieldbook	2019-11-24	12.36	802.5974026	PCN.1920	0.824	24.01	4.9	84
RV5718	1920	PCN	24/11/2019	NOV	MB	4+8	43	11:09	11:41	13.54	7.3	20.5	3.954545455	18.2	30	16	5	0.75	14.31	7.8	17.92	30	Y	NA	2019-11-24	12.04	802.6666667	PCN.1920	0.802666667	24.01	4.9	84
RV5106	1819	PCN	19/01/2019	JAN	TH	NA	44	NA	NA	13.7	9	NA	6.230769231	20.1	42	16	4	0.73	13.44	8.675	19.55	NA	Y	NA	2019-01-19	11.75	602.5641026	PCN.1819	0.783333333	0.25	0.5	140
RV5107	1819	PCN	19/01/2019	JAN	TH	NA	44	NA	NA	12.46	8.2	NA	6.230769231	19.1	42	16	4	0.66	13.44	8.675	19.55	NA	Y	NA	2019-01-19	10.53	545.5958549	PCN.1819	0.702	0.25	0.5	140
RV5109	1819	PCN	19/01/2019	JAN	TH	NA	44	NA	NA	13.6	8.3	NA	6.230769231	19.6	NA	16	4	0.71	13.44	8.675	19.55	NA	Y	NA	2019-01-19	11.35	504.4444444	PCN.1819	0.756666667	0.25	0.5	140
RV5772	1920	PCN	29/11/2019	NOV	SR	2+6	44	14:41	14:51	14.7	9.4	16.54118	4.304347826	19.6	22	16	2	0.79	14.385	9.6	19.65	11	Y	NA	2019-11-29	12.59	596.6824645	PCN.1920	0.839333333	38.44	6.2	89
RV5773	1920	PCN	29/11/2019	NOV	SR	4+8	44	14:41	14:51	14.07	9.8	16.54118	4.304347826	19.7	21	16	2	0.78	14.385	9.6	19.65	11	Y	NA	2019-11-29	12.47	779.375	PCN.1920	0.831333333	38.44	6.2	89
RV5753	1920	PCN	26/12/2019	DEC	MB	4+8	45	09:22	09:40	14.88	8.2	17.67273	6.8125	20.66666667	26	16	4	0.85	15.12	9.133333333	21.11111111	22	Y	NA	2019-12-26	13.53	1002.222222	PCN.1920	0.902	16	4	116
RV5058	1819	PCN	30/12/2018	DEC	LRH	NA	45.2	NA	NA	13.25	8.8	NA	6.875	19.9	NA	16	3	0.73	13.40666667	8.433333333	20	NA	Y	NA	2018-12-30	11.67	738.6075949	PCN.1819	0.778	26.01	5.1	120
RV5064	1819	PCN	30/12/2018	DEC	LRH	NA	45.2	NA	NA	14.62	8.6	NA	6.875	20.4	NA	16	3	0.79	13.40666667	8.433333333	20	NA	Y	NA	2018-12-30	12.67	649.7435897	PCN.1819	0.844666667	26.01	5.1	120
RV5065	1819	PCN	30/12/2018	DEC	LRH	NA	45.2	NA	NA	12.35	7.9	NA	6.875	19.7	NA	16	3	0.66	13.40666667	8.433333333	20	NA	Y	NA	2018-12-30	10.5	567.5675676	PCN.1819	0.7	26.01	5.1	120
RV5192	1819	PCN	05/01/2019	JAN	LRH	1+5	53	NA	NA	15.2	8.4	NA	7.214285714	19.8	NA	16	1	0.84	15.2	8.4	19.8	NA	Y	NA	2019-01-05	13.48	783.7209302	PCN.1819	0.898666667	43.56	6.6	126
RV5721	1920	PCN	25/11/2019	NOV	MB	NA	53	12:33	12:46	15.08	7.8	17.48696	3.8	20.7	34	16	3	0.85	14.96	8.233333333	20.71111111	16	Y	NA	2019-11-25	13.56	892.1052632	PCN.1920	0.904	24.01	4.9	85
RV5775	1920	PCN	25/11/2019	NOV	MB	NA	53	12:33	12:46	14.18	8.4	17.48696	3.8	20.26666667	28	16	3	0.79	14.96	8.233333333	20.71111111	16	Y	NA	2019-11-25	12.65	826.7973856	PCN.1920	0.843333333	24.01	4.9	85
RV5778	1920	PCN	25/11/2019	NOV	MB	NA	53	12:33	12:46	15.62	8.5	17.48696	3.8	21.16666667	32	16	3	0.88	14.96	8.233333333	20.71111111	16	Y	NA	2019-11-25	14.07	907.7419355	PCN.1920	0.938	24.01	4.9	85
RV5727	1920	PCN	01/12/2019	DEC	MB	NA	60	19:00	19:30	13.6	8	25.32188	4.095238095	20.06666667	30	16	5	0.73	14.668	8.48	19.84	26	Y	NA	2019-12-01	11.63	590.3553299	PCN.1920	0.775333333	38.44	6.2	91
RV5728	1920	PCN	01/12/2019	DEC	MB	NA	60	19:00	19:30	13.82	7.8	25.32188	4.095238095	19.06666667	28	16	5	0.75	14.668	8.48	19.84	26	Y	NA	2019-12-01	11.96	643.0107527	PCN.1920	0.797333333	38.44	6.2	91
RV5768	1920	PCN	01/12/2019	DEC	MB	NA	60	19:00	19:30	16.23	8.9	25.32188	4.095238095	20	30	16	5	0.9	14.668	8.48	19.84	26	Y	NA	2019-12-01	14.38	777.2972973	PCN.1920	0.958666667	38.44	6.2	91
RV5770	1920	PCN	01/12/2019	DEC	MB	NA	60	19:00	19:30	13.49	9	25.32188	4.095238095	19.23333333	25	16	5	0.71	14.668	8.48	19.84	26	Y	NA	2019-12-01	11.33	524.537037	PCN.1920	0.755333333	38.44	6.2	91
RV5186	1819	PCN	07/01/2019	JAN	LRH	NA	61	NA	NA	15.09	9.4	NA	7.583333333	20.6	54	16	2	0.85	13.865	8.65	20	NA	Y	NA	2019-01-07	13.54	873.5483871	PCN.1819	0.902666667	1	1	128
RV5190	1819	PCN	07/01/2019	JAN	LRH	NA	61	NA	NA	12.64	7.9	NA	7.583333333	19.4	NA	16	2	0.7	13.865	8.65	20	NA	Y	NA	2019-01-07	11.17	759.8639456	PCN.1819	0.744666667	1	1	128
RV5181	1819	PCN	31/12/2018	DEC	TH	NA	63	NA	NA	13.15	9.2	NA	6.875	20.4	41	16	3	0.71	14.18333333	9.2	21	NA	Y	NA	2018-12-31	11.41	655.7471264	PCN.1819	0.760666667	36	6	121
RV5193	1819	PCN	31/12/2018	DEC	TH	NA	63	NA	NA	14.73	9.2	NA	6.875	21	42	16	3	0.83	14.18333333	9.2	21	NA	Y	NA	2018-12-31	13.28	915.862069	PCN.1819	0.885333333	36	6	121
RV5194	1819	PCN	31/12/2018	DEC	TH	NA	63	NA	NA	14.67	9.2	NA	6.875	21.6	NA	16	3	0.82	14.18333333	9.2	21	NA	Y	NA	2018-12-31	13.14	858.8235294	PCN.1819	0.876	36	6	121
RV5713	1920	PCN	18/11/2019	NOV	MB	NA	63	13:15	13:30	15.28	8.6	20.31538	3.95	20.23333333	37	16	3	0.87	13.81	8.3	20.5	NA	Y	NA	2019-11-18	13.91	1015.328467	PCN.1920	0.927333333	1	1	78
RV5714	1920	PCN	18/11/2019	NOV	MB	NA	63	13:15	13:30	12.15	7.5	20.31538	3.95	20.2	33.5	16	3	0.68	13.81	8.3	20.5	NA	Y	NA	2019-11-18	10.92	887.804878	PCN.1920	0.728	1	1	78
RV5715	1920	PCN	18/11/2019	NOV	MB	NA	63	13:15	13:30	14	8.8	20.31538	3.95	21.06666667	36.5	16	3	0.79	13.81	8.3	20.5	NA	Y	NA	2019-11-18	12.6	900	PCN.1920	0.84	1	1	78
RV5185	1819	PCN	09/01/2019	JAN	TH	NA	64	NA	NA	13.4	7.6	NA	7.125	18.5	41	16	3	0.74	14.11	8.333333333	19.5	NA	Y	NA	2019-01-09	11.91	799.3288591	PCN.1819	0.794	1	1	130
RV5188	1819	PCN	09/01/2019	JAN	TH	NA	64	NA	NA	13.16	8.3	NA	7.125	19.6	NA	16	3	0.73	14.11	8.333333333	19.5	NA	Y	NA	2019-01-09	11.63	760.130719	PCN.1819	0.775333333	1	1	130
RV5059	1819	PCN	31/12/2018	DEC	LRH	NA	67	NA	NA	11.21	8.6	NA	6.666666667	21.3	30	16	6	0.58	11.84333333	8.416666667	20.16666667	NA	Y	NA	2018-12-31	9.32	493.1216931	PCN.1819	0.621333333	36	6	121
RV5063	1819	PCN	31/12/2018	DEC	LRH	NA	67	NA	NA	12.68	8.4	NA	6.666666667	19.9	24	16	6	0.69	11.84333333	8.416666667	20.16666667	NA	Y	NA	2018-12-31	11.05	677.9141104	PCN.1819	0.736666667	36	6	121
RV5183	1819	PCN	31/12/2018	DEC	LRH	NA	67	NA	NA	11.4	8.6	NA	6.666666667	19.5	NA	16	6	0.61	11.84333333	8.416666667	20.16666667	NA	Y	NA	2018-12-31	9.78	603.7037037	PCN.1819	0.652	36	6	121
RV5729	1920	PCN	05/12/2019	DEC	MB	NA	72	14:24	14:55	13.59	8.3	23.91061	4.095238095	20.53333333	28	16	4	0.76	13.21	8.725	20	12	Y	NA	2019-12-05	12.13	830.8219178	PCN.1920	0.808666667	22.09	4.7	95
RV5730	1920	PCN	05/12/2019	DEC	MB	NA	72	14:24	14:55	12.57	8.6	23.91061	4.095238095	19.63333333	28	16	4	0.69	13.21	8.725	20	12	Y	NA	2019-12-05	11.04	721.5686275	PCN.1920	0.736	22.09	4.7	95
RV5731	1920	PCN	05/12/2019	DEC	MB	NA	72	14:24	14:55	14.48	8.7	23.91061	4.095238095	20.46666667	26	16	4	0.81	13.21	8.725	20	12	Y	NA	2019-12-05	12.93	834.1935484	PCN.1920	0.862	22.09	4.7	95
RV5732	1920	PCN	05/12/2019	DEC	MB	NA	73	13:51	14:19	13.64	7.9	16.51111	4.095238095	19.73333333	35	16	4	0.74	14.37	8.125	20.20833333	25	Y	BLACK MITES	2019-12-05	11.86	666.2921348	PCN.1920	0.790666667	22.09	4.7	95
RV5733	1920	PCN	05/12/2019	DEC	MB	NA	73	13:51	14:19	16	8.7	16.51111	4.095238095	21.2	34	16	4	0.91	14.37	8.125	20.20833333	25	Y	BLACK MITES	2019-12-05	14.55	1003.448276	PCN.1920	0.97	22.09	4.7	95
RV5734	1920	PCN	05/12/2019	DEC	MB	NA	73	13:51	14:19	15.14	8.8	16.51111	4.095238095	20.4	30	16	4	0.86	14.37	8.125	20.20833333	25	Y	BLACK MITES	2019-12-05	13.73	973.7588652	PCN.1920	0.915333333	22.09	4.7	95
RV5735	1920	PCN	05/12/2019	DEC	MB	NA	73	13:51	14:19	12.7	7.1	16.51111	4.095238095	19.5	28	16	4	0.7	14.37	8.125	20.20833333	25	Y	BLACK MITES	2019-12-05	11.13	708.9171975	PCN.1920	0.742	22.09	4.7	95
RV5390	1819	PCN	24/12/2018	DEC	LRH	NA	74	NA	NA	13.5	8.7	NA	6.375	19.4	NA	16	2	0.73	14.515	8.55	19.25	NA	Y	NA	2018-12-24	11.64	625.8064516	PCN.1819	0.776	2.25	1.5	114
RV5215	1920	PCN	16/01/2020	JAN	MB	NA	75	13:27	13:45	12.87	9	12.73333	7.75	19.23333333	29.6	16	2	0.69	13.945	8.35	19.76666667	15	Y	black mites crawling on head	2020-01-16	10.97	577.3684211	PCN.1920	0.731333333	51.84	7.2	137
RV5045	1819	PCN	27/11/2018	NOV	LRH	NA	79	NA	NA	11.46	8.6	NA	7.785714286	19.5	NA	16	2	0.62	11.46	8.6	19.5	NA	Y	NA	2018-11-27	9.89	629.9363057	PCN.1819	0.659333333	5.76	2.4	87
RV5389	1819	PCN	06/12/2018	DEC	LRH	NA	80	NA	NA	13	8.1	NA	8.076923077	20.4	NA	16	2	0.69	12.94	8.3	20	NA	Y	NA	2018-12-06	11.1	584.2105263	PCN.1819	0.74	1.69	1.3	96
RV5137	1819	PCN	14/12/2018	DEC	TH	NA	82	NA	NA	15.57	9.8	NA	7.375	20.5	NA	16	3	0.85	15.15333333	9.033333333	19.6	NA	Y	NA	2018-12-14	13.66	715.1832461	PCN.1819	0.910666667	13.69	3.7	104
RV5079	1819	PCN	25/12/2018	DEC	TH	NA	86	NA	NA	15.18	9	NA	5.866666667	19.9	41	16	4	0.84	13.76	9.2	19.425	NA	Y	NA	2018-12-25	13.47	787.7192982	PCN.1819	0.898	2.25	1.5	115
RV5196	1819	PCN	25/12/2018	DEC	TH	NA	86	NA	NA	13.2	9.5	NA	5.866666667	18.9	NA	16	4	0.71	13.76	9.2	19.425	NA	Y	NA	2018-12-25	11.36	617.3913043	PCN.1819	0.757333333	2.25	1.5	115
RV5197	1819	PCN	25/12/2018	DEC	TH	NA	86	NA	NA	15.48	9.3	NA	5.866666667	20.4	NA	16	4	0.84	13.76	9.2	19.425	NA	Y	NA	2018-12-25	13.44	658.8235294	PCN.1819	0.896	2.25	1.5	115
RV5198	1819	PCN	25/12/2018	DEC	TH	NA	86	NA	NA	11.18	9	NA	5.866666667	18.5	NA	16	4	0.58	13.76	9.2	19.425	NA	Y	NA	2018-12-25	9.33	504.3243243	PCN.1819	0.622	2.25	1.5	115
RV5018	1819	PCN	17/11/2018	NOV	TH	NA	94	NA	NA	14.78	9.6	NA	6.333333	19.6	22	16	3	0.81	15.07	9	19.86666667	NA	Y	NA	2018-11-17	12.96	712.0879121	PCN.1819	0.864	0.81	0.9	77
RV5052	1819	PCN	18/12/2018	DEC	TH	NA	106	NA	NA	11.22	8.8	NA	6.933333333	19.3	NA	16	3	0.53	11.95333333	8.633333333	19.3	NA	Y	NA	2018-12-18	8.41	299.2882562	PCN.1819	0.560666667	86.49	9.3	108
RV5053	1819	PCN	18/12/2018	DEC	TH	NA	106	NA	NA	12.05	8.2	NA	6.933333333	19.1	NA	16	3	0.59	11.95333333	8.633333333	19.3	NA	Y	NA	2018-12-18	9.43	359.9236641	PCN.1819	0.628666667	86.49	9.3	108
RV5136	1819	PCN	18/12/2018	DEC	TH	NA	106	NA	NA	12.59	8.9	NA	6.933333333	19.5	NA	16	3	0.62	11.95333333	8.633333333	19.3	NA	Y	NA	2018-12-18	9.91	369.7761194	PCN.1819	0.660666667	86.49	9.3	108
RV5722	1920	PCN	20/11/2019	NOV	MB	NA	107	13:31	14:12	13.32	9.8	21.23333	3.928571429	20.1	34	16	4	0.72	14.0425	9.3	20.125	21	Y	FATTY PLASMA SAMPLE	2019-11-20	11.51	635.9116022	PCN.1920	0.767333333	12.25	3.5	80
RV5723	1920	PCN	20/11/2019	NOV	MB	NA	107	13:31	14:12	14.62	9.3	21.23333	3.928571429	20.43333333	30	16	4	0.82	14.0425	9.3	20.125	21	Y	FATTY PLASMA SAMPLE	2019-11-20	13.07	843.2258065	PCN.1920	0.871333333	12.25	3.5	80
RV5726	1920	PCN	20/11/2019	NOV	MB	NA	107	13:31	14:12	14.72	8.9	21.23333	3.928571429	20.23333333	30	16	4	0.82	14.0425	9.3	20.125	21	Y	NA	2019-11-20	13.16	843.5897436	PCN.1920	0.877333333	12.25	3.5	80
RV5082	1819	PCN	04/01/2019	JAN	TH	NA	109	NA	NA	11.72	10	NA	7.285714286	19.4	NA	16	2	0.63	13.305	9.75	19.7	NA	Y	NA	2019-01-04	10.15	646.4968153	PCN.1819	0.676666667	43.56	6.6	125
RV5086	1819	PCN	04/01/2019	JAN	TH	NA	109	NA	NA	14.89	9.5	NA	7.285714286	20	NA	16	2	0.8	13.305	9.75	19.7	NA	Y	NA	2019-01-04	12.84	626.3414634	PCN.1819	0.856	43.56	6.6	125
RV5077	1819	PCN	02/01/2019	JAN	LRH	NA	117	NA	NA	12.55	9.2	NA	7.285714286	19.7	NA	16	4	0.67	14.055	9.575	19.75	NA	Y	NA	2019-01-02	10.71	582.0652174	PCN.1819	0.714	43.56	4.8	123
RV5762	1920	PCN	10/12/2019	DEC	MB	NA	161	13:56	14:39	16.16	8.5	22.46515	3.882352941	21.8	31.6	16	5	0.91	15.29	8.78	20.72666667	14	Y	NA	2019-12-10	14.53	891.4110429	PCN.1920	0.968666667	24.01	4.9	100
RV5763	1920	PCN	10/12/2019	DEC	MB	NA	161	13:56	14:39	15.68	9	22.46515	3.882352941	20.7	31.9	16	5	0.87	15.29	8.78	20.72666667	14	Y	NA	2019-12-10	13.87	766.2983425	PCN.1920	0.924666667	24.01	4.9	100
RV5766	1920	PCN	10/12/2019	DEC	MB	NA	161	13:56	14:39	15.3	9.2	22.46515	3.882352941	20.5	34.2	16	5	0.84	15.29	8.78	20.72666667	14	Y	NA	2019-12-10	13.5	750	PCN.1920	0.9	24.01	4.9	100
RV5070	1819	PCN	25/12/2018	DEC	TH	NA	162	NA	NA	15.67	10.5	NA	5.866666667	20.3	42	16	4	0.84	14.99	9.975	19.875	NA	Y	NA	2018-12-25	13.5	622.1198157	PCN.1819	0.9	2.25	1.5	115
RV5073	1819	PCN	25/12/2018	DEC	TH	NA	162	NA	NA	16.66	9.9	NA	5.866666667	20.3	NA	16	4	0.87	14.99	9.975	19.875	NA	Y	NA	2018-12-25	13.99	523.9700375	PCN.1819	0.932666667	2.25	1.5	115
RV5075	1819	PCN	25/12/2018	DEC	TH	NA	162	NA	NA	14.3	9.7	NA	5.866666667	19.5	30	16	4	0.74	14.99	9.975	19.875	NA	Y	NA	2018-12-25	11.86	486.0655738	PCN.1819	0.790666667	2.25	1.5	115
RV5076	1819	PCN	25/12/2018	DEC	TH	NA	162	NA	NA	13.33	9.8	NA	5.866666667	19.4	33	16	4	0.67	14.99	9.975	19.875	NA	Y	NA	2018-12-25	10.69	404.9242424	PCN.1819	0.712666667	2.25	1.5	115
RV5048	1819	PCN	10/12/2018	DEC	TH	NA	163	NA	NA	14.45	8.5	NA	7.071428571	19.6	NA	16	1	0.79	14.45	8.5	NA	NA	Y	NA	2018-12-10	12.68	716.3841808	PCN.1819	0.845333333	13.69	3.7	100
RV5034	1819	PCN	05/12/2018	DEC	TH	NA	174	NA	NA	16.84	9	NA	7.375	20.4	23	16	2	0.93	15.795	8.8	19.45	NA	Y	NA	2018-12-05	14.94	786.3157895	PCN.1819	0.996	1.69	1.3	95
RV5044	1819	PCN	05/12/2018	DEC	TH	NA	174	NA	NA	14.75	8.6	NA	7.375	18.5	NA	16	2	0.81	15.795	8.8	19.45	NA	Y	NA	2018-12-05	12.96	724.0223464	PCN.1819	0.864	1.69	1.3	95
RV5083	1819	PCN	07/01/2019	JAN	TH	NA	189	NA	NA	15.06	8.7	NA	7.583333333	21	NA	16	5	0.85	14.874	8.62	19.96	NA	Y	NA	2019-01-07	13.58	917.5675676	PCN.1819	0.905333333	1	1	128
RV5092	1819	PCN	07/01/2019	JAN	TH	NA	189	NA	NA	13.3	7.4	NA	7.583333333	19.1	NA	16	5	0.74	14.874	8.62	19.96	NA	Y	NA	2019-01-07	11.81	792.6174497	PCN.1819	0.787333333	1	1	128
RV5093	1819	PCN	07/01/2019	JAN	TH	NA	189	NA	NA	15.27	8.6	NA	7.583333333	19.9	NA	16	5	0.87	14.874	8.62	19.96	NA	Y	NA	2019-01-07	13.86	982.9787234	PCN.1819	0.924	1	1	128
RV5019	1819	PCN	15/11/2018	NOV	LRH	NA	191	NA	NA	12.27	9.3	NA	7.142857143	20.1	NA	16	4	0.69	12.93	8.625	19.3	NA	Y	NA	2018-11-15	10.98	851.1627907	PCN.1819	0.732	0.81	0.9	75
RV5046	1819	PCN	23/12/2018	DEC	TH	NA	197	NA	NA	14.35	9.2	NA	6.125	20.9	NA	16	4	0.8	14.77	9.225	NA	NA	Y	NA	2018-12-23	12.79	819.8717949	PCN.1819	0.852666667	2.25	1.5	113
RV5068	1819	PCN	23/12/2018	DEC	TH	NA	197	NA	NA	16.65	9.1	NA	6.125	21.5	NA	16	4	0.95	14.77	9.225	NA	NA	Y	NA	2018-12-23	15.23	1072.535211	PCN.1819	1.015333333	2.25	1.5	113
RV5135	1819	PCN	17/12/2018	DEC	TH	NA	200	NA	NA	15.6	8.9	NA	6.647058824	20.2	NA	16	3	0.86	14.9	8.83	19.86	NA	Y	NA	2018-12-17	13.8	766.6666667	PCN.1819	0.92	27.04	5.2	107
RV5138	1819	PCN	17/12/2018	DEC	TH	NA	200	NA	NA	14.13	8.4	NA	6.647058824	19	NA	16	3	0.77	14.9	8.83	19.86	NA	Y	NA	2018-12-17	12.35	693.8202247	PCN.1819	0.823333333	27.04	5.2	107
RV5754	1920	PCN	10/01/2020	JAN	MB	NA	229	15:40	16:00	13.73	7.6	17.8	7.75	19.8	26.6	16	2	0.75	13.71	7.6	19.75	17	Y	NA	2020-01-10	11.93	662.7777778	PCN.1920	0.795333333	39.69	6.3	131
RV5755	1920	PCN	10/01/2020	JAN	MB	NA	229	15:40	16:00	13.69	7.6	17.8	7.75	19.7	NA	16	2	0.75	13.71	7.6	19.75	17	Y	SEEMED A BIT STRESSED & PUFFY; DECIDED TO NOT TAKE WING MEASURE BUT LIBERATE ASAP. CALMED DOWN AFTER A FEW MINUTES. NOTHING SERIOUS.	2020-01-10	11.95	686.7816092	PCN.1920	0.796666667	39.69	6.3	131
